# Phenogenomic resources immortalized in a panel of wild-derived strains of five species of house mice

**DOI:** 10.1101/2023.11.05.565684

**Authors:** Jaroslav Piálek, Ľudovít Ďureje, Zuzana Hiadlovská, Jakub Kreisinger, Tatiana Aghová, Anna Bryjová, Dagmar Čížková, Joëlle Goüy de Bellocq, Helena Hejlová, Kateřina Janotová, Iva Martincová, Annie Orth, Jana Piálková, Iva Pospíšilová, Ludmila Rousková, Barbora Vošlajerová Bímová, François Bonhomme, Jiří Forejt, Miloš Macholán, Pavla Klusáčková

## Abstract

The house mouse, *Mus musculus*, is a widely used animal model in biomedical research, with classical laboratory strains (CLS) being the most frequently employed. However, the limited genetic variability in CLS hinders their applicability in evolutionary studies. Wild-derived strains (WDS), on the other hand, provide a suitable resource for such investigations. This study quantifies genetic and phenotypic data of 101 WDS representing 5 species, 3 subspecies, and 8 natural Y consomic strains and compares them with CLS. Genetic variability was estimated using whole mtDNA sequences, the *Prdm9* gene, and copy number variation at two sex chromosome-linked genes. WDS exhibit a large natural variation with up to 2173 polymorphic sites in mitogenomes, whereas CLS display 92 sites. Moreover, while CLS have two *Prdm9* alleles, WDS harbour 46 different alleles. Although CLS resemble *M. m. domesticus* and *M. m. musculus* WDS, they differ from them in 8 and 11 out of 15 phenotypic traits, respectively. The results suggest that WDS can be a useful tool in evolutionary studies and have great potential for medical applications.
