## Supplementary Material Table S1. List of strains kept in mouse repository in Studenec. for "Phenogenomic resources immortalized in a panel of wild-derived strains of five species of house mice"

### Sheet: WDS List
Supplementary Material Table S1. List of strains in Studenec. Legend is below the table.
Genome	State	Locality	Strain	StrainFullName	MGI ID	Origin	Latitude	Longitude	Map #	2N	mtDNA	Y	t-haplotype	HI	Gen in Montpellier	Gen in Studenec	Gen	Status	2018-12-31	2019-12-31	2020-12-31	2021-12-31	2022-12-31	Reproduction
caroli	Thailand	Khorat	KTK	KTK/MplStud	MGI:7341661	Montpellier	14.9806	102.1		40	car		absent		30	18	48	alive	4	7	10	15	16	Bad breeders
castaneus	India	Masinagudi	CIM	CIM/MplStud	MGI:3605030	Montpellier	11.5722	76.6427		40	cas	cas	absent		37	10	47	alive	2	4	6	9	10	Bad breeders
castaneus	Kenya	Nairobi	CKN	CKN/MplStud	MGI:7341662	Montpellier	-1.29207	36.8219		40	cas	d	absent		22	23	45	alive	5	9	13	16	21	Good breeders
castaneus	Kenya	Nairobi	DKN	DKN/MplStud	MGI:7341663	Montpellier	-1.3	36.83		40	cas	m	absent		23	13	36	alive	3	6	8	10	11	Bad breeders
castaneus	Madagascar	Manakasina	MDG	MDG/MplStud	MGI:7341664	Montpellier	-18.1238	47.9441		40	gent	cas	absent		26	25	51	alive	4	9	14	19	22	Good breeders
domesticus	Tunisia	Monastir	22MO	22MO/MplStud	MGI:7341665	Montpellier	35.7643	10.8113	1	22	dom	d	absent	0.0437819	57	22	79	alive	3	8	12	16	20	Good breeders
domesticus	Austria	Schnann	AS30	as30	MGI:7341666	Studenec	47.1527	10.3837	2	30	dom	d	absent			16	16	alive		0	4	9	13	Good breeders
domesticus	Israel	Kefar Galim	BIK/g	BIK/MplStud	MGI:7341667	Montpellier	32.7662	34.9595	3	40	dom	d	absent	0.056402	67	31	98	alive	6	12	17	23	28	Good breeders
domesticus	Austria	Unterbings	BING	BING/Stud	MGI:7341668	Studenec	47.144	9.8489	4	30	dom	d	absent			25	25	alive	0	5	10	16	22	Good breeders
domesticus	Algeria	Oran	BZO	BZO/MplStud	MGI:7341669	Montpellier	35.6977	-0.633738	5	40	dom	d	absent	0.0455897	61	21	82	alive	4	8	12	15	19	Good breeders
domesticus	Cyprus	Akrotiri	DCA1	DCA1/MplStud	MGI:7341670	Montpellier	34.5832	32.9696	6	40	dom	d	absent	0.0604424	17	18	35	alive	1	7	9	13	15	Bad breeders
domesticus	Cyprus	Akrotiri	DCA2	DCA2/MplStud	MGI:7341671	Montpellier	34.5832	32.9696	6	40	dom	d	absent	0.0604424	17	19	36	alive	1	7	9	13	16	Good breeders
domesticus	Cyprus	Paphos	DCP	DCP/MplStud	MGI:7341672	Montpellier	34.772	32.4297	7	40	dom	d	absent	0.0585976	18	22	40	alive	4	9	12	16	19	Good breeders
domesticus	Denmark	Odis	DDO	DDO/MplStud	MGI:7341673	Montpellier	55.4093	9.38313	8	34	dom	d	absent	0.0370216	50	27	77	alive	5	11	15	19	24	Good breeders
domesticus	Spain	Barcelona	DEB1	DEB1/MplStud	MGI:7341674	Montpellier	41.3873	2.1886	9	40	dom	d	absent	0.0434532	32	20	52	alive	4	9	11	14	18	Good breeders
domesticus	Spain	Barcelona	DEB2	DEB2/MplStud	MGI:7341675	Montpellier	41.3873	2.1886	9	40	dom	d	absent	0.0434532	32	21	53	alive	4	9	11	16	19	Good breeders
domesticus	Georgia	Batumi, Adjara	DGA	DGA/MplStud	MGI:6380498	Montpellier	41.6361	41.6396	10	40	dom	d	absent	0.0898317	39	23	62	alive	5	10	14	17	20	Good breeders
domesticus	Italy	Orceto	DJO	DJO/MplStud	MGI:6379795	Montpellier	43.591	10.596	12	40	dom	d	absent	0.0308915	51	29	80	alive	5	11	16	20	26	Good breeders
domesticus	Morocco	Azemmour	DMZ	DMZ/MplStud	MGI:7341677	Montpellier	33.2867	-8.34718	13	40	dom	d	absent	0.0445697	42	22	64	alive	3	6	10	15	19	Good breeders
domesticus	French Polynesia	Tahiti	DOT	DOT/MplStud	MGI:7341678	Montpellier	-17.5381	-149.559		40	dom	d	absent	0.0540985	56	27	83	alive	6	11	15	19	24	Good breeders
domesticus	Bulgaria	Rosen	DROS	DROS/Stud	MGI:7341679	Studenec	42.38	27.5703	14	40	dom	d	absent	0.0770328		23	23	alive	3	8	12	15	19	Good breeders
domesticus	Germany	Zilchenricht	RZYD	RZYD/Stud	MGI:7341680	Studenec	49.3883	12.1805	15	38	dom	d	absent	0.0556936		35	35	alive	11	16	21	26	31	Good breeders
domesticus.Ymus	Germany	Zilchenricht	RZYM	RZYM/Stud	MGI:7341682	Studenec	49.3883	12.1805	16	38	dom	m	absent	0.0589818		33	33	alive	11	16	20	24	29	Good breeders
domesticus	Portugal	Sagres Covões	SAGR1	SAGR1/Stud	MGI:7341690	Studenec	37.0516	-8.9285	17	40	dom	d	absent	0.0455767		21	21	alive	4	8	12	15	18	Good breeders
domesticus	Germany	Schweben	SCHUNT	SCHUNT/Stud	MGI:6380499	Studenec	50.4273	9.59832	21	40	dom	d	absent	0.00906503		60	60	alive	40	45	48	52	56	Good breeders
domesticus	Austria	Feldkirch	SFEL	SFEL/Stud	MGI:7341696	Studenec	47.2616	9.58609	22	22	dom	d	absent	0.0137932		55	55	alive	34	39	43	47	52	Good breeders
domesticus	Germany	Zilchenricht	SILK	SILK/Stud	MGI:7341697	Studenec	49.3883	12.1805	23	38	dom	d	absent	0.0633258		20	20	alive	7	10	13	15	18	Good breeders
domesticus	Scotland	Scar, Sunday Isl.	SIN	SIN/Stud	MGI:6380002	Studenec	59.2974	-2.55357	24	40	dom	d	absent	0.0308655		33	33	alive	22	24	27	29	31	Bad breeders
domesticus	Scotland	Scar, Sunday Isl.	SIT	SIT/Stud	MGI:6380004	Studenec	59.2974	-2.55357	26	40	dom	d	absent	0.0308017		33	33	alive	22	24	27	29	31	Bad breeders
domesticus	Spain	Los Ángeles	SLAS	SLAS/Stud	MGI:7341698	Studenec	37.9306	-4.66	28	40	dom	d	absent	0.0501428		22	22	alive	2	6	11	14	19	Good breeders
domesticus	Germany	Lindenau	SLYD	slyd	MGI:7341702	Studenec	50.5811	12.5961	29	38	dom	d	absent	0.0819327		15	15	alive	1	4	7	10	13	Good breeders
domesticus.Ymus	Germany	Lindenau	SLYM	slym	MGI:7341703	Studenec	50.5811	12.5961	30	38	dom	m	absent	0.0846446		15	15	alive	1	4	7	9	10	Bad breeders
domesticus	Portugal	Soalhães	SOAL	soal	MGI:7341704	Studenec	41.166	-8.13209	31	32	dom	d	absent	0.0426422		18	18	alive	3	7	10	12	16	Good breeders
domesticus.Ymus	Germany	Plössen	SPLY	SPLY/Stud	MGI:6380493	Studenec	49.855	11.7861	33	38	dom	m	absent	0.0133773		53	53	alive	33	38	42	45	50	Good breeders
domesticus	Germany	Starkenberg	SSYD	SSYD/Stud	MGI:7341705	Studenec	50.9853	12.3117	35	40	dom	d	absent	0.00952509		24	24	alive	2	7	11	16	21	Good breeders
domesticus.Ymus	Germany	Starkenberg	SSYM	SSYM/Stud	MGI:7341706	Studenec	50.9853	12.3117	36	40	dom	m	absent	0.00710469		29	29	alive	3	9	14	19	25	Good breeders
domesticus	Germany	Schweben	STAIL	STAIL/Stud	MGI:6380501	Studenec	50.4273	9.59832	37	40	dom	d	absent	0.008362		43	43	alive	28	31	34	38	41	Good breeders
domesticus	Germany	Straas2	STRA	STRA/Stud	MGI:6380502	Studenec	50.181	11.763	38	40	dom	d	absent	0.00530679		77	77	alive	58	63	67	71	75	Good breeders
domesticus	Germany	Straas2	STRB	STRB/Stud	MGI:6380500	Studenec	50.181	11.763	39	40	dom	d	absent	0.00437687		56	56	alive	45	49	51	53	55	Bad breeders
domesticus	Germany	Thallwitz	STYD	STYD/Stud	MGI:7341713	Studenec	51.4286	12.6975	40	40	dom	d	absent	0.0303739		22	22	alive	6	11	14	16	20	Good breeders
domesticus.Ymus	Germany	Thallwitz	STYM	STYM/Stud	MGI:7341720	Studenec	51.4286	12.6975	41	40	dom	m	absent	0.0302515		20	20	alive	6	9	12	16	19	Good breeders
domesticus	Italy	Sernio	SUV	SUV/Stud	MGI:7341721	Studenec	46.2252	10.2014	43	24	dom	d	absent	0.0274088		33	33	alive	17	21	24	27	30	Good breeders
domesticus	Austria	Wiesberg	SWI	SWI/Stud	MGI:7341775	Studenec	47.1168	10.494	44	38	dom	d	absent			20	20	alive		1	6	11	16	Good breeders
domesticus	France	Toulouse	WLA	WLA/MplStud	MGI:6380497	Montpellier	43.6047	1.44421	45	40	dom	d	absent	0.0423303	70	20	90	alive	5	8	10	14	19	Good breeders
domesticus CLS	NA	NA	A/J	A/JPhStud	MGI:7341777	Praha	NA	NA		40	dom	m	absent	0.0561946		79	79	alive	62	66	70	73	77	Good breeders
domesticus CLS	NA	NA	C3Ha	C3H/HeJStud	MGI:7343595	Butler	NA	NA		40	dom	m	absent	0.0673413		87	87	alive	68	73	78	81	85	Good breeders
domesticus CLS	NA	NA	C3Hb	C3H.D2-Scgb1b27<b>/Stud	MGI:7343596	Butler	NA	NA		40	dom	m	absent	0.0599304		92	92	alive	70	75	79	84	89	Good breeders
domesticus CLS	NA	NA	C57BL6	C57BL/6PhJStud	MGI:7343597	Praha	NA	NA		40	dom	m	absent	0.0806983		64	64	alive	49	51	55	58	61	Good breeders
domesticus CLS	NA	NA	C57BL6/F	C57BL/6JFPhStud	MGI:7343603	Praha	NA	NA		40	dom	m	absent	0.0802363		25	25	alive	2	8	13	17	22	Good breeders
macedonicus	Bulgaria	Slanchev Bryag	XBS	XBS/MplStud	MGI:7341783	Montpellier	42.693	27.6998	47	40	mac		absent		47	17	64	alive	4	6	8	11	14	Good breeders
musculus	Czechia	Buškovice	BULS	BULS/Stud	MGI:6380509	Studenec	50.2222	13.3763	48	40	mus	m	absent	0.989197		76	76	alive	55	59	64	68	73	Good breeders
musculus	Czechia	Buškovice	BUSNA	BUSNA/Stud	MGI:6380511	Studenec	50.228	13.3703	49	40	mus	m	absent	0.991699		81	81	alive	64	69	71	73	78	Good breeders
musculus	Bulgaria	Kranevo	MBK	MBK/MplStud	MGI:7341785	Montpellier	43.3433	28.0512	51	40	dom	m	absent	0.932419	56	22	78	alive	4	9	12	15	20	Good breeders
musculus	Bulgaria	Sokolovo	MBS	MBS/MplStud	MGI:7341787	Montpellier	43.4733	28.0999	52	40	dom	m	absent	0.935461	54	20	74	alive	3	7	10	13	17	Good breeders
musculus	Czechia	Zitec	MCZ	MCZ/MplStud	MGI:7341788	Montpellier	49	14.916	54	40	mus	m	absent	0.969984	31	31	62	alive	6	12	17	22	28	Good breeders
musculus	Denmark	Hov	MDH	MDH/MplStud	MGI:7341790	Montpellier	55.9208	10.2257	55	40	dom	m	absent	0.955738	42	16	58	alive	3	6	9	12	14	Bad breeders
musculus	Georgia	Alazani	MGA	MGA/MplStud	MGI:7341791	Montpellier	41.7166	45.9778	56	40	mus	m	absent	0.848563	38	16	54	alive	2	7	9	11	14	Good breeders
musculus	Hungary	Budapest	MHB	MHB/MplStud	MGI:7341793	Montpellier	47.4954	19.0397	57	40	mus	m	absent	0.970782	6	21	27	alive	5	8	12	16	18	Bad breeders
musculus	Poland	Bialowieza	MPB	MPB/MplStud	MGI:7341794	Montpellier	52.7012	23.8746	58	40	mus	m	absent	0.969122	40	29	69	alive	5	8	16	21	25	Good breeders
musculus	Czechia	Kunratice	PWD	PWD/PhStud	MGI:7341801	Praha	50.013	14.481	59	40	mus	m	absent	0.936689		72	72	alive	47	52	57	63	68	Good breeders
musculus	Czechia	Lhotka	PWK	PWK/PhStud	MGI:7341802	Praha	50.0219	14.4355	60	40	mus	m	absent	0.944278		26	26	alive	1	7	12	17	22	Good breeders
musculus	Slovakia	Šenkvice	SENK	SENK/Stud	MGI:6380508	Studenec	48.299	17.3491	61	40	mus	m	absent	0.974684		28	28	alive	18	21	22	24	26	Bad breeders
musculus	Estonia	Kaerepere	SKA	SKA/Stud	MGI:6380506	Studenec	58.9553	24.8342	62	40	dom	m	absent	0.966375		44	44	alive	26	31	36	40	42	Bad breeders
musculus	Estonia	Keava	SKE	SKE/Stud	MGI:6380503	Studenec	58.9409	24.9075	63	40	mus	m	absent	0.965431		45	45	alive	23	28	33	36	42	Good breeders
musculus	Bulgaria	Sokolovo	SOKS	SOKS/Stud	MGI:7341811	Studenec	43.4733	28.0999	66	40	mus	m	absent	0.927344		22	22	alive	2	7	10	15	19	Good breeders
musculus	Bulgaria	Sokolovo	SOKT	SOKT/Stud	MGI:7341813	Studenec	43.4733	28.0999	67	40	mus	m	present	0.927344		20	20	alive	2	7	11	13	19	Good breeders
musculus	Czechia	Studenec	STUF	STUF/Stud	MGI:3846439	Studenec	49.1998	16.0642	68	40	mus	m	absent	0.964404		71	71	alive	57	61	63	66	69	Good breeders
musculus	Czechia	Studenec	STUS	STUS/Stud	MGI:3846529	Studenec	49.1998	16.0642	69	40	mus	m	absent	0.960146		52	52	alive	40	43	45	49	51	Bad breeders
musculus	Bulgaria	Sveti Nikola	SVEN	sven/Stud	MGI:7341816	Studenec	43.4334	28.4927	70	40	mus	m	absent	0.931183		12	12	alive	2	4	6	8	12	Good breeders
musculus	Bulgaria	Sveti Nikola	SVENT	svent	MGI:7341817	Studenec	43.4334	28.4927	71	40	mus	m	present	0.931183		11	11	alive	2	4	6	8	11	Good breeders
spicilegus	Bulgaria	Rakita near Pleven	ZBP	zbp	MGI:7341822	Montpellier	43.2719	24.2726	72	40	spi		absent		10	8	18	alive	0	2	3	5	7	Bad breeders
spicilegus	Ukraine	Ternuvatyy Kut near Kalomoyevka	ZRU	ZRU/MplStud	MGI:7341823	Montpellier	48.0542	33.5346	73	40	spi		absent		38	11	49	alive	1	4	5	8	9	Bad breeders
spretus	Spain	Barcelona	SEB	SEB/MplStud	MGI:3590317	Montpellier	41.3874	2.09564	74	40	spr		absent		31	20	51	alive	4	8	12	15	18	Good breeders
spretus	France	Montpellier	SFM	SFM/MplStud	MGI:7341825	Montpellier	43.6108	3.87672	75	40	spr		absent		56	18	74	alive	2	5	8	12	16	Good breeders
spretus	France	Montferrier	SMON	SMON/Stud	MGI:7341827	Studenec	43.6808	3.87667	76	40	spr		absent			69	69	alive	49	53	56	61	65	Good breeders
WDS congene	NA	STRA.BUSNA-H2	AN.H2	STRA.BUSNA-H2<a>/Stud	MGI:7341830	Studenec	NA	NA		40	mus	d	absent	0.00532208		31	31	alive	13	18	22	25	29	Good breeders
castaneus	Kenya	Shanzu	CKS	CKS/MplStub	MGI:7341843	Montpellier	-3.96887	39.7472		40	mus	m	absent	0.748432	24	11	35	extinct
domesticus	Israel	Keshet	DIK	DIK/MplStud	MGI:7341676	Montpellier	32.9804	35.8085	11	40	dom	d	absent	0.0561675	28	12	40	extinct
domesticus	Portugal	Sagres Covões	SAGR2	sagr2	MGI:7341691	Studenec	37.0516	-8.9285	18	40	dom	d	absent	0.0455767		16	16	extinct
domesticus	Germany	Schweben	SCHEFE	schefe	MGI:7341844	Studenec	50.4278	9.59838	19		dom	d	absent	0.010203		15	15	extinct
domesticus	Germany	Schweben	SCHEST	schest	MGI:7341845	Studenec	50.4278	9.59838	20		dom	d	absent	0.0103884		15	15	extinct
domesticus	Croatia	Sinj	SINJ	sinj	MGI:7341846	Studenec	43.6975	16.6548	25		dom	d	absent	0.051012		3	3	extinct
domesticus	Spain	Los Ángeles	SLAL	slal	MGI:7341852	Studenec	37.9306	-4.66	27	40	dom	d	absent	0.0501428		13	13	extinct
domesticus	Germany	Ottmansreuth	SOTT	sott	MGI:7341853	Studenec	49.8909	11.6178	32		dom	d	absent			7	7	extinct
domesticus	Italy	Migiondo	SPOS	spos	MGI:7341855	Studenec	46.3228	10.3047	34		dom	d	absent	0.026209		4	4	extinct
domesticus	Germany	Straas2	STLT	stlt	MGI:7341857	Studenec	50.181	11.763			dom	d	absent			19	19	extinct
domesticus	Germany	Suckow	SUCK	suck	MGI:7341859	Studenec	53.412	12.327	42		dom	d	absent	0.0914928		14	14	extinct
musculus	Iran	Birdjand	BID	BID/MplStud	MGI:7341864	Montpellier	32.8662	59.2226		40	cas	m	absent	0.68779	36	2	38	extinct
musculus	Iran	Khakhk	KAK	KAK/MplStud	MGI:7341865	Montpellier	34.147	58.6524		40	cas	m	absent	0.785292	37	6	43	extinct
musculus	Armenia	Mégri	MAM	MAM/MplStud	MGI:7341868	Montpellier	38.9017	46.2467	50	40	mus	m	absent	0.863245	38	7	45	extinct
musculus	Bulgaria	General Toshevo	MBT	MBT/MplStud	MGI:7341870	Montpellier	43.7017	28.0396	53	40	mus	m	absent	0.869833	72	4	76	extinct
musculus	Pakistan	Rawalpindi	MPR	MPR/MplStud	MGI:7341871	Montpellier	33.5984	73.0441				m	absent	0.663002	38	1	39	extinct
musculus	Germany	Lindhorst	SLINT	SLINT/Stud	MGI:7341874	Studenec	53.443	13.768	64	40	dom	m	absent	0.964439		23	23	extinct
musculus	Czechia	Milhostov	SMIL	smil	MGI:7341875	Studenec	50.1589	12.4583	65				absent			5	5	extinct
musculus	Czechia	Studenec	STUP	STUP/Stud	MGI:7343604	Studenec	49.1992	16.0578			mus	m	absent	0.960108		32	32	extinct
musculus	Iran	Teheran	TEH	TEH/MplStud	MGI:7343605	Montpellier	35.6892	51.389		40	mus	m	absent	0.621034	36	1	37	extinct
macedonicus	Bulgaria	Sokolovo	MACSO	macso	MGI:7343606	Studenec	43.465	28.1069	46		mac		absent			5	5	extinct
spretus	Morocco	Azemmour	SMZ	SMZ/Mpl	MGI:7343607	Montpellier	33.2805	-8.33865	77	40	dom		absent		42	2	44	extinct
spretus	Tunisia	Fondouk Djedid	STF	STF/Mpl	MGI:7343608	Montpellier	36.655	10.4509	78	40	dom		absent		72	3	75	extinct
domesticus CLS	NA	NA	BALB	BALB/cStud	MGI:7343612	NA	NA	NA					absent					deceased
domesticus CLS	NA	NA	CD-1	Stud:CD-1	MGI:7343611	NA	NA	NA					absent					deceased
Genome	taxonomic status
State	state
Locality	sampling site
Strain	straín
StrainFullName	strain code including strain history
MGI ID	http://www.informatics.jax.org/strain/summary
Origin	place of strain derivation
Latitude	latitude
Longitude	longitude
Map #	numbers labelling localities depicted in Figure 1
2N	diploid chromosome number
mtDNA	origin of mtDNA determined from sequences
Y	origin of Y chromsome determined from the 18-bp deletion in the Zfy-2 gene or Sry sequences
HI	hybrid index estimated from 78 464 SNPs (unpublished data)
Gen in Montpellier	generation of inbreeding in Montpellier before their transport to Studenec
Gen in Studenec	generation of inbreeding in Studenec at 10 September 2023
Gen	generation of inbreeding at 10 September 2023
Status	valid till 10 September 2023
2018-12-31	number of generation delivered in Studenec at 31 December 2018
2019-12-31	number of generation delivered in Studenec at 31 December 2019
2020-12-31	number of generation delivered in Studenec at 31 December 2020
2021-12-31	number of generation delivered in Studenec at 31 December 2021
2022-12-31	number of generation delivered in Studenec at 31 December 2022
Reproduction	reproductive performance: if the number of generation born per year ≤ 2 then "Bad breeders" else "Good breeders"
