## Supplementary Material Table S2. List of strains analysed for whole mitochondrial genome. for "Phenogenomic resources immortalized in a panel of wild-derived strains of five species of house mice"

### Sheet: Mitogenomes
Supplementary Material Table S2. List of strains analysed for whole mitochondrial genome. Legend is below the table.
Genome	Mitochondrion	State	Locality	Code	Strain	Control	Mean coverage	SD(coverage)	min	Assembly	PIN	Sex	Year	11-bp insert	Gen	CLS/WDS	Origin_Who	Origin	Note	GenBank	GenBank access	Published	Year_Publ	Source
caroli	car	Thailand	Khorat	ThKhor	KTK		39.3	6.9	18	BL6	FB34	M	2004	no	8	WDS						This paper
caroli	car	Thailand	Khorat	ThKhor	KTK	control	189.1	37.7	92	BL6	SX4001	M	2018	no	34	WDS						This paper
castaneus	cas	Thailand	Thon Buri	cas_NC012387	CAST/EiJ					GB	CAST/EiJ			no		WDS	Marshall	1971		NC012387	https://www.ncbi.nlm.nih.gov/nuccore/NC_012387	Goios,A., Pereira,L., Bogue,M., Macaulay,V. and Amorim,A.	2007	Genome Res. 17 (3): 293-298
castaneus	cas	India	Masinagudi	InMasi	CIM		31.6	7.5	14	BL6	FB10	F	2004	no	16	WDS						This paper
castaneus	cas	India	Masinagudi	InMasi	CIM	control	349.7	24.9	276	BL6	SX4409	M	2018	no	39	WDS						This paper
castaneus	cas	Kenya	Nairobi	KeNair	CKN		82	9.9	53	BL6	FB71	M	2007	no	5	WDS						This paper
castaneus	mus	Kenya	Nairobi	KeNair	CKN	control	403.4	32.7	289	360	SX4510	M	2018	no	27	WDS						This paper
castaneus	cas	Kenya	Shanzu	KeShan	CKS		114.4	12.2	75	BL6	FB72	M	2007	no	6	WDS						This paper
castaneus	mus	Kenya	Shanzu	KeShan	CKS	control	136.9	24.2	72	360	SX5232	M	2018	no	30	WDS						This paper
castaneus	dom	Kenya	Nairobi	KeNair	DKN		18.5	6.5	3	BL6	FB26	F	2004	no	4	WDS						This paper
castaneus	cas	Kenya	Nairobi	KeNair	DKN	control	308.3	25.1	232	BL6	SX2251	M	2018	no	26	WDS						This paper
domesticus	dom			129S1/SvImJ	CLS_129_EF108330									no		CLS				EF108330	https://www.ncbi.nlm.nih.gov/nuccore/EF108330	Goios,A., Pereira,L., Bogue,M., Macaulay,V. and Amorim,A.	2007	Genome Res. 17 (3): 293-298
domesticus	dom			A/J	CLS_A/J		381.6	25.1	299	BL6	SX4113	M	2018	no	62	CLS	Strong	1921				This paper
domesticus	dom			A/J	CLS_A/J_EF108330	control				GB				no		CLS	Strong	1921		EF108331	https://www.ncbi.nlm.nih.gov/nuccore/EF108331	Goios,A., Pereira,L., Bogue,M., Macaulay,V. and Amorim,A.	2007	Genome Res. 17 (3): 293-298
domesticus	dom			AKR/J	CLS_AKR_EF108332					GB				no		CLS	Furth	1928		EF108332	https://www.ncbi.nlm.nih.gov/nuccore/EF108332	Goios,A., Pereira,L., Bogue,M., Macaulay,V. and Amorim,A.	2007	Genome Res. 17 (3): 293-298
domesticus	dom			BALB/cByJ	CLS_BALB_EF108333					GB				no		CLS	Bagg	1913		EF108333	https://www.ncbi.nlm.nih.gov/nuccore/EF108333	Goios,A., Pereira,L., Bogue,M., Macaulay,V. and Amorim,A.	2007	Genome Res. 17 (3): 293-298
domesticus	dom			BHP/2J	CLS_BHP_FJ374640					GB				no		CLS	Schlager	1966	intercross of 8 CLS	FJ374640	https://www.ncbi.nlm.nih.gov/nuccore/FJ374640	Yu,X., Gimsa,U., Wester-Rosenlof,L., Kanitz,E., Otten,W., Kunz,M., Ibrahim,S.M.	2009	Genome Res. 19 (1): 159-165
domesticus	dom			BPL/1J	CLS_BPL_FJ374641					GB				no		CLS	Schlager	1966	intercross of 8 CLS	FJ374641	https://www.ncbi.nlm.nih.gov/nuccore/FJ374641	Yu,X., Gimsa,U., Wester-Rosenlof,L., Kanitz,E., Otten,W., Kunz,M., Ibrahim,S.M.	2009	Genome Res. 19 (1): 159-165
domesticus	dom			BPN/3J	CLS_BPN_FJ374642					GB				no		CLS	Schlager	1966	intercross of 8 CLS	FJ374642	https://www.ncbi.nlm.nih.gov/nuccore/FJ374642	Yu,X., Gimsa,U., Wester-Rosenlof,L., Kanitz,E., Otten,W., Kunz,M., Ibrahim,S.M.	2009	Genome Res. 19 (1): 159-165
domesticus	dom			BTBR T+ tf/J	CLS_BTBR_EF108334					GB				no		CLS	Dunn			EF108334	https://www.ncbi.nlm.nih.gov/nuccore/EF108334	Goios,A., Pereira,L., Bogue,M., Macaulay,V. and Amorim,A.	2007	Genome Res. 17 (3): 293-298
domesticus	dom			BUB/BnJ	CLS_BUB_FJ374643					GB				no		CLS	Wilson	1945	from randomly bred albino mice of unknown ancestry.	FJ374643	https://www.ncbi.nlm.nih.gov/nuccore/FJ374643	Yu,X., Gimsa,U., Wester-Rosenlof,L., Kanitz,E., Otten,W., Kunz,M., Ibrahim,S.M.	2009	Genome Res. 19 (1): 159-165
domesticus	dom			C3H/HeJ	CLS_C3H_EF108335					GB				no		CLS	Strong	1920		EF108335	https://www.ncbi.nlm.nih.gov/nuccore/EF108335	Goios,A., Pereira,L., Bogue,M., Macaulay,V. and Amorim,A.	2007	Genome Res. 17 (3): 293-298
domesticus	dom			C3Ha/HeJSt	CLS_C3Ha	control	417.7	33.2	322	BL6	SX4129	M	2018	no	69	CLS	Strong	1920				This paper
domesticus	dom			C3Hb/HeJSt	CLS_C3Hb	control	300	23	238	BL6	SX4135	M	2018	no	70	CLS	Strong	1920	congene			This paper
domesticus	dom			C57BL/6JSt	CLS_C57BL/6J	control	240.2	21.5	170	BL6	SX4648	F	2018	no	50	CLS	Little	1920				This paper
domesticus	dom			C57BL/6J	CLS_C57BL/6J					GB	NC005089			no		CLS	Little	1920		NC005089	https://www.ncbi.nlm.nih.gov/nuccore/NC_005089	Bayona-Bafaluy,M.P., Acin-Perez,R., Mullikin,J.C., Park,J.S., Moreno-Loshuertos,R., Hu,P., Perez-Martos,A., Fernandez-Silva,P., Bai,Y., Enriquez,J.A.	2003	Nucleic Acids Res. 31 (18), 5349-5355
domesticus	dom			C57BL/6JForSt	CLS_C57BL/6JF	control	276.5	20.4	218	BL6	SX3768	M	2018	no	2	CLS	Little	1920				This paper
domesticus	dom			CE/J	CLS_CE_FJ374645					GB				no		CLS	Knight	1920		FJ374645	https://www.ncbi.nlm.nih.gov/nuccore/FJ374645	Yu,X., Gimsa,U., Wester-Rosenlof,L., Kanitz,E., Otten,W., Kunz,M., Ibrahim,S.M.	2009	Genome Res. 19 (1): 159-165
domesticus	dom			CF-1	CLS_CF-1_KF937874					GB				no		CLS			Non-Swiss albino	KF937874	https://www.ncbi.nlm.nih.gov/nuccore/KF937874	Zheng,J., Chen,Y., Deng,F., Huang,R., Petersen,F., Ibrahim,S., Yu,X.	2014	Mitochondrion 17: 126-131
domesticus	dom			DBA/2J	CLS_DBA_EF108337					GB				no		CLS	Little	1909		EF108337	https://www.ncbi.nlm.nih.gov/nuccore/EF108337	Goios,A., Pereira,L., Bogue,M., Macaulay,V. and Amorim,A.	2007	Genome Res. 17 (3): 293-298
domesticus	dom			FVB/NJ	CLS_FVB_EF108338					GB				no		CLS	NIH	1935	from Swiss mice	EF108338	https://www.ncbi.nlm.nih.gov/nuccore/EF108338	Goios,A., Pereira,L., Bogue,M., Macaulay,V. and Amorim,A.	2007	Genome Res. 17 (3): 293-298
domesticus	dom			I/LnJ	CLS_I_FJ374646					GB				no		CLS	Strong	1926		FJ374646	https://www.ncbi.nlm.nih.gov/nuccore/FJ374646	Yu,X., Gimsa,U., Wester-Rosenlof,L., Kanitz,E., Otten,W., Kunz,M., Ibrahim,S.M.	2009	Genome Res. 19 (1): 159-165
domesticus	dom			ICR	CLS_ICR_KF937875					GB				no		CLS	Landis	1947	from Swiss mice	KF937875	https://www.ncbi.nlm.nih.gov/nuccore/KF937875	Zheng,J., Chen,Y., Deng,F., Huang,R., Petersen,F., Ibrahim,S., Yu,X.	2014	Mitochondrion 17: 126-131
domesticus	dom			KK/HiJ	CLS_KK_EF108339					GB				no		CLS	Kondo	1944		EF108339	https://www.ncbi.nlm.nih.gov/nuccore/EF108339	Goios,A., Pereira,L., Bogue,M., Macaulay,V. and Amorim,A.	2007	Genome Res. 17 (3): 293-298
domesticus	dom			LG/J	CLS_LG_FJ374647					GB				no		CLS	Goodale	1931		FJ374647	https://www.ncbi.nlm.nih.gov/nuccore/FJ374647	Yu,X., Gimsa,U., Wester-Rosenlof,L., Kanitz,E., Otten,W., Kunz,M., Ibrahim,S.M.	2009	Genome Res. 19 (1): 159-165
domesticus	dom			LP/J	CLS_LP_FJ374648					GB				no		CLS	Dunn	1928		FJ374648	https://www.ncbi.nlm.nih.gov/nuccore/FJ374648	Yu,X., Gimsa,U., Wester-Rosenlof,L., Kanitz,E., Otten,W., Kunz,M., Ibrahim,S.M.	2009	Genome Res. 19 (1): 159-165
domesticus	dom			LT/SvEi	CLS_LT_FJ374649					GB				no		CLS	MacDowell	1950	from C58, x Balb	FJ374649	https://www.ncbi.nlm.nih.gov/nuccore/FJ374649	Yu,X., Gimsa,U., Wester-Rosenlof,L., Kanitz,E., Otten,W., Kunz,M., Ibrahim,S.M.	2009	Genome Res. 19 (1): 159-165
domesticus	dom			MA/MyJ	CLS_MA_FJ374650					GB				no		CLS	Lathrop-Loeb	1903-1915		FJ374650	https://www.ncbi.nlm.nih.gov/nuccore/FJ374650	Yu,X., Gimsa,U., Wester-Rosenlof,L., Kanitz,E., Otten,W., Kunz,M., Ibrahim,S.M.	2009	Genome Res. 19 (1): 159-165
domesticus	dom			MRL/MpJ	CLS_MRL_FJ374651					GB				no		CLS	Murphy	1960	intercross LG, AKR, C3H, C57BL/6	FJ374651	https://www.ncbi.nlm.nih.gov/nuccore/FJ374651	Yu,X., Gimsa,U., Wester-Rosenlof,L., Kanitz,E., Otten,W., Kunz,M., Ibrahim,S.M.	2009	Genome Res. 19 (1): 159-165
domesticus	dom			NOD/LtJ	CLS_NOD_EF108340					GB				no		CLS			selected from ICR mice	EF108340	https://www.ncbi.nlm.nih.gov/nuccore/EF108340	Goios,A., Pereira,L., Bogue,M., Macaulay,V. and Amorim,A.	2007	Genome Res. 17 (3): 293-298
domesticus	dom			NOR/LtJ	CLS_NOR_FJ374652					GB				no		CLS			NOD x C57BL	FJ374652	https://www.ncbi.nlm.nih.gov/nuccore/FJ374652	Yu,X., Gimsa,U., Wester-Rosenlof,L., Kanitz,E., Otten,W., Kunz,M., Ibrahim,S.M.	2009	Genome Res. 19 (1): 159-165
domesticus	dom			NZB/BlNJ	CLS_NZB_L07095					GB				no		CLS	Imp. Cancer Res,. Fund	1930	brought to New Zealand by W. H. Hall in 1930 and inbred from 1948	L07095	https://www.ncbi.nlm.nih.gov/nuccore/L07095	Loveland,B., Wang,C.R., Yonekawa,H., Hermel,E., Lindahl,K.F.	1990	Cell 60 (6): 971-980
domesticus	dom			NZW/LacJ	CLS_NZW_EF108341					GB				no		CLS	Imp. Cancer Res,. Fund	1930		EF108341	https://www.ncbi.nlm.nih.gov/nuccore/EF108341	Goios,A., Pereira,L., Bogue,M., Macaulay,V. and Amorim,A.	2007	Genome Res. 17 (3): 293-298
domesticus	dom			P/J	CLS_P_FJ374653					GB				no		CLS	Snell	after 1926	derived from BDP	FJ374653	https://www.ncbi.nlm.nih.gov/nuccore/FJ374653	Yu,X., Gimsa,U., Wester-Rosenlof,L., Kanitz,E., Otten,W., Kunz,M., Ibrahim,S.M.	2009	Genome Res. 19 (1): 159-165
domesticus	dom			PL/J	CLS_PL_FJ374654					GB				no		CLS	Lynch	1922		FJ374654	https://www.ncbi.nlm.nih.gov/nuccore/FJ374654	Yu,X., Gimsa,U., Wester-Rosenlof,L., Kanitz,E., Otten,W., Kunz,M., Ibrahim,S.M.	2009	Genome Res. 19 (1): 159-165
domesticus	dom			RF/J	CLS_RF_FJ374655					GB				no		CLS	Furth	1928		FJ374655	https://www.ncbi.nlm.nih.gov/nuccore/FJ374655	Yu,X., Gimsa,U., Wester-Rosenlof,L., Kanitz,E., Otten,W., Kunz,M., Ibrahim,S.M.	2009	Genome Res. 19 (1): 159-165
domesticus	dom			RIIIS/J	CLS_RIIIS_FJ374656					GB				no		CLS	Dobrowolskaia-Zawadskaia	1928, 1967		FJ374656	https://www.ncbi.nlm.nih.gov/nuccore/FJ374656	Yu,X., Gimsa,U., Wester-Rosenlof,L., Kanitz,E., Otten,W., Kunz,M., Ibrahim,S.M.	2009	Genome Res. 19 (1): 159-165
domesticus	dom			SB/LeJ	CLS_SB_FJ374657					GB				no		CLS				FJ374657	https://www.ncbi.nlm.nih.gov/nuccore/FJ374657	Yu,X., Gimsa,U., Wester-Rosenlof,L., Kanitz,E., Otten,W., Kunz,M., Ibrahim,S.M.	2009	Genome Res. 19 (1): 159-165
domesticus	dom			SEA/GnJ	CLS_SEA_FJ374658					GB				no		CLS	Green		Balb/c x P	FJ374658	https://www.ncbi.nlm.nih.gov/nuccore/FJ374658	Yu,X., Gimsa,U., Wester-Rosenlof,L., Kanitz,E., Otten,W., Kunz,M., Ibrahim,S.M.	2009	Genome Res. 19 (1): 159-165
domesticus	dom			SJL/J	CLS_SJL_FJ374659					GB				no		CLS	JAX	1938-1943	Swiss Webster	FJ374659	https://www.ncbi.nlm.nih.gov/nuccore/FJ374659	Yu,X., Gimsa,U., Wester-Rosenlof,L., Kanitz,E., Otten,W., Kunz,M., Ibrahim,S.M.	2009	Genome Res. 19 (1): 159-165
domesticus	dom			SM/J	CLS_SM_FJ374660					GB				no		CLS	MacArthur	1939	intercross	FJ374660	https://www.ncbi.nlm.nih.gov/nuccore/FJ374660	Yu,X., Gimsa,U., Wester-Rosenlof,L., Kanitz,E., Otten,W., Kunz,M., Ibrahim,S.M.	2009	Genome Res. 19 (1): 159-165
domesticus	dom			SOD1/EiJ	CLS_SOD1_FJ374661					GB				no		CLS			transgene	FJ374661	https://www.ncbi.nlm.nih.gov/nuccore/FJ374661	Yu,X., Gimsa,U., Wester-Rosenlof,L., Kanitz,E., Otten,W., Kunz,M., Ibrahim,S.M.	2009	Genome Res. 19 (1): 159-165
domesticus	dom			STR/ort	CLS_STR_FJ374662					GB				no		CLS	Strong		mutagenesis	FJ374662	https://www.ncbi.nlm.nih.gov/nuccore/FJ374662	Yu,X., Gimsa,U., Wester-Rosenlof,L., Kanitz,E., Otten,W., Kunz,M., Ibrahim,S.M.	2009	Genome Res. 19 (1): 159-165
domesticus	dom			SWR/J	CLS_SWR_FJ374663					GB				no		CLS	de Coulon, Lynch	1926	Swiss mice	FJ374663	https://www.ncbi.nlm.nih.gov/nuccore/FJ374663	Yu,X., Gimsa,U., Wester-Rosenlof,L., Kanitz,E., Otten,W., Kunz,M., Ibrahim,S.M.	2009	Genome Res. 19 (1): 159-165
domesticus	dom			TALLYHO/Inal	CLS_TALLYHO_FJ374664					GB				no		CLS	Simpson		from two outbred Theiler Original mice	FJ374664	https://www.ncbi.nlm.nih.gov/nuccore/FJ374664	Yu,X., Gimsa,U., Wester-Rosenlof,L., Kanitz,E., Otten,W., Kunz,M., Ibrahim,S.M.	2009	Genome Res. 19 (1): 159-165
domesticus	dom			YBR/EiJ	CLS_YBR_FJ374665					GB				no		CLS	Little	1936		FJ374665	https://www.ncbi.nlm.nih.gov/nuccore/FJ374665	Yu,X., Gimsa,U., Wester-Rosenlof,L., Kanitz,E., Otten,W., Kunz,M., Ibrahim,S.M.	2009	Genome Res. 19 (1): 159-165
domesticus	dom	Germany	Straas2	DeSTR2-H2	AN.H2		287.3	36	187	BL6	SX3667	M	2018	no	14	WDS						This paper
domesticus	dom	Tunisia	Monastir	TnMon	22MO		162.8	16.5	113	BL6	SX5355	F	2018	no	61	WDS						This paper
domesticus	dom	Israel	Kefar Galim	IlKefG	BIK		63.9	11.8	34	BL6	FB6	F	1985	no	7	WDS						This paper
domesticus	dom	Israel	Kefar Galim	IlKefG	BIK	control	245.8	53.6	111	BL6	SX3715	M	2018	no	72	WDS						This paper
domesticus	dom	Algeria	Oran	DzOran	BZO		25.6	6.1	7	BL6	FB7	F	2004	no	38	WDS						This paper
domesticus	dom	Algeria	Oran	DzOran	BZO	control	201.2	17.8	156	BL6	SX5460	M	2018	no	65	WDS						This paper
domesticus	dom	Cyprus	Akrotiri	CyAkr	DCA		62	8.9	35	BL6	FB15	M	2007	no	2	WDS						This paper
domesticus	dom	Cyprus	Akrotiri	CyAkr	DCA	control	271.7	34.2	168	BL6	SX5442	F	2018	no	20	WDS						This paper
domesticus	dom	Cyprus	Paphos	CyPap	DCP		286.1	25.4	203	BL6	SX5084	M	2018	no	23	WDS						This paper
domesticus	dom	Denmark	Ödis	DkOdis	DDO		32.8	7	13	BL6	FB17	M	2004	no	28	WDS						This paper
domesticus	dom	Denmark	Ödis	DkOdis	DDO	control	271.5	45.7	153	BL6	SX4178	M	2018	no	55	WDS						This paper
domesticus	dom	Spain	Barcelona	EsBar	DEB		174.4	46.3	95	BL6	FB19	F	2017	no	2	WDS						This paper
domesticus	dom	Spain	Barcelona	EsBar	DEB	control	396.5	29.7	318	BL6	SX3611	M	2018	no	37	WDS						This paper
domesticus	dom	Georgia	Batumi	GeBatum	DGA		64.1	11	36	BL6	FB20	M	2004	no	18	WDS						This paper
domesticus	dom	Georgia	Batumi	GeBatum	DGA	control	329.3	28.1	236	BL6	SX4496	M	2018	no	44	WDS						This paper
domesticus	dom	Israel	Keshet	IlKesh	DIK		297.2	26.6	230	BL6	SX4927	M	2017	no	32	WDS						This paper
domesticus	dom	Italy	Orceto	ItOrce	DJO		130.6	16	85	BL6	FB24	M	2004	no	30	WDS						This paper
domesticus	dom	Italy	Orceto	ItOrce	DJO	control	24.9	5.6	10	BL6	SX3809	M	2018	no	56	WDS						This paper
domesticus	dom	Morocco	Azemmour	MaAzem	DMZ		16.2	5.8	3	BL6	FB28	F	2004	no	21	WDS						This paper
domesticus	dom	Morocco	Azemmour	MaAzem	DMZ	control	195.3	19	139	BL6	SX4552	M	2018	no	45	WDS						This paper
domesticus	dom	French Polynesia	Tahiti	PfTah	DOT		29.7	7.4	11	BL6	FB30	F	2004	no	36	WDS						This paper
domesticus	dom	French Polynesia	Tahiti	PfTah	DOT	control	98.7	11.7	68	BL6	SX5243	M	2018	no	62	WDS						This paper
domesticus	dom	Bulgaria	Rosen	BgROSEN	DROS		217.7	19.1	166	BL6	SX1903	M	2018	no	4	WDS						This paper
domesticus	dom	Italy	Pavia	ItMilP	MilP_L07096						L07096			no		WDS	Loveland			L07096	https://www.ncbi.nlm.nih.gov/nuccore/L07095	Loveland,B., Wang,C.R., Yonekawa,H., Hermel,E., Lindahl,K.F.	1990	Cell 60 (6): 971-980
domesticus	dom	Germany	Zilchenricht 4	DeZILCH4	RZYD		248.8	25.2	149	BL6	SX4376	M	2018	no	10	WDS						This paper
domesticus	dom	Germany	Zilchenricht 4	DeZILCH4	RZYM		238.7	28.8	154	BL6	SX4141	M	2018	no	10	WDS						This paper
domesticus	dom	Portugal	Sagres Pinhal	PtSagrPin	SAGR		177.2	16.4	118	BL6	SX4095	M	2018	no	4	WDS						This paper
domesticus	dom	Germany	Schweben 6	DeSCHEFE	SCHEFE		658.2	98.1		BL6	ISI8165	M	2015	yes	14	WDS						This paper
domesticus	dom	Germany	Schweben 6	DeSchw6	SCHEST		44.3	9.6		BL6	ISI7261	M	2013	yes	14	WDS						This paper
domesticus	dom	Germany	Schweben 2	DeSchw2	SCHUNT		173.2	15	124	BL6	SX5296	M	2018	yes	40	WDS						This paper
domesticus	dom	Austria	Feldkirch 31	AtFeld31	SFEL		287.5	23	225	BL6	SX5215	M	2018	no	36	WDS						This paper
domesticus	dom	Germany	Zilchenricht 4	DeZILCH4	SILK		304.3	29.6	201	BL6	SX4986	F	2018	no	8	WDS						This paper
domesticus	dom	United Kingdom	Scar, Whitemill Bay, Sanday Isl.	UKScar	SIN		224.2	21.3	160	BL6	SX4934	F	2018	no	23	WDS						This paper
domesticus	dom	Croatia	Sinj	HrSINJ	SINJ		17.6	8.5	2	BL6	ISI6977	M	2013	no	3	WDS						This paper
domesticus	dom	United Kingdom	Scar, Whitemill Bay, Sanday Isl.	UKScar	SIT		76.3	10.7	46	BL6	SX5444	M	2018	no	21	WDS						This paper
domesticus	dom	Spain	Los Ángeles	EsLosAng	SLAS		510.5	35.4	410	BL6	SX2937	F	2018	no	3	WDS						This paper
domesticus	dom	Germany	Lindenau 5	DeLINDEN5	SLYD		279.2	21.9	207	BL6	SX4718	F	2018	yes	2	WDS						This paper
domesticus	dom	Germany	Lindenau 5	DeLINDEN5	SLYM		520.3	28.1	426	BL6	SX4711	M	2018	yes	2	WDS						This paper
domesticus	dom	Portugal	Soalhães	PtSoalh	SOAL		355	25.2	273	BL6	SX901	F	2018	no	3	WDS						This paper
domesticus	dom	Germany	Ottmansreuth	DeSOTT	SOTT		25	6.8		BL6	ISI6705	M	2014	no	6	WDS						This paper
domesticus	dom	Germany	Plössen 18	DePLOSE1	SPLY		81.4	18.6		BL6	ISI3755	F	2012	no	7	WDS						This paper
domesticus	dom	Germany	Plössen 18	DePLOSE1	SPLY	control	262.5	19.6	211	BL6	SX5347	M	2018	no	33	WDS						This paper
domesticus	dom	Italy	Migiondo	ItMigi	SPOS		137.2	53.8	27	BL6	ISI4299	M	2013	no	4	WDS						This paper
domesticus	dom	Germany	Starkenberg	DeSTARK	SSYM		187.1	43.3	76	BL6	SX4145	M	2018	yes	2	WDS						This paper
domesticus	dom	Germany	Schweben 2	DeSchw2	STAIL		342.5	41	235	BL6	SX4941	M	2018	yes	28	WDS						This paper
domesticus	dom	Germany	Straas2	DeSTLT	STLT		85.6	14.2		BL6	IS3782	M	2008	no	19	WDS						This paper
domesticus	dom	Germany	Straas2	DeSTR2	STRA		385.3	30.4	277	BL6	SX4074	M	2018	no	58	WDS						This paper
domesticus	dom	Germany	Straas2	DeSTR2	STRB		197.2	17	148	BL6	SX4048	M	2018	no	47	WDS						This paper
domesticus	dom	Germany	Thallwitz 57	DeTHALLW	STYD		178.3	17.2	131	BL6	SX3595	M	2018	yes	5	WDS						This paper
domesticus	dom	Germany	Thallwitz 57	DeTHALLW	STYM		300.9	26.6	223	BL6	SX4390	M	2018	yes	6	WDS						This paper
domesticus	dom	Germany	Suckow	DeSUCK	SUCK		7.9	3.4		BL6	SK956	F	2011	yes	0	WDS						This paper
domesticus	dom	Italy	Sernio	ItSern	SUV		390.2	28	315	BL6	SX5504	M	2018	no	18	WDS						This paper
domesticus	dom	France	Toulouse	FrToul	WLA		70.6	13.4	37	BL6	FB65	F	2005	no	52	WDS	Guénet	1976				This paper
domesticus	dom	France	Toulouse	FrToul	WLA	control	468.8	27	377	BL6	SX5002	M	2018	no	75	WDS						This paper
domesticus	dom	USA	Eastern Shore, Maryland	US_WSB_EF108344	WSB/EiJ					GB	EF108344			no		WDS				EF108344	https://www.ncbi.nlm.nih.gov/nuccore/EF108344	Goios,A., Pereira,L., Bogue,M., Macaulay,V. and Amorim,A.	2007	Genome Res. 17 (3): 293-298
gentilulus	gen	Madagascar	Manakasina	MgMan	MDG		285	21.2	221	BL6	SX2188	M	2018	no	30	WDS						This paper
macedonicus	mac	Bulgaria	Sokolovo	macBgSok	MACSO		170	18.7	109	BL6	SX3555	M	2018	no	2	WDS						This paper
macedonicus	mac	Bulgaria	Slanchev Bryag	mac_BgSlan	XBS		220.8	20.6	143	BL6	SX3699	M	2018	no	50	WDS						This paper
molossinus	mol	NA	NA	JF1/MS	JF1					GB	KR020498			no		WDS	National Institute of Genetics, Mishima	1987	Japanese Fancy Mouse 1, bought in a market in Denmark	KR020498	https://www.ncbi.nlm.nih.gov/nuccore/KR020498	Hayashi,K., Okamura,K., Hata,K. Nakabayashi,K.	2015	Unpublished
molossinus	mol	NA	NA	mol_MOLF	MOLF/EiJ					GB	EF108345			no		WDS	Potter	1969		EF108345	https://www.ncbi.nlm.nih.gov/nuccore/EF108345	Goios,A., Pereira,L., Bogue,M., Macaulay,V. and Amorim,A.	2007	Genome Res. 17 (3): 293-298
molossinus	mol	Japan	Mishima Prefecture	MSM/Ms	MSM					GB	KR020499			no		WDS	Moriwaki	1978		KR020499	https://www.ncbi.nlm.nih.gov/nuccore/KR020499	Hayashi,K., Okamura,K., Hata,K. Nakabayashi,K.	2015	Unpublished
musculus	cas	Iran	Birdjand	IrBID	BID		465.4	33.4		360	SY3554	M	2017	no	36	WDS						This paper
musculus	cas	Iran	Khakhk	IrKhak	KAK		320	29.4	211	360	SX4541	M	2018	no	39	WDS						This paper
musculus	dom	Bulgaria	Kranevo	BgKran	MBK		41.9	7.6	22	BL6	SX5269	M	2018	yes	61	WDS						This paper
musculus	dom	Bulgaria	Sokolovo	BgSOKOL	MBS		330.5	3	327	BL6	SX4335	M	2018	yes	58	WDS						This paper
musculus	dom	Denmark	Hov	DkHov	MDH		32.8	6.8	14	BL6	FB45	M	2004	yes	20	WDS						This paper
musculus	dom	Denmark	Hov	DkHov	MDH	control	208.21	28.8	124	BL6	SX1078	M	2018	yes	44	WDS						This paper
musculus	dom	Estonia	Kaerepere	EeKaer	SKA		631.7	37.6	517	BL6	SX4396	F	2018	no	26	WDS						This paper
musculus	dom	Germany	Lindhorst 35	DeLINT	SLINT		283.3	46.3	166	BL6	SX3503	M	2018	yes	21	WDS						This paper
musculus	mus	Czechia	Buškovice3	CzBUS3	BULS		501.4	32.6	411	BL6	SX4806	M	2018	no	55	WDS						This paper
musculus	mus	Czechia	Buškovice3	CzBUS1	BUSNA		428.7	23.8	353	BL6	SX4030	F	2018	no	64	WDS						This paper
musculus	mus	Armenia	Meghri	AmMeg	MAM		41.7	8.1	21	360	FB35	F	2004	no	18	WDS						This paper
musculus	mus	Armenia	Meghri	AmMeg	MAM	control	169.9	21.4	105	360	SX5437	M	2018	no	42	WDS						This paper
musculus	mus	Bulgaria	Kranevo	BgKran	MBK		29.7	6.7	12	360	FB38	M	2005	no	38	WDS			75 bp insert			This paper
musculus	mus	Bulgaria	Sokolovo	BgSOKOL	MBS		39	6.3	20	360	FB40	M	2004	no	36	WDS			75 bp insert			This paper
musculus	mus	Bulgaria	General Toshevo	BgGenT	MBT		41.1	13.9	11	360	FB41	M	1985	no	10	WDS			75 bp insert			This paper
musculus	mus	Bulgaria	General Toshevo	BgGenT	MBT	control	441.1	44.8	319	360	SX2049	F	2018	no	75	WDS						This paper
musculus	mus	Czechia	Zitec	CzZit	MCZ		68.6	9.9	38	BL6	FB44	M	2005	no	9	WDS						This paper
musculus	mus	Czechia	Zitec	CzZit	MCZ	control	500.8	55.8	334	BL6	SX3876	M	2018	no	36	WDS						This paper
musculus	mus	Georgia	Alazani	GeAlaz	MGA		56.4	8.5	29	BL6	FB47	F	2004	no	18	WDS						This paper
musculus	mus	Georgia	Alazani	GeAlaz	MGA	control	303	21.4	237	360	SX4250	M	2018	no	41	WDS						This paper
musculus	mus	Hungary	Budapest	HuBuda	MHB		427.1	36		360	SY3497	M	2017	no	6	WDS						This paper
musculus	mus	Poland	Bialowieza	PlBialo	MPB		45.8	10.2	18	BL6	FB49	F	2004	no	19	WDS						This paper
musculus	mus	Poland	Bialowieza	PlBialo	MPB	control	372	26	302	BL6	SX5119	M	2018	no	46	WDS						This paper
musculus	mus	Pakistan	Rawalpindi	PkMPR	MPR		216.7	16.9		BL6	SY3582	F	2017	no	37	WDS						This paper
musculus	mus	Czechia	Kunratice	CzKunr	PWD					GB	DQ874614.2			no		WDS	Forejt			DQ874614.2	https://www.ncbi.nlm.nih.gov/nuccore/DQ874614.2	Gregorova,S., Divina,P., Storchova,R., Trachtulec,Z., Fotopulosova,V., Svenson,K.L., Donahue,L.R., Paigen,B., Forejt,J.	2008	Genome Res. 18 (3): 509-515
musculus	mus	Czechia	Kunratice	CzKunr	PWD	control	410	30.4	318	BL6	SX4692	F	2018	no	46	WDS	Forejt					This paper
musculus	mus	Czechia	Lhotka	CzLhotka	PWK					GB	CM004187			no		WDS	Forejt			CM004187	https://www.ncbi.nlm.nih.gov/nuccore/CM004187	Howe,K. Keane,T.	2016	Direct submission
musculus	mus	Romania	Botosani	RoBotos				63.4	19.5	de novo assembly	Bot360	M	2004	no	0	WILD			reference for a 75bp insert in D-loop			This paper
musculus	mus	Slovakia	Šenkvice	SkSENK	SENK		385.2	40.9	260	BL6	SX5224	M	2018	no	19	WDS						This paper
musculus	mus	Estonia	Keava	EeKea	SKE		114.1	19	65	BL6	SX4765	M	2018	no	23	WDS						This paper
musculus	mus	Bulgaria	Sokolovo	BgSOKOL	SOKS		342.7	45.5	225	360	SX1356	M	2016	no	3	WDS			75 bp insert			This paper
musculus	mus	Bulgaria	Sokolovo	BgSOKOL	SOKT		342.7	45.5	225	360	SX1356	M	2016	no	3	WDS			75 bp insert			This paper
musculus	mus	Czechia	Studenec 32	CzStud32	STUF		162.5	32.1	84	BL6	SX5396	F	2018	no	58	WDS						This paper
musculus	mus	Czechia	Studenec 47	CzStud47	STUP		242.2	31.6		BL6	JPC2814	F	2000	no	0	WDS						This paper
musculus	mus	Czechia	Studenec 32	CzStud32	STUS		38.1	7.7	16	BL6	SX1333	M	2018	no	40	WDS						This paper
musculus	mus	Iran	Teheran	IrTeh	TEH		253.9	16.8	196	BL6	SY3621	F	2017	no	36	WDS						This paper
spicilegus	spi	Serbia	Pancevo	spi_RsPanch	PANCEVO					GB	KF937876		1979	no	0	WDS					http://www.ncbi.nlm.nih.gov/nuccore/583829726	Zheng,J., Chen,Y., Deng,F., Huang,R., Petersen,F., Ibrahim,S., Yu,X.	2014	Mitochondrion 17: 126-131
spicilegus	spi	Bulgaria	Rakita near Pleven	spi_BgZBP	ZBP		302.3	22.3	234	BL6	SX1162	M	2018	no	9	WDS						This paper
spicilegus	spic	Ukraine	Ternuvatyy Kut near Kalomoyevka	spi_UaTern	ZRU		42.2	7.3	16	BL6	FB69	M	2004	no	22	WDS						This paper
spicilegus	spic	Ukraine	Ternuvatyy Kut near Kalomoyevka	spi_UaTern	ZRU	control	412.9	88.8	193	BL6	SX7997	F	2018	no	41	WDS						This paper
spretus	dom	Tunisia	Fondouk Djedid	spr_TnFonD	STF		261.6	43.3	151	BL6	SX4999	F	2018	no	73	WDS						This paper
spretus	spr	Spain	Barcelona	spr_EsBar	SEB		68.3	10.2	41	BL6	FB55	M	2004	no	10	WDS						This paper
spretus	spr	Spain	Barcelona	spr_EsBar	SEB	control	242.2	46	123	BL6	SX4023	M	2018	no	35	WDS						This paper
spretus	spr	France	Montpellier	spr_FrMontp	SFM		386.6	25.9	311	BL6	SX4523	M	2018	no	60	WDS						This paper
spretus	spr	France	Montferrier	spr_FrSMON	SMON		359.1	23.3		BL6	SX4236	M	2018	no	49	WDS						This paper
spretus	spr	Tunisia	Fondouk Djedid	spr_TnFonD	STF	control	197.2	18	142	BL6	FB61	F	1985	no	2	WDS						This paper
																					This paper	114
																					GenBank	49
Genome		taxonomic status
Mitochondrion		type of mtDNA
State		state
Locality		site of sampling
Code		code of the sample origin (part of sequence name)
Strain		strain code (part of sequence name)
Control		samples used to check consistency of sequences
Mean coverage		mean coverage per nucleotide
SD(coverage)		standard deviation(mean coverage)
min		minimum read coverage
Assembly		reference genome for mitochondrion assemblage: 360=Bot360 (musculus), BL6=NC005089 (CLS C57BL/6), GB=BenBank
PIN		mouse code
Sex		M=male, F=female
Year		sample collection
11-bp insert		presence/absence of the TTTAACTCTCT insert in the D-loop of M. m. domesticus
Gen		generation of the mouse sequenced (part of sequence name)
CLS/WDS		classical laboratory or wild-derived strains
Origin_Who		strain developer
Origin		year of origin
Note
GenBank		GenBank code
GenBank access		link to the sequence in GenBank
Published		authors
Year_Publ		year of publishing
Source		periodical
