## Supplementary Material Table S4. Mitogenomes: intersubspecific and intrasubspecific clade shifts in duplicated samples. for "Phenogenomic resources immortalized in a panel of wild-derived strains of five species of house mice"

### Sheet: MtDNAShift
Supplementary Material Table S4. Mitogenomes: intersubspecific and intrasubspecific clade shifts in duplicated samples
A. Intersubspecific clade shifts
was/is	cas	dom	mus
cas			CKN, CKS
dom	DKN
mus		MBS, MBK
spr		STF
B. Intrasubspecific clade shifts
was/is	cas	dom	mus
cas
dom		BZO, DCA, DEB, WLA
mus			MAM, MGA
was/is	was (over columns) indicates the position of earlier sequence, is (in rows) indicates the position of newer repeated sequence
	A	A+B
All controls	31	31
Mismatch	6	12
Inconsistency	19.3548	38.7097
All WDS	79	79
Mismatch	6	12
Inconsistency	7.59494	15.1899
