## Supplementary Material Table S5. List of strains analysed for the Prdm9 gene. for "Phenogenomic resources immortalized in a panel of wild-derived strains of five species of house mice"

### Sheet: Prdm9
Supplementary Material Table S5. List of strains analysed for the Prdm9 gene. Legend is below the table.
Genome	State	Locality	WDS	Latitude	Longitude	PIN	Sex	Gen	Origin_Who	Origin	GenBank	Authors	Year	Source	2	3	4	5	6	7	8	9	10	11	12	13	14	15	16	N_ZnF	length	Allele ID	Buard	Note
caroli	Thailand	Khorat	KTK	14.9806	102.1	SX6815	M	5+30			OQ054372	This paper			QDK	ADK	QDK	ANQ	QHK	QDK	QDK						QHK	ANQ	QDQ	11	897	car1
castaneus	India	Masinagudi	CIM	11.5722	76.6427	TA95	M	5+37			OQ054373	This paper			ANQ	QVQ					QDK	ANQ	ESK	ANQ		QSK	ANQ	QNK	QDQ	11	897	cas1	9
castaneus	Kenya	Nairobi	CKN	-1.29207	36.8219	SY3506	M	0+22			OQ054374	This paper			QDQ	VNQ	ASK	VVQ	ESK	VVQ	QDK					QNQ	ANQ		QDQ	11	897	dom23	2
castaneus	Kenya	Shanzu	CKS	-3.96887	39.7472	SZ9717	M	11+24			OQ054375	This paper			QNQ	QDQ	QDK	ANQ	VVQ	VNQ	VNQ	QDK	QDK	ASK	QNQ	VSK	VVQ	QDK	QNQ	16	1317	mcs10
castaneus	Kenya	Nairobi	DKN	-1.29207	36.8219	TA5560	M	9+23			OQ054376	This paper			QHQ	QDK	VVK	QHQ	AVQ	QHQ	QDK					QDQ	ANQ	QNK	QDQ	12	981	dom18	16
castaneus	Madagascar	Manakasina	MDG	-18.1238	47.9441	SX6124	M	5+26			OQ054378	This paper			QHQ	QDK	VVK	QHQ	AVQ	QHQ	QDK					QDQ	ANQ	QNK	QDQ	12	981	dom18A	16	one more mutation in AA
castaneus	Madagascar	Manakasina	MDG1	-18.1238	47.9441	SX6124	M	5+26			OQ054377	This paper			QHQ	QDK	QDK	QVK	QVK		AVQ	QNQ	AVQ	QVQ			AVQ	QNK	QDQ	13	1064	dom19
CLS			CLS_129_AB843901								AB843901	Kono,H., Tamura,M., Osada,N., Suzuki,H., Abe,K., Moriwaki,K., Ohta,K., Shiroishi,T.	2014	DNA Research 21 (3) 315–326	QHQ	QDK	QDK	QVK	QVK		AVQ	ANQ	AVQ	AVQ				QNK	QDQ	12	981	dom2	45
CLS			CLS_A/J_AB843900						Strong	1921	AB843900	Kono,H., Tamura,M., Osada,N., Suzuki,H., Abe,K., Moriwaki,K., Ohta,K., Shiroishi,T.	2014	DNA Research 21 (3) 315–326	QHQ	QDK	QDK	QVK	QVK		AVQ	ANQ	AVQ	AVQ				QNK	QDQ	12	981	dom2	45
CLS			CLS_A/J			ISII15	M	x+45	Strong	1921	OQ054384	This paper			QHQ	QDK	QDK	QVK	QVK		AVQ	ANQ	AVQ	AVQ				QNK	QDQ	12	981	dom2	45
CLS			CLS_BDP/J_AB843899								AB843899	Kono,H., Tamura,M., Osada,N., Suzuki,H., Abe,K., Moriwaki,K., Ohta,K., Shiroishi,T.	2014	DNA Research 21 (3) 315–326	QHQ	QDK	QDK	QVK	QVK		AVQ	ANQ	AVQ	AVQ	AVQ			QNK	QDQ	13	1065	dom3	46
CLS			CLS_C3H_AB843997						Strong	1920	AB843997	Kono,H., Tamura,M., Osada,N., Suzuki,H., Abe,K., Moriwaki,K., Ohta,K., Shiroishi,T.	2014	DNA Research 21 (3) 315–326	QHQ	QDK	QDK	QVK	QVK		AVQ	ANQ	AVQ	AVQ	AVQ			QNK	QDQ	13	1065	dom3	46
CLS			CLS_C3H_EU719625						Strong	1920	EU719625	Kono,H., Tamura,M., Osada,N., Suzuki,H., Abe,K., Moriwaki,K., Ohta,K., Shiroishi,T.	2014	DNA Research 21 (3) 315–326	QHQ	QDK	QDK	QVK	QVK		AVQ	ANQ	AVQ	AVQ	AVQ			QNK	QDQ	13	1065	dom3	46
CLS			CLS_C3Ha			TA5434	M	x+79	Strong	1920	OQ054385	This paper			QHQ	QDK	QDK	QVK	QVK		AVQ	ANQ	AVQ	AVQ	AVQ			QNK	QDQ	13	1065	dom3	46
CLS			CLS_C3Hb			TA5543	M	x+80	Strong	1920	OQ054386	This paper			QHQ	QDK	QDK	QVK	QVK		AVQ	ANQ	AVQ	AVQ	AVQ			QNK	QDQ	13	1065	dom3	46
CLS			CLS_C57BL/6J			ISI5949	M	x+35	Little	1920	OQ054387	This paper			QHQ	QDK	QDK	QVK	QVK		AVQ	ANQ	AVQ	AVQ				QNK	QDQ	12	981	dom2	45
CLS			CLS_C57BL/10J_AB843894						Little	1920	AB843894	Kono,H., Tamura,M., Osada,N., Suzuki,H., Abe,K., Moriwaki,K., Ohta,K., Shiroishi,T.	2014	DNA Research 21 (3) 315–326	QHQ	QDK	QDK	QVK	QVK		AVQ	ANQ	AVQ	AVQ				QNK	QDQ	12	981	dom2	45
CLS			CLS_C57BL/6JF			SZ2434	M	x+5	Little	1920	OQ054388	This paper			QHQ	QDK	QDK	QVK	QVK		AVQ	ANQ	AVQ	AVQ				QNK	QDQ	12	981	dom2	45
CLS			CLS_C57BR/J_AB843896								AB843896	Kono,H., Tamura,M., Osada,N., Suzuki,H., Abe,K., Moriwaki,K., Ohta,K., Shiroishi,T.	2014	DNA Research 21 (3) 315–326	QHQ	QDK	QDK	QVK	QVK		AVQ	ANQ	AVQ	AVQ				QNK	QDQ	12	981	dom2	45
CLS			CLS_CBA/J_AB843903								AB843903	Kono,H., Tamura,M., Osada,N., Suzuki,H., Abe,K., Moriwaki,K., Ohta,K., Shiroishi,T.	2014	DNA Research 21 (3) 315–326	QHQ	QDK	QDK	QVK	QVK		AVQ	ANQ	AVQ	AVQ	AVQ			QNK	QDQ	13	1065	dom3	46
CLS			CLS_DBA_AB843904						Little	1909	AB843904	Kono,H., Tamura,M., Osada,N., Suzuki,H., Abe,K., Moriwaki,K., Ohta,K., Shiroishi,T.	2014	DNA Research 21 (3) 315–326	QHQ	QDK	QDK	QVK	QVK		AVQ	ANQ	AVQ	AVQ				QNK	QDQ	12	981	dom2	45
CLS			CLS_LP_AB843902						Dunn	1928	AB843902	Kono,H., Tamura,M., Osada,N., Suzuki,H., Abe,K., Moriwaki,K., Ohta,K., Shiroishi,T.	2014	DNA Research 21 (3) 315–326	QHQ	QDK	QDK	QVK	QVK		AVQ	ANQ	AVQ	AVQ				QNK	QDQ	12	981	dom2	45
CLS			CLS_P_AB843898						Snell	1926	AB843898	Kono,H., Tamura,M., Osada,N., Suzuki,H., Abe,K., Moriwaki,K., Ohta,K., Shiroishi,T.	2014	DNA Research 21 (3) 315–326	QHQ	QDK	QDK	QVK	QVK		AVQ	ANQ	AVQ	AVQ	AVQ			QNK	QDQ	13	1065	dom3	46
CLS			CLS_RFM_AB843895						Furth	1928	AB843895	Kono,H., Tamura,M., Osada,N., Suzuki,H., Abe,K., Moriwaki,K., Ohta,K., Shiroishi,T.	2014	DNA Research 21 (3) 315–326	QHQ	QDK	QDK	QVK	QVK		AVQ	ANQ	AVQ	AVQ	AVQ			QNK	QDQ	13	1065	dom3	46
domesticus	Germany	Straas2	AN.H2	50.1814	11.7625	SX7713	M	15			OQ054401	This paper			QDK	QVQ				AVQ	QDK	ANQ	ESK	ANQ	QVK		AVQ	QNK	QDQ	12	981	msc5
domesticus	Tunisia	Monastir	22MO	35.7643	10.8113	SX7310	M	5+57			OQ054379	This paper			QDK	QVK	AVQ	QDK	ANQ	ESQ	ESK	QNK	QNQ	ESK				QNK	QDQ	13	1065	dom24	77
domesticus	Austria	Schnann	AS30	47.1528	10.3836	SZ1793	M	1			OQ054380	This paper			QHQ	QDK	QDK	QVK	QDK	QDQ	ANK	ANQ	AVQ	AVQ			ANQ	QNK	QDQ	14	1149	dom6	42
domesticus	Israel	Kefar Galim	BIK	32.7662	34.9595	SZ1767	M	10+67			OQ054381	This paper			QHQ	QDK	VVK	QHQ	AVQ	QHQ	QDK	QVK						QNK	QDQ	11	897	dom17	54
domesticus	Austria	Unterbings	BING	47.1439	9.84889	SZ5172	M	5			OQ054382	This paper			QHQ	QDK	QDK	QVK	QVK		AVQ	ANQ	AVQ	AVQ	AVQ			QNK	QDQ	13	1065	dom3
domesticus	Algeria	Oran	BZO	35.6977	-0.633738	TA1003	M	11+61			OQ054383	This paper			QHQ	QDK	VVK	QHQ	AVQ	QHQ	QDK	QVK						QNK	QDQ	11	897	dom17	54
domesticus	Cyprus	Akrotiri	DCA1	34.5832	32.9696	SZ6705	M	8+17			OQ054389	This paper			QHQ	QDK	QDK	QVK	QDK		AVQ	ANQ	AVQ				QVQ	QNK	QDQ	12	981	dom14
domesticus	Cyprus	Akrotiri	DCA2	34.5832	32.9696	SZ6705	M	8+17			OQ054390	This paper			QDQ	VNQ	ASK	VVQ	ESK	VVQ	QDK					QNQ	ANQ		QDQ	11	897	dom23	2
domesticus	Cyprus	Paphos	DCP	34.772	32.4297	SZ8129	F	10+18			OQ054391	This paper			QDQ	VNQ	ASK	VVQ	ESK	VVQ	QDK					QNQ	ANQ		QDQ	11	897	dom23	2
domesticus	Denmark	Ödis	DDO	55.4093	9.38313	SZ2083	M	9+50			OQ054392	This paper			QHQ	QDK	QDK	QVK	QDK	QDQ	ANK	ANQ	AVQ	AVQ			ANQ	QNK	QDQ	14	1149	dom6	42
domesticus	Spain	Barcelona	DEB1	41.3873	2.1886	TA7176	M	13+32			OQ054393	This paper			QHQ	QDK	QDK	ANQ	AVQ	ANQ	QDK	ANK					VVQ	QNK	QDQ	12	981	dom21
domesticus	Spain	Barcelona	DEB2	41.3873	2.1886	SX5614	M	5+32			OQ054394	This paper			QHQ	ANQ	QDK	QDK	AVQ	QHQ	QDK						ANQ	QNK	QDQ	11	897	dom20
domesticus	Georgia	Batumi	DGA	41.6006	42.0688	SX8704	M	7+39			OQ054395	This paper			QHQ	QDK	QDK	QVK	QVK		AVQ	ANQ	AVQ	AVQ	AVQ			QNK	QDQ	13	1065	dom3	46
domesticus	Israel	Keshet	DIK	32.9804	35.8085	SX7773	M	5+51			OQ054396	This paper			QHQ	QDK	VVK	QHQ	AVQ	QHQ	QDK	QVK						QNK	QDQ	11	897	dom17	54
domesticus	Italy	Orceto	DJO	43.5909	10.5961	SX9951	M	8+51			OQ054397	This paper			QHQ	QDK	QDK	QVK	QVK		AVQ	ANQ	AVQ	AVQ	AVQ			QNK	QDQ	13	1065	dom3	46
domesticus	Morocco	Azemmour	DMZ	33.2867	-8.34718	TA1762	M	10+42			OQ054398	This paper			QHQ	ANQ	QDK	QDK	AVQ	QHQ	QDK						ANQ	QNK	QDQ	11	897	dom20
domesticus	French Polynesia	Tahiti	DOT	-17.5381	-149.559	SX6480	M	7+56			OQ054399	This paper			QHQ	QDK	VVK	QHQ	AVQ	QHQ	QDK					QDQ	ANQ	QNK	QDQ	12	981	dom18	16
domesticus	Bulgaria	Rosen	DROS	42.38	27.5703	SZ7708	M	5			OQ054400	This paper			QDQ	VNQ	ASK	VVQ	ESK	VVQ	QDK					QNQ	ANQ		QDQ	11	897	dom23	2
domesticus	Germany	Zilchenricht	RZYD	49.3881	12.1806	SZ4360	M	15			OQ054402	This paper			QHQ	QDK	QDK	QVK	QDK	QDQ	ANQ	ANQ	AVQ	AVQ			ANQ	QNK	QDQ	14	1149	dom8
domesticus	Germany	Zilchenricht	RZYM	49.3881	12.1806	SZ3980	M	15			OQ054403	This paper			QHQ	QDK	QDK	QVK	QDK	QDQ	ANQ	ANQ	AVQ	AVQ			ANQ	QNK	QDQ	14	1149	dom8
domesticus	Portugal	Sagres Pinhal	SAGR1	37.0225	-7.05722	TA4380	M	12			OQ054404	This paper			QHQ	QDK	QDK	QVK	QDK		AVQ	ANQ	AVQ	AVQ	AVQ		QHQ	QNK	QDQ	14	1149	dom12
domesticus	Portugal	Sagres Pinhal	SAGR2	37.0225	-7.05722	TA3456	M	13			OQ054405	This paper			QHQ	QDK	QDK	QVK	QDK		AVQ	ANQ	AVQ				QHQ	QNK	QDQ	12	981	dom13
domesticus	Germany	Schweben 6	SCHEFE	50.4278	9.59833	ISI1100	F	7			OQ054406	This paper			QHQ	QDK	QDK	QVK	QVK		AVQ	ANQ	AVQ	AVQ	AVQ			QNK	QDQ	13	1065	dom3	46
domesticus	Germany	Schweben 6	SCHEST	50.4278	9.59833	ISI6441	M	13			OQ054407	This paper			QHQ	QDK	QDK	QVK	QVK		AVQ	ANQ	AVQ	AVQ	AVQ			QNK	QDQ	13	1065	dom3	46
domesticus	Germany	Schweben 2	SCHUNT	50.4333	9.58333	SZ5445	M	45			OQ054408	This paper			QHQ	QDK	QDK	QVK	QVK		AVQ	QNQ	AVQ	AVQ	AVQ			QNK	QDQ	13	1065	dom4
domesticus	Austria	Feldkirch	SFEL	47.2616	9.58609	SX6646	M	35			OQ054409	This paper			QHQ	QDK	QDK	QVK	QDK	QDQ	ANK	ANQ	AVQ				ANQ	QNK	QDQ	13	1065	dom9
domesticus	Germany	Zilchenricht	SILK	49.3881	12.1806	SX7628	M	9			OQ054410	This paper			QHQ	QDK	QDK	QVK	QDK	QDQ	ANQ	ANQ	AVQ	AVQ			ANQ	QNK	QDQ	14	1149	dom8
domesticus	United Kingdom	Scar, Whitemill Bay, Sanday Isl.	SIN	59.2975	-1.44639	SZ3480	M	24			OQ054411	This paper			QHQ	QDK	QDK	QVK	QVK		AVQ	ANQ	AVQ	AVQ	AVQ			QNK	QDQ	13	1065	dom3	46
domesticus	United Kingdom	Scar, Whitemill Bay, Sanday Isl.	SIT	59.2975	-1.44639	SZ476	M	23			OQ054412	This paper			QHQ	QDK	QDK	QVK	QVK		AVQ	ANQ	AVQ	AVQ	AVQ			QNK	QDQ	13	1065	dom3	46
domesticus	Spain	Los Ángeles	SLAL	37.9306	-3.34	SK3825	M	0			OQ054413	This paper			QHQ	QHQ	QDK	QDK	QDK	QDK	AVQ	ANQ	AVQ				ANQ	QNK	QDQ	13	1065	dom15
domesticus	Spain	Los Ángeles	SLAS	37.9306	-3.34	SZ9899	M	9			OQ054414	This paper			QHQ	QDK	VVK	QHQ	AVQ	QHQ								QNK	QDQ	9	729	dom16
domesticus	Germany	Lindenau	SLYD2	50.5811	12.5961	SZ470	M	4			OQ054415	This paper			QHQ	QDK	QDK	QVK	QVK		AVQ	ANQ	AVQ	AVQ	AVQ			QNK	QDQ	13	1065	dom3	46
domesticus	Germany	Lindenau	SLYM	50.5811	12.5961	SZ3547	M	4			OQ054416	This paper			QHQ	QDK	QDK	QVK	QVK		AVQ	AVQ	AVQ	AVQ	AVQ			QNK	QDQ	13	1065	dom10
domesticus	Portugal	Soalhães	SOAL	41.1661	-7.86778	SZ2705	M	6			OQ054417	This paper			QHQ	QDK	QDK	QVK	QVK		AVQ	ANQ	AVQ	AVQ	AVQ			QNK	QDQ	13	1065	dom3	46
domesticus	Germany	Ottmansreuth	SOTT	49.8908	11.6178	ISI6705	M	6			OQ054418	This paper			QHQ	QDK	QDK	QVK	QDK	QDQ	ANK	ANQ	AVQ	AVQ			ANQ	QNK	QDQ	14	1149	dom6	42
domesticus	Germany	Plössen 18	SPLY	49.855	11.7861	SZ1018	M	33			OQ054419	This paper			QHQ	QDK	QDK	QVK	QVK		AVQ	ANQ	AVQ	AVQ	AVQ			QNK	QDQ	13	1065	dom3	46
domesticus	Italy	Migiondo	SPOS	46.3228	10.3047	ISI4300	M	4			OQ054420	This paper			QHQ	QDK	QDK	QVK	QVK		AVQ	AVQ	AVQ	AVQ			ANQ	QNK	QDQ	13	1065	dom11
domesticus	Germany	Starkenberg	SSYD	50.9836	12.3117	SZ1928	M	5			OQ054421	This paper			QHQ	QDK	QDK	QVK	QVK		AVQ	AVQ	AVQ	AVQ	AVQ			QNK	QDQ	13	1065	dom10
domesticus	Germany	Starkenberg	SSYM	50.9836	12.3117	SZ6313	M	10			OQ054422	This paper			QHQ	QDK	QDK	QVK	QVK		AVQ	AVQ	AVQ	AVQ	AVQ			QNK	QDQ	13	1065	dom10
domesticus	Germany	Schweben 2	STAIL	50.4333	9.58333	SZ2380	M	30			OQ054423	This paper			QHQ	QDK	QDK	QVK	QDK	QDQ	ANK	ANQ	AVQ	AVQ			ANQ	QNK	QDQ	14	1149	dom6	42
domesticus	Germany	Straas2	STRA	50.1814	11.7625	SZ2515	M	61			OQ054424	This paper			QHQ	QDK	QDK	QVK	QDK	QDQ	ANK		AVQ				ANQ	QNK	QDQ	12	981	dom7	43
domesticus	Germany	Straas2	STRB	50.1814	11.7625	SZ2078	M	48			OQ054425	This paper			QHQ	QDK		QVK	QVK		AVQ	ANQ	AVQ	AVQ				QNK	QDQ	11	897	dom5
domesticus	Germany	Thallwitz 57	STYD	51.4286	12.6975	SZ2208	M	10			OQ054426	This paper			QHQ	QDK	QDK	QVK	QVK		AVQ	AVQ	AVQ	AVQ	AVQ			QNK	QDQ	13	1065	dom10
domesticus	Germany	Thallwitz 57	STYM	51.4286	12.6975	EX2620	M	7			OQ054427	This paper			QHQ	QDK	QDK	QVK	QVK		AVQ	AVQ	AVQ	AVQ	AVQ			QNK	QDQ	13	1065	dom10
domesticus	Germany	Suckow	SUCK	53.4122	12.3278	SX1114	M	14			OQ054428	This paper			QHQ	QDK	QDK	QVK	QVK				AVQ	AVQ	AVQ			QNK	QDQ	11	897	dom1
domesticus	Italy	Sernio	SUV	46.2253	10.2014	SZ2303	M	20			OQ054429	This paper			QHQ	QDK	QDK	QVK	QVK		AVQ	AVQ	AVQ	AVQ	AVQ			QNK	QDQ	13	1065	dom10
domesticus	Austria	Wiesberg	SWI	47.1169	10.4939	SZ6929	M	2			OQ054430	This paper			QHQ	QHQ	QDK	QDK	QDK	QDK	AVQ	ANQ	AVQ				ANQ	QNK	QDQ	13	1065	dom15
domesticus	Austria	Urgen	URG	47.1211	10.5989	SZ1786	M	2			OQ054431	This paper			QHQ	QDK	QDK	QVK	QDK	QDQ	ANK	ANQ	AVQ	AVQ			ANQ	QNK	QDQ	14	1149	dom6	42
domesticus	France	Toulouse	WLA	43.6047	1.44421	SX9288	M	6			OQ054432	This paper			QHQ	QDK	QDK	QVK	QVK		AVQ	ANQ	AVQ	AVQ	AVQ			QNK	QDQ	13	1065	dom3	46
macedonicus	Bulgaria	Rosen	MACRO	42.38	27.5703	SX6367	M	2			OQ054433	This paper			QHK	QNQ				VHQ	QDK	AHK	QHQ	QNQ	ANK	QHQ			QDQ	11	897	mac2
macedonicus	Bulgaria	Sokolovo	MACSO	43.465	28.1069	SX7033	M	3			OQ054434	This paper			QHK	QNQ				VHQ	QDK	AHK		QNQ	ANK	QHQ			QDQ	10	813	mac1	67
macedonicus	Bulgaria	Slanchev Bryag	XBS	42.693	27.6998	SZ636	M	5+47			OQ054435	This paper			QNQ	QDK	VDK	QNQ	QDK	VHQ	QDK	AHK		QNQ	ANK	QHQ			QDQ	13	1065	mac3	62
musculus	Iran	Birdjand	BID	32.8662	59.2226	SY9889	M	2+36			OQ054436	This paper			QDK	QVK	QDK	ANQ		AVQ	QDK	ANQ	ESQ			QNK	ANQ	QNK	QDQ	13	1065	mcs9
musculus	Czechia	Buškovice3	BULS	50.2222	13.3764	SZ2736	M	59			OQ054437	This paper			QDK	QVQ				AVQ	QDK	ANQ	ESK	ANQ	QVK		AVQ	QNK	QDQ	12	981	mcs5
musculus	Czechia	Buškovice3	BUSNA	50.2281	13.3703	SZ1972	M	67			OQ054438	This paper			QDK	QVQ				AVQ	QDK	ANQ	ESK	ANQ	QVK		AVQ	QNK	QDQ	12	981	mcs5
musculus	Iran	Khakhk	KAK	34.147	58.6524	TA697	M	5+37			OQ054439	This paper			QDK	QVK	QDK	ANQ		AVQ	QDK	ANQ	ESQ			QNK	ANQ	QNK	QDQ	13	1065	mcs9
musculus	Armenia	Meghri	MAM	38.9017	46.2467	SZ1112	M	6+38			OQ054440	This paper			QVK	QVK	QDK	ANQ		AVQ	QDK	ANQ	ESK		QVK	QNK	AVQ	QNK	QDQ	14	1149	mcs7	5
musculus	Bulgaria	Kranevo	MBK	43.3433	28.0512	TA4954	M	14+56			OQ054441	This paper			QNQ	QDQ	QDK	ASK	VVQ	VNQ	VNQ	QDK	QDK	ASK	QNQ	VSK	VVQ	QDK	QNQ	16	1317	mcs11	27
musculus	Bulgaria	Sokolovo	MBS	43.4733	28.0999	TA2821	M	10+54			OQ054442	This paper			QDK	QVK	QDK	ANQ		AVQ	QDK	ANQ	ESK	ANQ	QVK		AVQ	QNK	QDQ	14	1149	mcs1	73
musculus	Bulgaria	General Toshevo	MBT	43.7017	28.0396	SX4581	M	4+72			OQ054443	This paper			QDK	QVK	QDK	ANQ		AVQ	QDK	ANQ	ENK	ANQ	QVK		AVQ	QNK	QDQ	14	1149	mcs6	72
musculus	Czechia	Zitec	MCZ	49	14.916	SZ2001	M	10+31			OQ054444	This paper			QDK	QVQ				AVQ	QDK	ANQ	ESK	ANQ	QVK		AVQ	QNK	QDQ	12	981	mcs5
musculus	Denmark	Hov	MDH	55.9208	10.2257	SZ632	M	3+42			OQ054445	This paper			QDK	QVK	QDK	ANQ		AVQ	QDK	ANQ	ESK	ANQ	QVK		AVQ	QNK	QDQ	14	1149	mcs1	73
musculus	Georgia	Alazani	MGA	41.7166	45.9778	SZ2118	M	6+38			OQ054446	This paper			QHQ	QDK	QDK	QVK	QDK	AVQ							ANQ	QNK	QDQ	10	813	dom22		one more mutation in AA
musculus	Hungary	Budapest	MHB	47.4954	19.0397	TA2742	M	12+6			OQ054447	This paper			QDK	QVK	QDK	ANQ		AVQ	QDK	ANQ	ENK	ANQ	QVK		AVQ	QNK	QDQ	14	1149	mcs6	72
musculus	Poland	Bialowieza	MPB	52.7012	23.8746	SX9006	M	8+40			OQ054448	This paper			QDK	QVK	QDK	ANQ		AVQ	QDK	ANQ	ESQ	ANQ	QVK		AVQ	QNK	QDQ	14	1149	mcs8	75
musculus	Pakistan	Rawalpindi	MPRc	33.5984	73.0441	SY3577	M	0+38			OQ054449	This paper			ANQ	QVQ					QDK	ANQ	ESK	ANQ		QNK	ANQ	QNK	QDQ	11	897	cas2	7
musculus	Pakistan	Rawalpindi	MPRm	33.5984	73.0441	SY3577	M	0+38			OQ054450	This paper			QDK	QVK	QDK	ANQ		AVQ	QDK	ANQ	ESQ			QNK	ANQ	QNK	QDQ	13	1065	mcs9
musculus	Czechia	Kunratice	PWD	50.013	14.481	SX2991	M	51+x			OQ054451	This paper			QDK	QVK	QDK	ANQ		AVQ	QDK	ANQ	ESK	ANQ	QVK		AVQ	QNK	QDQ	14	1149	mcs1	73
musculus	Slovakia	Šenkvice	SENK	48.2989	17.3492	SZ1413	F	20			OQ054452	This paper			QNQ	QDQ	QDK	ASK	VVQ	VNQ	VNQ	QDK	QDK	ASK	QNQ	VSK	VVQ	QDK	QNQ	16	1317	mcs11	27
musculus	Estonia	Kaerepere	SKA	58.9553	24.8342	SZ3846	M	30			OQ054453	This paper			QDK	QDK	QDK	ANQ		AVQ	QDK	ANQ	ESK	ANQ		QNK	AVQ	QNK	QDQ	14	1149	mcs4
musculus	Estonia	Keava	SKE	58.9408	24.9075	SX8537	M	25			OQ054454	This paper			QDK	QVK	QDK	ANQ		AVQ	QDK	ANQ	ESK	ANQ	QVK		AVQ	ANQ	QDQ	14	1149	mcs2
musculus	Germany	Lindhorst 35	SLINT	53.4428	13.7681	SZ2107	M	23			OQ054455	This paper			QDK	QVK	QDK	ANQ		AVQ	QDK	ANQ	ENK	ANQ	QVK		AVQ	QNK	QDQ	14	1149	mcs6
musculus	Bulgaria	Sokolovo	SOKS	43.465	28.1069	SZ3551	M	6			OQ054456	This paper			QDK	QVK	QDK	ANQ		AVQ	QDK	ANQ	ENK	ANQ	QVK		AVQ	QNK	QDQ	14	1149	mcs6
musculus	Bulgaria	Sokolovo	SOKT	43.465	28.1069	SZ3551	M	6			OQ054457	This paper			ASQ	ASQ	QHK	ANQ		TDK	QHK	ANQ		TDK	QHK				QDQ	11	897	thap	18
musculus	Czechia	Studenec 32	STUF	49.1997	16.0642	SZ2156	M	60			OQ054458	This paper			QDK	QVQ				AVQ	QDK	ANQ	ESK	ANQ	QVK		AVQ	QNK	QDQ	12	981	mcs5
musculus	Czechia	Studenec 47	STUP	49.1992	16.0578	IS5678	M	32			OQ054459	This paper			QDK	QVK	QDK	ANQ		AVQ	QDK	ANQ	ENK	ANQ	QVK		AVQ	QNK	QDQ	14	1149	mcs6
musculus	Czechia	Studenec 32	STUS	49.1998	16.0642	SZ664	M	41			OQ054460	This paper			QDK	QVK	QDK	ANQ		AVQ	QDK	ANQ	ESK	ANQ	QVK		AVQ	QNK	QDQ	14	1149	mcs1	73
musculus	Bulgaria	Sveti Nikola	SVEN	43.4333	28.4928	TA6121	M	7			OQ054461	This paper			QNQ	QDQ	QDK	ANQ	VVQ	VNQ	VNQ	QDK	QDK	ASK	QNQ	VSK	VVQ	QDK	QNQ	16	1317	mcs10
musculus	Bulgaria	Sveti Nikola	SVENT	43.4333	28.4928	SZ3087	M	4			OQ054462	This paper			ASQ	ASQ	QHK	ANQ		TDK	QHK	ANQ		TDK	QHK				QDQ	11	897	thap	18
musculus	Iran	Teheran	TEH	35.6892	51.389	SY3621	F	0+36			OQ054463	This paper			QDK	QVK	QDK	ANQ		AVQ	QDK	ANQ	ESQ			QNK	ANQ	QNK	QDQ	13	1065	mcs9
spicilegus	Bulgaria	Rakita near Pleven	ZBP	43.4201	24.6534	TA5035	M	4+10			OQ054464	This paper			QNQ	ANK				VHQ	QDK	AHQ		QNQ	ANK	QHQ			QDQ	10	813	spi1
spicilegus	Ukraine	Ternuvatyy Kut near Kalomoyevka	ZRU	48.0542	33.5346	TA230	M	5+38			OQ054465	This paper			QNQ	ADK				VHQ	QDK	AHQ		QNQ	ANK	QHQ			QDQ	10	813	spi2	65
spretus	Spain	Barcelona	SEB	41.3895	2.11464	SX8120	M	5+31			OQ054466	This paper			QSQ	QNQ	ADK	QSK	ASQ	ASQ	ADK	VNQ	ADQ	ADK	VNQ				QDQ	13	1065	spr3
spretus	France	Montpellier	SFM	43.6108	3.87672	SZ4121	M	5+56			OQ054467	This paper			QDK	QDK	QNQ	ADK	TSQ	ADK	VNQ								QDQ	9	729	spr4	23
spretus	France	Montferrier	SMON	43.6808	3.87667	SX7397	M	50			OQ054468	This paper			QNQ	QSK	ASK	ADK		QSK	QDK	VNK							QDQ	9	729	spr2
spretus	Morocco	Azemmour	SMZ	36.655	10.4509	SY3604	M	0+42			OQ054469	This paper			QNQ	QDQ	VNQ	VNQ	QNQ	VNQ	VNK								QDQ	9	729	spr1
											New sequences	98
											GenBank	12
Genome	Taxonomic status
State	State
Locality	Site of sampling
WDS	Strain code (part of sequence name)
Longitude	Longitude
Latitude	Latitude
PIN	Mouse code
Sex	M=male, F=female
Gen	Generation in Studenec and Montpellier of the mouse (part of sequence name)
Origin_Who	Strain developer
Origin	Year of origin
GenBank	Link to the sequence in GenBank
Authors	Authors
Year	Year of publishing
Source	Periodical
2-16	Zinc finger position
N_ZnF	Number of zinc fingers
length	Sequence length
Allele ID	Name of allele
Buard	Buard's et al. (2016) allele designation

### Sheet: Ordered by ZnF
Genome	State	Locality	WDS	PIN	Sex	Gen	Origin_Who	Origin	GenBank	Authors	Year	Source	2	3	4	5	6	7	8	9	10	11	12	13	14	15	16	N_ZnF	length	Allele	Buard	Note
musculus	Pakistan	Rawalpindi	MPRc	SY3577	M	0+38				This paper			ANQ	QVQ					QDK	ANQ	ESK	ANQ		QNK	ANQ	QNK	QDQ	11	897	cas2	7
castaneus	India	Masinagudi	CIM	TA95	M	5+37				This paper			ANQ	QVQ					QDK	ANQ	ESK	ANQ		QSK	ANQ	QNK	QDQ	11	897	cas1	9
musculus	Bulgaria	Sokolovo	SOKT	SZ3551	M	6				This paper			ASQ	ASQ	QHK	ANQ		TDK	QHK	ANQ		TDK	QHK				QDQ	11	897	t-haplotype	18
musculus	Bulgaria	Sveti Nikola	SVENT	SZ3087	M	4				This paper			ASQ	ASQ	QHK	ANQ		TDK	QHK	ANQ		TDK	QHK				QDQ	11	897	t-haplotype	18
caroli	Thailand	Khorat	KTK	SX6815	M	5+30				This paper			QDK	ADK	QDK	ANQ	QHK	QDK	QDK						QHK	ANQ	QDQ	11	897	car1
musculus	Estonia	Kaerepere	SKA	SZ3846	M	30				This paper			QDK	QDK	QDK	ANQ		AVQ	QDK	ANQ	ESK	ANQ		QNK	AVQ	QNK	QDQ	14	1149	mcs4
spretus	France	Montpellier	SFM	SZ4121	M	5+56				This paper			QDK	QDK	QNQ	ADK	TSQ	ADK	VNQ								QDQ	9	729	spr4	23
musculus	Germany	Lindhorst 35	SLINT	SZ2107	M	23				This paper			QDK	QVK	QDK	ANQ		AVQ	QDK	ANQ	ENK	ANQ	QVK		AVQ	QNK	QDQ	14	1149	mcs6
musculus	Bulgaria	General Toshevo	MBT	SX4581	M	4+72				This paper			QDK	QVK	QDK	ANQ		AVQ	QDK	ANQ	ENK	ANQ	QVK		AVQ	QNK	QDQ	14	1149	mcs6	72
musculus	Hungary	Budapest	MHB	TA2742	M	12+6				This paper			QDK	QVK	QDK	ANQ		AVQ	QDK	ANQ	ENK	ANQ	QVK		AVQ	QNK	QDQ	14	1149	mcs6	72
musculus	Bulgaria	Sokolovo	SOKS	SZ3551	M	6				This paper			QDK	QVK	QDK	ANQ		AVQ	QDK	ANQ	ENK	ANQ	QVK		AVQ	QNK	QDQ	14	1149	mcs6
musculus	Czechia	Studenec 47	STUP	IS5678	M	32				This paper			QDK	QVK	QDK	ANQ		AVQ	QDK	ANQ	ENK	ANQ	QVK		AVQ	QNK	QDQ	14	1149	mcs6
musculus	Estonia	Keava	SKE	SX8537	M	25				This paper			QDK	QVK	QDK	ANQ		AVQ	QDK	ANQ	ESK	ANQ	QVK		AVQ	ANQ	QDQ	14	1149	mcs2
musculus	Bulgaria	Sokolovo	MBS	TA2821	M	10+54				This paper			QDK	QVK	QDK	ANQ		AVQ	QDK	ANQ	ESK	ANQ	QVK		AVQ	QNK	QDQ	14	1149	mcs1	73
musculus	Denmark	Hov	MDH	SZ632	M	3+42				This paper			QDK	QVK	QDK	ANQ		AVQ	QDK	ANQ	ESK	ANQ	QVK		AVQ	QNK	QDQ	14	1149	mcs1	73
musculus	Czechia	Kunratice	PWD	SX2991	M	51+x	Forejt			This paper			QDK	QVK	QDK	ANQ		AVQ	QDK	ANQ	ESK	ANQ	QVK		AVQ	QNK	QDQ	14	1149	mcs1	73
musculus	Czechia	Studenec 32	STUS	SZ664	M	41				This paper			QDK	QVK	QDK	ANQ		AVQ	QDK	ANQ	ESK	ANQ	QVK		AVQ	QNK	QDQ	14	1149	mcs1	73
musculus	Poland	Bialowieza	MPB	SX9006	M	8+40				This paper			QDK	QVK	QDK	ANQ		AVQ	QDK	ANQ	ESQ	ANQ	QVK		AVQ	QNK	QDQ	14	1149	mcs8	75
musculus	Iran	Birdjand	BID	SY9889	M	2+36				This paper			QDK	QVK	QDK	ANQ		AVQ	QDK	ANQ	ESQ			QNK	ANQ	QNK	QDQ	13	1065	mcs9
musculus	Iran	Khakhk	KAK	TA697	M	5+37				This paper			QDK	QVK	QDK	ANQ		AVQ	QDK	ANQ	ESQ			QNK	ANQ	QNK	QDQ	13	1065	mcs9
musculus	Pakistan	Rawalpindi	MPRm	SY3577	M	0+38				This paper			QDK	QVK	QDK	ANQ		AVQ	QDK	ANQ	ESQ			QNK	ANQ	QNK	QDQ	13	1065	mcs9
musculus	Iran	Teheran	TEH	SY3621	F	0+36				This paper			QDK	QVK	QDK	ANQ		AVQ	QDK	ANQ	ESQ			QNK	ANQ	QNK	QDQ	13	1065	mcs9
domesticus	Germany	Straas2	AN.H2	SX7713	M	15				This paper			QDK	QVQ				AVQ	QDK	ANQ	ESK	ANQ	QVK		AVQ	QNK	QDQ	12	981	mcs5
musculus	Czechia	Buškovice3	BULS	SZ2736	M	59				This paper			QDK	QVQ				AVQ	QDK	ANQ	ESK	ANQ	QVK		AVQ	QNK	QDQ	12	981	mcs5
musculus	Czechia	Buškovice3	BUSNA	SZ1972	M	67				This paper			QDK	QVQ				AVQ	QDK	ANQ	ESK	ANQ	QVK		AVQ	QNK	QDQ	12	981	mcs5
musculus	Czechia	Zitec	MCZ	SZ2001	M	10+31				This paper			QDK	QVQ				AVQ	QDK	ANQ	ESK	ANQ	QVK		AVQ	QNK	QDQ	12	981	mcs5
musculus	Czechia	Studenec 32	STUF	SZ2156	M	60				This paper			QDK	QVQ				AVQ	QDK	ANQ	ESK	ANQ	QVK		AVQ	QNK	QDQ	12	981	mcs5
domesticus	Tunisia	Monastir	22MO	SX7310	M	5+57				This paper			QDK	QVK	AVQ	QDK	ANQ	ESQ	ESK	QNK	QNQ	ESK				QNK	QDQ	13	1065	dom24	77
castaneus	Kenya	Nairobi	CKN	SY3506	M	0+22				This paper			QDQ	VNQ	ASK	VVQ	ESK	VVQ	QDK					QNQ	ANQ		QDQ	11	897	dom23	2
domesticus	Cyprus	Akrotiri	DCA2	SZ6705	M	8+17				This paper			QDQ	VNQ	ASK	VVQ	ESK	VVQ	QDK					QNQ	ANQ		QDQ	11	897	dom23	2
domesticus	Cyprus	Paphos	DCP	SZ8129	F	10+18				This paper			QDQ	VNQ	ASK	VVQ	ESK	VVQ	QDK					QNQ	ANQ		QDQ	11	897	dom23	2
domesticus	Bulgaria	Rosen	DROS	SZ7708	M	5				This paper			QDQ	VNQ	ASK	VVQ	ESK	VVQ	QDK					QNQ	ANQ		QDQ	11	897	dom23	2
macedonicus	Bulgaria	Rosen	MACRO	SX6367	M	2				This paper			QHK	QNQ				VHQ	QDK	AHK	QHQ	QNQ	ANK	QHQ			QDQ	11	897	mac2
macedonicus	Bulgaria	Sokolovo	MACSO	SX7033	M	3				This paper			QHK	QNQ				VHQ	QDK	AHK		QNQ	ANK	QHQ			QDQ	10	813	mac1	67
domesticus	Spain	Barcelona	DEB2	SX5614	M	5+32				This paper			QHQ	ANQ	QDK	QDK	AVQ	QHQ	QDK						ANQ	QNK	QDQ	11	897	dom20
domesticus	Morocco	Azemmour	DMZ	TA1762	M	10+42				This paper			QHQ	ANQ	QDK	QDK	AVQ	QHQ	QDK						ANQ	QNK	QDQ	11	897	dom20
domesticus	Spain	Barcelona	DEB1	TA7176	M	13+32				This paper			QHQ	QDK	QDK	ANQ	AVQ	ANQ	QDK	ANK					VVQ	QNK	QDQ	12	981	dom21
musculus	Georgia	Alazani	MGA	SZ2118	M	6+38				This paper			QHQ	QDK	QDK	QVK	QDK	AVQ							ANQ	QNK	QDQ	10	813	dom22		one more mutation in AA
domesticus	Austria	Schnann	AS30	SZ1793	M	1				This paper			QHQ	QDK	QDK	QVK	QDK	QDQ	ANK	ANQ	AVQ	AVQ			ANQ	QNK	QDQ	14	1149	dom6	42
domesticus	Denmark	Ödis	DDO	SZ2083	M	9+50				This paper			QHQ	QDK	QDK	QVK	QDK	QDQ	ANK	ANQ	AVQ	AVQ			ANQ	QNK	QDQ	14	1149	dom6	42
domesticus	Germany	Ottmansreuth	SOTT	ISI6705	M	6				This paper			QHQ	QDK	QDK	QVK	QDK	QDQ	ANK	ANQ	AVQ	AVQ			ANQ	QNK	QDQ	14	1149	dom6	42
domesticus	Germany	Schweben 2	STAIL	SZ2380	M	30				This paper			QHQ	QDK	QDK	QVK	QDK	QDQ	ANK	ANQ	AVQ	AVQ			ANQ	QNK	QDQ	14	1149	dom6	42
domesticus	Austria	Urgen	URG	SZ1786	M	2				This paper			QHQ	QDK	QDK	QVK	QDK	QDQ	ANK	ANQ	AVQ	AVQ			ANQ	QNK	QDQ	14	1149	dom6	42
domesticus	Austria	Feldkirch	SFEL	SX6646	M	35				This paper			QHQ	QDK	QDK	QVK	QDK	QDQ	ANK	ANQ	AVQ				ANQ	QNK	QDQ	13	1065	dom9
domesticus	Germany	Straas2	STRA	SZ2515	M	61				This paper			QHQ	QDK	QDK	QVK	QDK	QDQ	ANK		AVQ				ANQ	QNK	QDQ	12	981	dom7	43
domesticus	Germany	Zilchenricht	RZYD	SZ4360	M	15				This paper			QHQ	QDK	QDK	QVK	QDK	QDQ	ANQ	ANQ	AVQ	AVQ			ANQ	QNK	QDQ	14	1149	dom8
domesticus	Germany	Zilchenricht	RZYM	SZ3980	M	15				This paper			QHQ	QDK	QDK	QVK	QDK	QDQ	ANQ	ANQ	AVQ	AVQ			ANQ	QNK	QDQ	14	1149	dom8
domesticus	Germany	Zilchenricht	SILK	SX7628	M	9				This paper			QHQ	QDK	QDK	QVK	QDK	QDQ	ANQ	ANQ	AVQ	AVQ			ANQ	QNK	QDQ	14	1149	dom8
domesticus	Portugal	Sagres Pinhal	SAGR1	TA4380	M	12				This paper			QHQ	QDK	QDK	QVK	QDK		AVQ	ANQ	AVQ	AVQ	AVQ		QHQ	QNK	QDQ	14	1149	dom12
domesticus	Portugal	Sagres Pinhal	SAGR2	TA3456	M	13				This paper			QHQ	QDK	QDK	QVK	QDK		AVQ	ANQ	AVQ				QHQ	QNK	QDQ	12	981	dom13
domesticus	Cyprus	Akrotiri	DCA1	SZ6705	M	8+17				This paper			QHQ	QDK	QDK	QVK	QDK		AVQ	ANQ	AVQ				QVQ	QNK	QDQ	12	981	dom14
CLS			CLS_BDP/J_AB843899						AB843899	Kono,H., Tamura,M., Osada,N., Suzuki,H., Abe,K., Moriwaki,K., Ohta,K., Shiroishi,T.	2014	DNA Research 21 (3) 315–326	QHQ	QDK	QDK	QVK	QVK		AVQ	ANQ	AVQ	AVQ	AVQ			QNK	QDQ	13	1065	dom3	46
CLS			CLS_C3H_AB843997				Strong	1920	AB843997	Kono,H., Tamura,M., Osada,N., Suzuki,H., Abe,K., Moriwaki,K., Ohta,K., Shiroishi,T.	2014	DNA Research 21 (3) 315–326	QHQ	QDK	QDK	QVK	QVK		AVQ	ANQ	AVQ	AVQ	AVQ			QNK	QDQ	13	1065	dom3	46
CLS			CLS_C3H_EU719625				Strong	1920	EU719625	Kono,H., Tamura,M., Osada,N., Suzuki,H., Abe,K., Moriwaki,K., Ohta,K., Shiroishi,T.	2014	DNA Research 21 (3) 315–326	QHQ	QDK	QDK	QVK	QVK		AVQ	ANQ	AVQ	AVQ	AVQ			QNK	QDQ	13	1065	dom3	46
CLS			CLS_C3Ha	TA5434	M	x+79	Strong	1920		This paper			QHQ	QDK	QDK	QVK	QVK		AVQ	ANQ	AVQ	AVQ	AVQ			QNK	QDQ	13	1065	dom3	46
CLS			CLS_C3Hb	TA5543	M	x+80	Strong	1920		This paper			QHQ	QDK	QDK	QVK	QVK		AVQ	ANQ	AVQ	AVQ	AVQ			QNK	QDQ	13	1065	dom3	46
CLS			CLS_CBA/J_AB843903						AB843903	Kono,H., Tamura,M., Osada,N., Suzuki,H., Abe,K., Moriwaki,K., Ohta,K., Shiroishi,T.	2014	DNA Research 21 (3) 315–326	QHQ	QDK	QDK	QVK	QVK		AVQ	ANQ	AVQ	AVQ	AVQ			QNK	QDQ	13	1065	dom3	46
CLS			CLS_P_AB843898				Snell	1926	AB843898	Kono,H., Tamura,M., Osada,N., Suzuki,H., Abe,K., Moriwaki,K., Ohta,K., Shiroishi,T.	2014	DNA Research 21 (3) 315–326	QHQ	QDK	QDK	QVK	QVK		AVQ	ANQ	AVQ	AVQ	AVQ			QNK	QDQ	13	1065	dom3	46
CLS			CLS_RFM_AB843895				Furth	1928	AB843895	Kono,H., Tamura,M., Osada,N., Suzuki,H., Abe,K., Moriwaki,K., Ohta,K., Shiroishi,T.	2014	DNA Research 21 (3) 315–326	QHQ	QDK	QDK	QVK	QVK		AVQ	ANQ	AVQ	AVQ	AVQ			QNK	QDQ	13	1065	dom3	46
domesticus	Austria	Unterbings	BING	SZ5172	M	5				This paper		99	QHQ	QDK	QDK	QVK	QVK		AVQ	ANQ	AVQ	AVQ	AVQ			QNK	QDQ	13	1065	dom3
domesticus	Georgia	Batumi	DGA	SX8704	M	7+39				This paper			QHQ	QDK	QDK	QVK	QVK		AVQ	ANQ	AVQ	AVQ	AVQ			QNK	QDQ	13	1065	dom3	46
domesticus	Italy	Orceto	DJO	SX9951	M	8+51				This paper			QHQ	QDK	QDK	QVK	QVK		AVQ	ANQ	AVQ	AVQ	AVQ			QNK	QDQ	13	1065	dom3	46
domesticus	Germany	Schweben 6	SCHEFE	ISI1100	F	7				This paper			QHQ	QDK	QDK	QVK	QVK		AVQ	ANQ	AVQ	AVQ	AVQ			QNK	QDQ	13	1065	dom3	46
domesticus	Germany	Schweben 6	SCHEST	ISI6441	M	13				This paper			QHQ	QDK	QDK	QVK	QVK		AVQ	ANQ	AVQ	AVQ	AVQ			QNK	QDQ	13	1065	dom3	46
domesticus	United Kingdom	Scar, Whitemill Bay, Sanday Isl.	SIN	SZ3480	M	24				This paper			QHQ	QDK	QDK	QVK	QVK		AVQ	ANQ	AVQ	AVQ	AVQ			QNK	QDQ	13	1065	dom3	46
domesticus	United Kingdom	Scar, Whitemill Bay, Sanday Isl.	SIT	SZ476	M	23				This paper			QHQ	QDK	QDK	QVK	QVK		AVQ	ANQ	AVQ	AVQ	AVQ			QNK	QDQ	13	1065	dom3	46
domesticus	Germany	Lindenau	SLYD2	SZ470	M	4				This paper			QHQ	QDK	QDK	QVK	QVK		AVQ	ANQ	AVQ	AVQ	AVQ			QNK	QDQ	13	1065	dom3	46
domesticus	Portugal	Soalhães	SOAL	SZ2705	M	6				This paper			QHQ	QDK	QDK	QVK	QVK		AVQ	ANQ	AVQ	AVQ	AVQ			QNK	QDQ	13	1065	dom3	46
domesticus	Germany	Plössen 18	SPLY	SZ1018	M	33				This paper			QHQ	QDK	QDK	QVK	QVK		AVQ	ANQ	AVQ	AVQ	AVQ			QNK	QDQ	13	1065	dom3	46
domesticus	France	Toulouse	WLA	SX9288	M	6				This paper			QHQ	QDK	QDK	QVK	QVK		AVQ	ANQ	AVQ	AVQ	AVQ			QNK	QDQ	13	1065	dom3	46
domesticus	Germany	Lindenau	SLYM	SZ3547	M	4				This paper			QHQ	QDK	QDK	QVK	QVK		AVQ	AVQ	AVQ	AVQ	AVQ			QNK	QDQ	13	1065	dom10
domesticus	Germany	Starkenberg	SSYD	SZ1928	M	5				This paper			QHQ	QDK	QDK	QVK	QVK		AVQ	AVQ	AVQ	AVQ	AVQ			QNK	QDQ	13	1065	dom10
domesticus	Germany	Starkenberg	SSYM	SZ6313	M	10				This paper			QHQ	QDK	QDK	QVK	QVK		AVQ	AVQ	AVQ	AVQ	AVQ			QNK	QDQ	13	1065	dom10
domesticus	Germany	Thallwitz 57	STYD	SZ2208	M	10				This paper			QHQ	QDK	QDK	QVK	QVK		AVQ	AVQ	AVQ	AVQ	AVQ			QNK	QDQ	13	1065	dom10
domesticus	Germany	Thallwitz 57	STYM	EX2620	M	7				This paper			QHQ	QDK	QDK	QVK	QVK		AVQ	AVQ	AVQ	AVQ	AVQ			QNK	QDQ	13	1065	dom10
domesticus	Italy	Sernio	SUV	SZ2303	M	20				This paper			QHQ	QDK	QDK	QVK	QVK		AVQ	AVQ	AVQ	AVQ	AVQ			QNK	QDQ	13	1065	dom10
domesticus	Italy	Migiondo	SPOS	ISI4300	M	4				This paper			QHQ	QDK	QDK	QVK	QVK		AVQ	AVQ	AVQ	AVQ			ANQ	QNK	QDQ	13	1065	dom11
domesticus	Germany	Schweben 2	SCHUNT	SZ5445	M	45				This paper			QHQ	QDK	QDK	QVK	QVK		AVQ	QNQ	AVQ	AVQ	AVQ			QNK	QDQ	13	1065	dom4
castaneus	Madagascar	Manakasina	MDG1	SX6124	M	5+26				This paper			QHQ	QDK	QDK	QVK	QVK		AVQ	QNQ	AVQ	QVQ			AVQ	QNK	QDQ	13	1064	dom19
domesticus	Germany	Suckow	SUCK	SX1114	M	14				This paper			QHQ	QDK	QDK	QVK	QVK				AVQ	AVQ	AVQ			QNK	QDQ	11	897	dom1
CLS			CLS_129_AB843901						AB843901	Kono,H., Tamura,M., Osada,N., Suzuki,H., Abe,K., Moriwaki,K., Ohta,K., Shiroishi,T.	2014	DNA Research 21 (3) 315–326	QHQ	QDK	QDK	QVK	QVK		AVQ	ANQ	AVQ	AVQ				QNK	QDQ	12	981	dom2	45
CLS			CLS_A/J_AB843900				Strong	1921	AB843900	Kono,H., Tamura,M., Osada,N., Suzuki,H., Abe,K., Moriwaki,K., Ohta,K., Shiroishi,T.	2014	DNA Research 21 (3) 315–326	QHQ	QDK	QDK	QVK	QVK		AVQ	ANQ	AVQ	AVQ				QNK	QDQ	12	981	dom2	45
CLS			CLS_A/J	ISII15	M	x+45	Strong	1921		This paper			QHQ	QDK	QDK	QVK	QVK		AVQ	ANQ	AVQ	AVQ				QNK	QDQ	12	981	dom2	45
CLS			CLS_C57BL/6J	ISI5949	M	x+35	Little	1920		This paper			QHQ	QDK	QDK	QVK	QVK		AVQ	ANQ	AVQ	AVQ				QNK	QDQ	12	981	dom2	45
CLS			CLS_C57BL/10J_AB843894				Little	1920	AB843894	Kono,H., Tamura,M., Osada,N., Suzuki,H., Abe,K., Moriwaki,K., Ohta,K., Shiroishi,T.	2014	DNA Research 21 (3) 315–326	QHQ	QDK	QDK	QVK	QVK		AVQ	ANQ	AVQ	AVQ				QNK	QDQ	12	981	dom2	45
CLS			CLS_C57BL/6JF	SZ2434	M	x+5	Little	1920		This paper			QHQ	QDK	QDK	QVK	QVK		AVQ	ANQ	AVQ	AVQ				QNK	QDQ	12	981	dom2	45
CLS			CLS_C57BR/J_AB843896						AB843896	Kono,H., Tamura,M., Osada,N., Suzuki,H., Abe,K., Moriwaki,K., Ohta,K., Shiroishi,T.	2014	DNA Research 21 (3) 315–326	QHQ	QDK	QDK	QVK	QVK		AVQ	ANQ	AVQ	AVQ				QNK	QDQ	12	981	dom2	45
CLS			CLS_DBA_AB843904				Little	1909	AB843904	Kono,H., Tamura,M., Osada,N., Suzuki,H., Abe,K., Moriwaki,K., Ohta,K., Shiroishi,T.	2014	DNA Research 21 (3) 315–326	QHQ	QDK	QDK	QVK	QVK		AVQ	ANQ	AVQ	AVQ				QNK	QDQ	12	981	dom2	45
CLS			CLS_LP_AB843902				Dunn	1928	AB843902	Kono,H., Tamura,M., Osada,N., Suzuki,H., Abe,K., Moriwaki,K., Ohta,K., Shiroishi,T.	2014	DNA Research 21 (3) 315–326	QHQ	QDK	QDK	QVK	QVK		AVQ	ANQ	AVQ	AVQ				QNK	QDQ	12	981	dom2	45
domesticus	Israel	Kefar Galim	BIK	SZ1767	M	10+67				This paper			QHQ	QDK	VVK	QHQ	AVQ	QHQ	QDK	QVK						QNK	QDQ	11	897	dom17	54
domesticus	Algeria	Oran	BZO	TA1003	M	11+61				This paper			QHQ	QDK	VVK	QHQ	AVQ	QHQ	QDK	QVK						QNK	QDQ	11	897	dom17	54
domesticus	Israel	Keshet	DIK	SX7773	M	5+51				This paper			QHQ	QDK	VVK	QHQ	AVQ	QHQ	QDK	QVK						QNK	QDQ	11	897	dom17	54
castaneus	Kenya	Nairobi	DKN	TA5560	M	9+23				This paper			QHQ	QDK	VVK	QHQ	AVQ	QHQ	QDK					QDQ	ANQ	QNK	QDQ	12	981	dom18	16
castaneus	Madagascar	Manakasina	MDG	SX6124	M	5+26				This paper			QHQ	QDK	VVK	QHQ	AVQ	QHQ	QDK					QDQ	ANQ	QNK	QDQ	12	981	dom18A	16	one more mutation in AA
domesticus	French Polynesia	Tahiti	DOT	SX6480	M	7+56				This paper			QHQ	QDK	VVK	QHQ	AVQ	QHQ	QDK					QDQ	ANQ	QNK	QDQ	12	981	dom18	16
domesticus	Spain	Los Ángeles	SLAS	SZ9899	M	9				This paper			QHQ	QDK	VVK	QHQ	AVQ	QHQ								QNK	QDQ	9	729	dom16
domesticus	Germany	Straas2	STRB	SZ2078	M	48				This paper			QHQ	QDK		QVK	QVK		AVQ	ANQ	AVQ	AVQ				QNK	QDQ	11	897	dom5
domesticus	Spain	Los Ángeles	SLAL	SK3825	M	0				This paper			QHQ	QHQ	QDK	QDK	QDK	QDK	AVQ	ANQ	AVQ				ANQ	QNK	QDQ	13	1065	dom15
domesticus	Austria	Wiesberg	SWI	SZ6929	M	2				This paper			QHQ	QHQ	QDK	QDK	QDK	QDK	AVQ	ANQ	AVQ				ANQ	QNK	QDQ	13	1065	dom15
spicilegus	Ukraine	Ternuvatyy Kut near Kalomoyevka	ZRU	TA230	M	5+38				This paper			QNQ	ADK				VHQ	QDK	AHQ		QNQ	ANK	QHQ			QDQ	10	813	spi2	65
spicilegus	Bulgaria	Rakita near Pleven	ZBP	TA5035	M	4+10				This paper			QNQ	ANK				VHQ	QDK	AHQ		QNQ	ANK	QHQ			QDQ	10	813	spi1
macedonicus	Bulgaria	Slanchev Bryag	XBS	SZ636	M	5+47				This paper			QNQ	QDK	VDK	QNQ	QDK	VHQ	QDK	AHK		QNQ	ANK	QHQ			QDQ	13	1065	mac3	62
castaneus	Kenya	Shanzu	CKS	SZ9717	M	11+24				This paper			QNQ	QDQ	QDK	ANQ	VVQ	VNQ	VNQ	QDK	QDK	ASK	QNQ	VSK	VVQ	QDK	QNQ	16	1317	mcs10
musculus	Bulgaria	Sveti Nikola	SVEN	TA6121	M	7				This paper			QNQ	QDQ	QDK	ANQ	VVQ	VNQ	VNQ	QDK	QDK	ASK	QNQ	VSK	VVQ	QDK	QNQ	16	1317	mcs10
musculus	Bulgaria	Kranevo	MBK	TA4954	M	14+56				This paper			QNQ	QDQ	QDK	ASK	VVQ	VNQ	VNQ	QDK	QDK	ASK	QNQ	VSK	VVQ	QDK	QNQ	16	1317	mcs11	27	msc4
musculus	Slovakia	Šenkvice	SENK	SZ1413	F	20				This paper			QNQ	QDQ	QDK	ASK	VVQ	VNQ	VNQ	QDK	QDK	ASK	QNQ	VSK	VVQ	QDK	QNQ	16	1317	mcs11	27
spretus	Morocco	Azemmour	SMZ	SY3604	M	0+42				This paper			QNQ	QDQ	VNQ	VNQ	QNQ	VNQ	VNK								QDQ	9	729	spr1
spretus	France	Montferrier	SMON	SX7397	M	50				This paper			QNQ	QSK	ASK	ADK		QSK	QDK	VNK							QDQ	9	729	spr2
spretus	Spain	Barcelona	SEB	SX8120	M	5+31				This paper			QSQ	QNQ	ADK	QSK	ASQ	ASQ	ADK	VNQ	ADQ	ADK	VNQ				QDQ	13	1065	spr3
musculus	Armenia	Meghri	MAM	SZ1112	M	6+38				This paper			QVK	QVK	QDK	ANQ		AVQ	QDK	ANQ	ESK		QVK	QNK	AVQ	QNK	QDQ	14	1149	mcs7	5

### Sheet: Diversity
Genome	WDS	Allele ID	Duplicate		Alleles	Frequency		Prdm9 ssp.	N WDS	Alleles	Diversity	Increase
caroli	KTK	car1			car1	1		cas	6	2	0.333333	0.848485
castaneus	CIM	cas1			cas1	1		dom	49	25	0.510204	3.06122
castaneus	CKN	dom23			cas2	1		mus	28	11	0.392857	2.35714
castaneus	CKS	mcs10			dom1	1		CLS	12	2	0.166667
castaneus	DKN	dom18			dom2	9		M. musculus WDS	77	36
castaneus	MDG	dom18A			dom3	19
castaneus	MDG1	dom19			dom4	1
CLS	CLS_129_AB843901	dom2			dom5	1		Averall diversity	105	48	0.457143
CLS	CLS_A/J	dom2			dom6	5
CLS	CLS_A/J_AB843900	dom2	yes		dom7	1
CLS	CLS_BDP/J_AB843899	dom3			dom8	3		Samples	110
CLS	CLS_C3H_AB843997	dom3	yes		dom9	1
CLS	CLS_C3H_EU719625	dom3			dom10	6		WDS w/o duplicates
CLS	CLS_C3Ha	dom3	yes		dom11	1		caroli	1
CLS	CLS_C3Hb	dom3	yes		dom12	1		castaneus	6
CLS	CLS_C57BL/10J_AB843894	dom2			dom13	1		CLS	12
CLS	CLS_C57BL/6J	dom2			dom14	1		domesticus	49
CLS	CLS_C57BL/6JF	dom2	yes		dom15	2		macedonicus	3
CLS	CLS_C57BR/J_AB843896	dom2			dom16	1		musculus	28
CLS	CLS_CBA/J_AB843903	dom3			dom17	3		spicilegus	2
CLS	CLS_DBA_AB843904	dom2			dom18	2		spretus	4
CLS	CLS_LP_AB843902	dom2			dom18A	1		All strains	105
CLS	CLS_P_AB843898	dom3			dom19	1		All WDS	93
CLS	CLS_RFM_AB843895	dom3			dom20	2
domesticus	22MO	dom24			dom21	1
domesticus	AN.H2	mcs5			dom22	1
domesticus	AS30	dom6			dom23	4
domesticus	BIK	dom17			dom24	1
domesticus	BING	dom3			mac1	1
domesticus	BZO	dom17			mac2	1
domesticus	DCA1	dom14			mac3	1
domesticus	DCA2	dom23			mcs1	4
domesticus	DCP	dom23			mcs2	1
domesticus	DDO	dom6			mcs4	1
domesticus	DEB1	dom21			mcs5	5
domesticus	DEB2	dom20			mcs6	5
domesticus	DGA	dom3			mcs7	1
domesticus	DIK	dom17			mcs8	1
domesticus	DJO	dom3			mcs9	4
domesticus	DMZ	dom20			mcs10	2
domesticus	DOT	dom18			mcs11	2
domesticus	DROS	dom23			mcs_t-hap	2
domesticus	RZYD	dom8			spi1	1
domesticus	RZYM	dom8			spi2	1
domesticus	SAGR1	dom12			spr1	1
domesticus	SAGR2	dom13			spr2	1
domesticus	SCHEFE	dom3			spr3	1
domesticus	SCHEST	dom3			spr4	1
domesticus	SCHUNT	dom4			48	110
domesticus	SFEL	dom9
domesticus	SILK	dom8
domesticus	SIN	dom3
domesticus	SIT	dom3
domesticus	SLAL	dom15
domesticus	SLAS	dom16
domesticus	SLYD2	dom3
domesticus	SLYM	dom10
domesticus	SOAL	dom3
domesticus	SOTT	dom6
domesticus	SPLY	dom3
domesticus	SPOS	dom11
domesticus	SSYD	dom10
domesticus	SSYM	dom10
domesticus	STAIL	dom6
domesticus	STRA	dom7
domesticus	STRB	dom5
domesticus	STYD	dom10
domesticus	STYM	dom10
domesticus	SUCK	dom1
domesticus	SUV	dom10
domesticus	SWI	dom15
domesticus	URG	dom6
domesticus	WLA	dom3
macedonicus	MACRO	mac2
macedonicus	MACSO	mac1
macedonicus	XBS	mac3
musculus	BID	mcs9
musculus	BULS	mcs5
musculus	BUSNA	mcs5
musculus	KAK	mcs9
musculus	MAM	mcs7
musculus	MBK	mcs11
musculus	MBS	mcs1
musculus	MBT	mcs6
musculus	MCZ	mcs5
musculus	MDH	mcs1
musculus	MGA	dom22
musculus	MHB	mcs6
musculus	MPB	mcs8
musculus	MPRc	cas2
musculus	MPRm	mcs9
musculus	PWD	mcs1
musculus	SENK	mcs11
musculus	SKA	mcs4
musculus	SKE	mcs2
musculus	SLINT	mcs6
musculus	SOKS	mcs6
musculus	SOKT	mcs_t-hap
musculus	STUF	mcs5
musculus	STUP	mcs6
musculus	STUS	mcs1
musculus	SVEN	mcs10
musculus	SVENT	mcs_t-hap
musculus	TEH	mcs9
spicilegus	ZBP	spi1
spicilegus	ZRU	spi2
spretus	SEB	spr3
spretus	SFM	spr4
spretus	SMON	spr2
spretus	SMZ	spr1
