## Supplementary Material Table S6. Copy number variation at Slx and Sly genes in strains. for "Phenogenomic resources immortalized in a panel of wild-derived strains of five species of house mice"

Supplementary Material Table S6. Copy number variation at Slx and Sly genes in strains
Genome	Strain	PIN	Sex	CNV(Slx)	PoissonSlxmin	PoissonSlxMax	CNV(Sly)	PoissonSlymin	PoissonSlymax
CLS	BL6/F	SZ8424	M	46	44	48	135	129	140
CLS	C3Hb	TA5786	M	43	41	45	120	115	125
dom	BIK	SY3700	M	30	28	31	102	98	107
dom	BZO	SY3407	M	31	30	32	88	85	91
dom	DCA	SX2351	M	37	35	38	70	67	73
dom	DCP	SY3612	M	40	39	42	79	76	82
dom	DDO	SY3373	M	47	45	49	105	100	110
dom	DEB	SX5614	M	35	34	37	43	41	45
dom	DEB1	TA9358	M	45	43	47	105	101	110
dom	DGA	SZ3540	M	29	28	30	76	74	79
dom	DIK	SX7773	M	39	38	41	137	131	142
dom	DJO	SX7832	M	46	44	48	117	112	123
dom	DMZ	SY3414	M	32	30	33	77	74	80
dom	DOT	SX6480	M	44	42	45	115	110	120
dom	DROS	SZ7708	M	13	12	13	57	54	59
dom	DROS	SZ8633	M	42	40	44	115	110	120
dom	RZYD	EX2035	M	35	34	36	69	66	71
dom	RZYM	SX3473	M	38	37	39	136	130	141
dom	SAGR	5X8051	M	34	33	36	70	67	72
dom	SAGR1	TA8438	M	26	25	27	77	74	81
dom	SCHUNT	SX5294	M	41	40	43	106	101	110
dom	SIN	SY6081	M	44	43	46	117	113	121
dom	SIT	ISII4936	M	37	35	38	104	100	108
dom	SLAL	TA5914	M	34	32	35	72	69	75
dom	SLAS	TA1368	M	42	40	43	113	108	117
dom	SOAL	SX6179	M	35	34	36	55	53	57
dom	SPLY	SY7023	M	55	52	57	58	55	60
dom	SSYD	TA1421	M	53	51	55	108	104	112
dom	SSYM	TA4072	M	51	49	53	111	107	116
dom	STAIL	SY4498	M	38	37	39	123	118	128
dom	STRA	ISII8648	M	42	41	44	113	108	117
dom	STRB	SY5635	M	45	43	47	90	86	93
dom	WLA	SX9259	M	42	40	43	107	103	111
mus	BULS	TA6282	M	82	78	85	152	145	158
mus	BUSNA	TA7478	M	85	81	89	117	113	122
mus	KAK	SX2342	M	71	68	74	123	118	129
mus	MAM	SY3454	M	21	21	22	192	183	201
mus	MBK	SY3588	M	91	88	95	144	138	150
mus	MBS	SY3594	M	80	77	83	134	128	140
mus	MCZ	EX1122	M	83	80	87	96	92	100
mus	MDH	SY9885	M	86	83	90	110	106	114
mus	MGA	SY3529	M	110	106	115	212	202	221
mus	MHB	SY3498	M	84	80	88	158	151	164
mus	MPB	SX9006	M	71	68	74	174	167	182
mus	PWD	SX5934	M	101	97	105	161	154	168
mus	PWK	SX4000	M	74	71	77	118	114	122
mus	SENK	SX196	M	70	67	72	167	160	174
mus	SKA	SX1978	M	80	77	83	130	125	135
mus	SKE	SY8394	M	99	96	102	193	184	201
mus	SOK	SX1358	M	80	77	83	145	139	151
mus	SOKS	TA2194	M	91	88	94	152	146	158
mus	STUF	ISII4665	M	109	105	114	174	167	181
mus	STUS	ISII8362	M	54	51	56	120	114	125
Genome	Taxonomic status
Strain	Strain Code
PIN	Mouse code
Sex	M = male
CNV(Slx)	Number of Slx copies
PoissonSlxmin	Lower limit of Poisson distribution-based errors
PoissonSlxMax	Upper limit of Poisson distribution-based errors
CNV(Sly)	Number of Sly copies
PoissonSlymin	Lower limit of Poisson distribution-based errors
PoissonSlymax	Upper limit of Poisson distribution-based errors
