## Supplementary Material Table S7. Descriptive statistics of morphological traits in strains in males and females. for "Phenogenomic resources immortalized in a panel of wild-derived strains of five species of house mice"

### Sheet: WDS.Males.SummaryStats
Supplementary Material Table S7. Descriptive statistics of morphological traits in strains: males
Genome	Strain	old	BW ± SD	L ± SD	LCd ± SD	Spleen ± SD	Testis ± SD	Epidydimis ± SD	Sem vesicles ± SD	Sperm ± SD
car	KTK	9	15.99 ± 1.57	81.29 ± 3.75	79.14 ± 7.53	0.0527 ± 0.0173	0.0666 ± 0.0071	0.0155 ± 0.0015	0.1069 ± 0.0380	37.04 ± 7.75
cas	CIM	9	20.56 ± 3.68	85.08 ± 3.54	84.29 ± 6.68	0.0328 ± 0.0187	0.0374 ± 0.0067	0.0157 ± 0.0035	0.1058 ± 0.0297	22.97 ± 11.31
cas	CKN	11	20.72 ± 3.03	84.46 ± 2.52	73.24 ± 2.43	0.0414 ± 0.0135	0.0460 ± 0.0106	0.0174 ± 0.0020	0.1965 ± 0.0714	28.19 ± 8.56
cas	CKS	4	20.26 ± 2.05	86.85 ± 2.95	79.40 ± 2.29	0.0431 ± 0.0123	0.0448 ± 0.0088	0.0201 ± 0.0069	0.1788 ± 0.0535	21.77 ± 8.54
cas	DKN	9	25.26 ± 2.27	90.98 ± 2.35	88.38 ± 4.27	0.0611 ± 0.0294	0.0537 ± 0.0101	0.0254 ± 0.0048	0.1366 ± 0.0324	19.92 ± 8.22
cas	MDG	10	20.63 ± 1.86	87.11 ± 2.86	77.03 ± 1.26	0.0421 ± 0.0049	0.0416 ± 0.0081	0.0177 ± 0.0026	0.1539 ± 0.0312	21.51 ± 9.12
CLS	A/J	24	26.02 ± 1.83	93.87 ± 2.16	93.45 ± 3.05	0.0641 ± 0.0125	0.0789 ± 0.0043	0.0247 ± 0.0025	0.2058 ± 0.0638	35.46 ± 4.48
CLS	C3Ha	21	26.58 ± 2.14	96.16 ± 2.72	87.82 ± 3.09	0.0923 ± 0.0188	0.0732 ± 0.0068	0.0252 ± 0.0024	0.2407 ± 0.0538	27.94 ± 6.16
CLS	C3Hb	16	31.06 ± 2.57	98.24 ± 2.55	92.33 ± 3.23	0.0771 ± 0.0190	0.0915 ± 0.0069	0.0295 ± 0.0017	0.3056 ± 0.0409	50.06 ± 9.29
CLS	C57BL6	50	28.98 ± 3.60	95.22 ± 3.32	86.14 ± 4.32	0.0600 ± 0.0127	0.0939 ± 0.0088	0.0337 ± 0.0034	0.4020 ± 0.1777	53.77 ± 8.12
CLS	C57BL6/F	18	25.65 ± 1.70	92.08 ± 2.03	87.63 ± 1.99	0.0540 ± 0.0063	0.0846 ± 0.0044	0.0311 ± 0.0024	0.2996 ± 0.0601	40.50 ± 4.50
dom	22MO	8	22.06 ± 4.03	89.59 ± 2.43	84.04 ± 2.55	0.0589 ± 0.0325	0.0678 ± 0.0044	0.0256 ± 0.0025	0.1575 ± 0.0235	43.30 ± 6.54
dom	AN.H2	33	30.12 ± 1.90	98.55 ± 2.14	96.52 ± 2.62	0.0443 ± 0.0211	0.1127 ± 0.0078	0.0369 ± 0.0027	0.2711 ± 0.0515	71.97 ± 10.31
dom	AS30	18	25.70 ± 1.13	91.53 ± 1.50	86.89 ± 3.58	0.0382 ± 0.0044	0.0502 ± 0.0046	0.0201 ± 0.0023	0.2382 ± 0.0563	14.47 ± 5.42
dom	BIK/g	9	20.89 ± 1.99	91.38 ± 3.83	90.42 ± 5.61	0.0552 ± 0.0147	0.0652 ± 0.0084	0.0203 ± 0.0019	0.1415 ± 0.0220	29.47 ± 8.98
dom	BING	25	24.29 ± 2.24	91.88 ± 2.21	93.52 ± 2.96	0.0595 ± 0.0134	0.0976 ± 0.0192	0.0291 ± 0.0026	0.1878 ± 0.0454	51.88 ± 11.76
dom	BZO	8	21.02 ± 0.86	91.05 ± 1.40	90.04 ± 1.87	0.0408 ± 0.0087	0.0552 ± 0.0036	0.0222 ± 0.0023	0.1356 ± 0.0300	36.00 ± 5.10
dom	DCA1	8	20.44 ± 2.33	88.04 ± 3.51	80.89 ± 3.88	0.0501 ± 0.0109	0.0772 ± 0.0117	0.0259 ± 0.0037	0.2793 ± 0.0902	47.29 ± 10.53
dom	DCA2	9	20.43 ± 2.24	88.13 ± 3.27	81.34 ± 4.15	0.0500 ± 0.0127	0.0726 ± 0.0094	0.0262 ± 0.0035	0.2924 ± 0.0866	45.18 ± 8.13
dom	DCP	9	22.16 ± 3.04	88.41 ± 2.67	85.41 ± 4.67	0.0499 ± 0.0195	0.0849 ± 0.0057	0.0311 ± 0.0050	0.2824 ± 0.1149	48.76 ± 9.10
dom	DDO	8	25.96 ± 2.38	97.21 ± 4.26	94.49 ± 4.44	0.0319 ± 0.0077	0.0976 ± 0.0105	0.0334 ± 0.0027	0.2810 ± 0.0619	60.16 ± 13.58
dom	DEB1	10	22.61 ± 1.62	88.81 ± 2.75	87.62 ± 4.84	0.0383 ± 0.0157	0.1058 ± 0.0117	0.0381 ± 0.0033	0.3569 ± 0.0678	69.74 ± 15.41
dom	DEB2	11	22.28 ± 1.86	88.61 ± 2.70	87.89 ± 3.45	0.0399 ± 0.0147	0.108 ± 0.0102	0.0376 ± 0.0037	0.3448 ± 0.0729	70.43 ± 13.78
dom	DGA	9	20.79 ± 2.03	84.64 ± 2.37	90.07 ± 1.41	0.0309 ± 0.0055	0.0594 ± 0.0063	0.0238 ± 0.0024	0.1222 ± 0.0275	51.28 ± 7.61
dom	DIK	6	21.82 ± 1.93	92.03 ± 1.75	87.80 ± 2.15	0.0474 ± 0.0189	0.0576 ± 0.0129	0.0238 ± 0.0031	0.1767 ± 0.0481	30.43 ± 12.40
dom	DJO	10	18.62 ± 1.17	83.19 ± 2.76	76.55 ± 2.13	0.0252 ± 0.0048	0.0655 ± 0.0038	0.0286 ± 0.0023	0.2117 ± 0.0515	39.52 ± 6.96
dom	DMZ	8	19.41 ± 1.66	84.76 ± 2.76	87.86 ± 3.12	0.0280 ± 0.0064	0.0668 ± 0.0056	0.0223 ± 0.0025	0.1030 ± 0.0168	43.74 ± 11.45
dom	DOT	8	21.74 ± 1.36	89.70 ± 3.32	93.62 ± 5.18	0.0346 ± 0.0082	0.0575 ± 0.0028	0.0258 ± 0.0012	0.1259 ± 0.0118	48.44 ± 4.27
dom	DROS	22	23.38 ± 2.81	90.50 ± 4.26	94.91 ± 4.37	0.0348 ± 0.0096	0.0647 ± 0.0088	0.0261 ± 0.0068	0.1677 ± 0.0427	43.57 ± 10.01
dom	RZYD	44	25.36 ± 2.07	92.94 ± 2.94	87.78 ± 3.89	0.0619 ± 0.0325	0.0738 ± 0.0147	0.0235 ± 0.0032	0.1905 ± 0.0367	42.03 ± 10.90
dom	RZYM	45	27.48 ± 3.49	95.44 ± 4.20	88.98 ± 4.45	0.0699 ± 0.0184	0.0712 ± 0.0100	0.0238 ± 0.0029	0.2025 ± 0.0423	41.81 ± 10.23
dom	SAGR1	19	19.52 ± 1.91	85.93 ± 1.65	82.48 ± 2.75	0.1081 ± 0.0443	0.0660 ± 0.0134	0.0243 ± 0.0029	0.2034 ± 0.0390	36.57 ± 12.96
dom	SAGR2	18	19.48 ± 1.99	86.32 ± 2.21	82.32 ± 3.03	0.1026 ± 0.0426	0.0641 ± 0.0144	0.0245 ± 0.0029	0.2240 ± 0.0484	36.91 ± 12.62
dom	SCHEFE	26	27.52 ± 2.57	96.17 ± 2.68	96.43 ± 4.25	0.0785 ± 0.0587	0.1057 ± 0.0121	0.0365 ± 0.0045	0.2473 ± 0.0635	58.18 ± 10.72
dom	SCHEST	39	29.70 ± 2.53	98.37 ± 3.03	95.38 ± 5.11	0.0716 ± 0.0115	0.0892 ± 0.0076	0.0353 ± 0.0046	0.2774 ± 0.0659	52.16 ± 12.44
dom	SCHUNT	62	24.59 ± 3.55	93.25 ± 3.02	90.35 ± 4.29	0.0514 ± 0.0118	0.0916 ± 0.0103	0.0285 ± 0.0030	0.1921 ± 0.0630	60.30 ± 10.53
dom	SFEL	61	26.60 ± 4.51	92.56 ± 3.60	91.25 ± 3.97	0.0397 ± 0.0100	0.0655 ± 0.0111	0.0227 ± 0.0024	0.2108 ± 0.0548	34.59 ± 11.39
dom	SILK	16	29.36 ± 4.73	99.16 ± 4.02	96.02 ± 4.84	0.0522 ± 0.0149	0.0707 ± 0.0145	0.0249 ± 0.0033	0.1954 ± 0.0434	37.16 ± 15.14
dom	SIN	55	23.67 ± 3.02	91.10 ± 3.38	82.24 ± 3.59	0.0285 ± 0.0087	0.1069 ± 0.0109	0.0318 ± 0.0043	0.2571 ± 0.0819	64.45 ± 10.37
dom	SIT	70	26.12 ± 4.64	94.28 ± 5.12	92.46 ± 4.68	0.0330 ± 0.0196	0.0905 ± 0.0117	0.0296 ± 0.0050	0.2165 ± 0.1031	54.80 ± 13.13
dom	SLAL	20	22.4 ± 2.24	90.54 ± 1.82	89.28 ± 3.65	0.0423 ± 0.0110	0.0760 ± 0.0097	0.0287 ± 0.0029	0.1557 ± 0.0346	47.44 ± 9.61
dom	SLAS	26	22.21 ± 2.24	90.47 ± 1.94	89.79 ± 3.66	0.0415 ± 0.0097	0.0716 ± 0.0115	0.0287 ± 0.0026	0.1575 ± 0.0384	46.26 ± 10.62
dom	SLYD	24	20.92 ± 3.33	88.70 ± 3.85	92.60 ± 3.01	0.0375 ± 0.0169	0.0734 ± 0.0148	0.0272 ± 0.0034	0.1596 ± 0.0508	47.00 ± 12.81
dom	SLYM	23	20.47 ± 2.27	88.30 ± 3.10	90.92 ± 2.65	0.0356 ± 0.0079	0.0805 ± 0.0094	0.0278 ± 0.0032	0.1802 ± 0.0385	51.27 ± 10.52
dom	SOAL	21	24.55 ± 2.68	92.04 ± 3.04	93.06 ± 4.00	0.0554 ± 0.0154	0.1023 ± 0.0135	0.0314 ± 0.0029	0.2324 ± 0.0564	63.73 ± 10.89
dom	SOTT	13	28.06 ± 2.33	96.08 ± 2.24	93.82 ± 3.38	0.0937 ± 0.0582	0.0691 ± 0.0123	0.0239 ± 0.0021	0.1692 ± 0.0376	31.53 ± 12.77
dom	SPLY	57	24.98 ± 2.30	93.59 ± 3.29	88.44 ± 3.84	0.0399 ± 0.0077	0.0861 ± 0.0072	0.0263 ± 0.0034	0.1261 ± 0.0256	54.19 ± 8.33
dom	SPOS	19	19.23 ± 3.31	84.23 ± 4.52	91.01 ± 5.03	0.0371 ± 0.0109	0.0742 ± 0.0102	0.0233 ± 0.0052	0.1153 ± 0.0880	40.65 ± 11.80
dom	SSYD	28	22.06 ± 2.33	90.80 ± 3.34	93.05 ± 3.77	0.0410 ± 0.0157	0.1164 ± 0.0143	0.0373 ± 0.0037	0.2282 ± 0.0403	77.22 ± 15.50
dom	SSYM	32	20.93 ± 2.04	88.72 ± 2.19	92.48 ± 3.63	0.0398 ± 0.0091	0.1250 ± 0.0117	0.0378 ± 0.0039	0.2232 ± 0.0411	71.73 ± 18.53
dom	STAIL	33	22.33 ± 2.28	92.21 ± 2.77	84.25 ± 7.06	0.0345 ± 0.0090	0.0766 ± 0.0095	0.0260 ± 0.0040	0.1572 ± 0.0421	52.59 ± 10.26
dom	STLT	15	23.79 ± 1.56	93.31 ± 2.67	95.96 ± 3.51	0.0817 ± 0.1266	0.0861 ± 0.0097	0.0283 ± 0.0023	0.1347 ± 0.0126	54.92 ± 5.45
dom	STRA	78	28.31 ± 2.60	96.46 ± 3.03	95.33 ± 3.02	0.0409 ± 0.0070	0.0933 ± 0.0110	0.0312 ± 0.0028	0.2342 ± 0.0545	52.64 ± 10.57
dom	STRB	62	22.39 ± 2.37	91.93 ± 3.59	88.08 ± 3.70	0.0269 ± 0.0051	0.0763 ± 0.0091	0.0280 ± 0.0030	0.1328 ± 0.0317	49.93 ± 9.50
dom	STYD	29	25.75 ± 3.97	92.34 ± 3.44	96.15 ± 3.23	0.0385 ± 0.0276	0.1139 ± 0.0115	0.0361 ± 0.0036	0.2464 ± 0.0629	78.23 ± 11.61
dom	STYM	25	25.47 ± 4.10	91.44 ± 3.56	94.66 ± 4.81	0.0377 ± 0.0212	0.1190 ± 0.0154	0.0368 ± 0.0041	0.2552 ± 0.0572	74.09 ± 15.14
dom	SUCK	32	23.64 ± 3.82	90.77 ± 3.61	86.15 ± 3.84	0.0542 ± 0.0457	0.0994 ± 0.0123	0.0291 ± 0.0044	0.2658 ± 0.0951	54.44 ± 15.30
dom	SUV	38	19.10 ± 2.49	85.98 ± 3.88	93.69 ± 4.47	0.0323 ± 0.0221	0.0731 ± 0.0094	0.0240 ± 0.0038	0.1319 ± 0.0635	38.77 ± 8.41
dom	SWI	22	26.32 ± 2.55	91.82 ± 2.07	94.51 ± 3.17	0.0358 ± 0.0070	0.0728 ± 0.0071	0.0285 ± 0.0030	0.2862 ± 0.0750	47.20 ± 8.85
dom	WLA	11	20.10 ± 1.49	87.45 ± 1.95	85.00 ± 2.17	0.0559 ± 0.0181	0.096 ± 0.0123	0.0295 ± 0.0045	0.1183 ± 0.0197	55.53 ± 9.25
mac	MACSO	9	18.35 ± 1.91	86.88 ± 3.36	61.28 ± 3.43	0.0321 ± 0.0215	0.1536 ± 0.0563	0.0342 ± 0.0079	0.1488 ± 0.0540	80.94 ± 29.99
mac	XBS	15	20.02 ± 2.65	87.99 ± 5.00	61.63 ± 4.48	0.0484 ± 0.0341	0.1509 ± 0.0133	0.0287 ± 0.0050	0.1344 ± 0.0378	77.49 ± 18.38
mus	BULS	58	19.27 ± 2.33	84.84 ± 3.35	66.14 ± 3.65	0.0446 ± 0.0079	0.0548 ± 0.0066	0.0160 ± 0.0017	0.0855 ± 0.0186	26.73 ± 6.64
mus	BUSNA	56	20.25 ± 3.19	86.35 ± 4.38	71.94 ± 4.90	0.0438 ± 0.0156	0.0972 ± 0.0121	0.0250 ± 0.0045	0.1394 ± 0.0568	64.05 ± 15.10
mus	MBK	9	20.96 ± 4.46	84.82 ± 5.20	67.82 ± 1.14	0.0370 ± 0.0148	0.0751 ± 0.0134	0.0215 ± 0.0049	0.1461 ± 0.0410	50.00 ± 14.30
mus	MBS	8	16.99 ± 2.3	85.97 ± 4.60	74.70 ± 4.36	0.0302 ± 0.0101	0.0681 ± 0.0126	0.0264 ± 0.0043	0.1298 ± 0.0422	51.62 ± 12.05
mus	MCZ	10	21.37 ± 3.25	87.55 ± 2.77	79.00 ± 2.71	0.0371 ± 0.0071	0.0617 ± 0.0072	0.0214 ± 0.0017	0.2194 ± 0.0482	36.72 ± 7.40
mus	MDH	9	14.42 ± 1.08	82.00 ± 2.87	66.90 ± 4.45	0.0329 ± 0.0095	0.0473 ± 0.0080	0.0158 ± 0.0028	0.1010 ± 0.0208	16.70 ± 7.48
mus	MGA	9	21.22 ± 3.27	87.28 ± 3.09	76.74 ± 5.67	0.0309 ± 0.0051	0.0669 ± 0.0076	0.0221 ± 0.0031	0.2783 ± 0.1054	44.53 ± 11.23
mus	MHB	8	22.17 ± 3.34	89.95 ± 2.17	77.60 ± 3.24	0.0582 ± 0.0168	0.1006 ± 0.0053	0.0242 ± 0.0022	0.1612 ± 0.0336	39.14 ± 10.19
mus	MPB	10	21.07 ± 2.26	88.54 ± 2.72	75.51 ± 3.27	0.0337 ± 0.0090	0.0743 ± 0.0032	0.0243 ± 0.0012	0.1412 ± 0.0180	42.14 ± 5.21
mus	PWD	40	17.83 ± 1.76	88.52 ± 2.79	74.76 ± 5.07	0.0383 ± 0.0132	0.0568 ± 0.0044	0.0171 ± 0.0017	0.0859 ± 0.0204	37.12 ± 5.78
mus	PWK	22	19.18 ± 1.70	87.70 ± 1.81	73.29 ± 3.83	0.0472 ± 0.0075	0.0917 ± 0.0064	0.0229 ± 0.0019	0.1065 ± 0.0169	50.30 ± 6.24
mus	SENK	51	19.65 ± 2.29	89.86 ± 2.92	74.86 ± 4.98	0.0381 ± 0.0078	0.0999 ± 0.0114	0.0277 ± 0.0025	0.1462 ± 0.0254	60.55 ± 11.2
mus	SKA	56	17.47 ± 1.99	86.08 ± 3.25	73.58 ± 6.03	0.0433 ± 0.0125	0.0609 ± 0.0097	0.0188 ± 0.0033	0.1354 ± 0.0375	35.96 ± 9.36
mus	SKE	52	15.80 ± 1.46	83.94 ± 2.28	73.10 ± 3.57	0.0299 ± 0.0565	0.0549 ± 0.0044	0.0184 ± 0.0020	0.1419 ± 0.0380	30.7 ± 5.35
mus	SLINT	38	20.47 ± 2.33	89.48 ± 3.29	75.24 ± 5.13	0.0323 ± 0.0093	0.0607 ± 0.0098	0.0194 ± 0.0021	0.1192 ± 0.0357	41.55 ± 7.39
mus	SOKS	24	17.03 ± 3.22	83.18 ± 4.87	74.04 ± 5.80	0.0329 ± 0.0088	0.075 ± 0.01740	0.0228 ± 0.0048	0.1374 ± 0.0599	52.1 ± 15.96
mus	SOKT	15	18.56 ± 3.14	85.95 ± 3.93	77.51 ± 4.23	0.0329 ± 0.0108	0.0823 ± 0.0184	0.0252 ± 0.0045	0.1616 ± 0.0636	57.08 ± 16.98
mus	STUF	68	24.45 ± 2.47	91.99 ± 2.62	75.39 ± 4.51	0.0448 ± 0.0112	0.1231 ± 0.0124	0.0300 ± 0.0055	0.1027 ± 0.0277	51.19 ± 9.23
mus	STUP	18	20.07 ± 2.09	86.63 ± 2.58	70.96 ± 3.52	0.0322 ± 0.0021	0.0621 ± 0.0192	0.0215 ± 0.0034	0.1762 ± 0.0287	43.27 ± 16.15
mus	STUS	99	18.83 ± 2.12	84.95 ± 3.06	63.16 ± 4.28	0.0319 ± 0.0071	0.0615 ± 0.0093	0.0238 ± 0.0032	0.0696 ± 0.0194	38.49 ± 9.09
mus	SVEN	13	16.74 ± 2.43	85.64 ± 4.69	75.85 ± 2.67	0.0367 ± 0.0189	0.0859 ± 0.0117	0.0226 ± 0.0029	0.1057 ± 0.0438	50.98 ± 8.85
mus	SVENT	12	16.80 ± 2.58	85.52 ± 5.11	76.05 ± 2.83	0.0372 ± 0.0176	0.0883 ± 0.0099	0.0229 ± 0.0029	0.1124 ± 0.0410	49.92 ± 8.34
spi	ZBP	8	20.34 ± 3.83	88.26 ± 2.61	68.55 ± 3.29	0.0241 ± 0.0107	0.3591 ± 0.0666	0.0675 ± 0.0152	0.2843 ± 0.1332	210.31 ± 38.42
spi	ZRU	9	17.95 ± 1.44	83.03 ± 1.96	76.72 ± 5.39	0.0275 ± 0.0082	0.2180 ± 0.0174	0.0559 ± 0.0060	0.2434 ± 0.0522	171.82 ± 23.72
spr	SEB	12	18.29 ± 1.69	81.16 ± 2.55	59.49 ± 1.59	0.0234 ± 0.0037	0.1626 ± 0.0389	0.0356 ± 0.0060	0.1703 ± 0.0484	112.87 ± 36.77
spr	SFM	9	15.05 ± 1.07	80.96 ± 1.62	57.46 ± 0.67	0.0291 ± 0.0101	0.1406 ± 0.0206	0.0327 ± 0.0071	0.1388 ± 0.0586	104.4 ± 22.28
spr	SMON	74	16.02 ± 1.80	79.73 ± 2.59	57.43 ± 3.09	0.0266 ± 0.0051	0.1545 ± 0.0156	0.0306 ± 0.0035	0.1326 ± 0.0348	83.59 ± 12.59
Genome	Taxonomic status
Strain	Strain code
N_Males	Number of males
BW ± SD	Body weight ± standard deviation
L ± SD	Body length ± standard deviation
LCd ± SD	Tail length ± standard deviation
Spleen ± SD	Spleen weight ± standard deviation
Testis ± SD	Mean weight of testes ± standard deviation
Epidydimis ± SD	Left epidydimis weight ± standard deviation
Sem vesicles ± SD	Seminal vesicles weight ± standard deviation
Sperm ± SD	Sperm number ± standard deviation

### Sheet: WDS.Females.SummaryStats
Supplementary Material Table S7. Descriptive statistics of morphological traits in strains: females
Genome	Strain	N_Females	BW ± SD	L ± SD	LCd ± SD	Spleen ± SD	Ovaria ± SD
car	KTK	8	17.56 ± 3.47	84.78 ± 5.29	80.24 ± 3.80	0.0815 ± 0.0424	0.0063 ± 0.0045
cas	CIM	8	18.13 ± 1.43	83.99 ± 2.47	87.25 ± 1.57	0.0525 ± 0.0212	0.0092 ± 0.0031
cas	CKN	13	19.43 ± 2.60	87.20 ± 4.76	74.02 ± 4.84	0.0542 ± 0.0125	0.0097 ± 0.0047
cas	CKS	6	18.99 ± 3.29	86.88 ± 4.20	76.60 ± 4.22	0.0685 ± 0.0342	0.0078 ± 0.0053
cas	DKN	6	24.41 ± 2.72	90.68 ± 2.16	84.78 ± 4.66	0.1125 ± 0.0577	0.0074 ± 0.0019
cas	MDG	11	18.89 ± 1.34	86.35 ± 2.98	77.64 ± 2.01	0.0535 ± 0.0118	0.0061 ± 0.0021
CLS	A/J	20	24.69 ± 2.23	95.61 ± 3.38	90.80 ± 3.99	0.0975 ± 0.0333	0.0101 ± 0.0018
CLS	C3Ha	22	27.14 ± 2.76	100.72 ± 3.56	89.93 ± 2.85	0.1439 ± 0.0355	0.0148 ± 0.0033
CLS	C3Hb	22	29.39 ± 2.85	101.96 ± 4.30	95.14 ± 3.10	0.0963 ± 0.0233	0.0157 ± 0.0035
CLS	C57BL6	42	27.83 ± 3.93	98.45 ± 5.10	86.64 ± 4.11	0.0789 ± 0.0348	0.0083 ± 0.0022
CLS	C57BL6/F	17	25.03 ± 1.86	96.37 ± 2.92	89.52 ± 3.14	0.0872 ± 0.0192	0.0097 ± 0.0015
dom	22MO	8	22.30 ± 2.69	92.38 ± 2.85	87.42 ± 1.60	0.1013 ± 0.0528	0.0126 ± 0.0022
dom	AN.H2	33	28.59 ± 2.40	100.62 ± 2.67	99.02 ± 2.41	0.0534 ± 0.0234	0.0211 ± 0.0051
dom	AS30	18	24.43 ± 2.52	93.38 ± 3.83	88.64 ± 4.21	0.0556 ± 0.0102	0.0178 ± 0.0066
dom	BIK/g	10	19.09 ± 2.00	91.38 ± 3.46	89.33 ± 4.47	0.0668 ± 0.0231	0.0105 ± 0.0032
dom	BING	25	22.39 ± 1.47	92.06 ± 1.97	93.91 ± 2.56	0.0757 ± 0.0146	0.0141 ± 0.0024
dom	BZO	8	20.16 ± 1.47	92.20 ± 3.41	85.96 ± 3.35	0.0665 ± 0.0093	0.0108 ± 0.0022
dom	DCA1	9	20.57 ± 1.77	91.42 ± 2.67	83.31 ± 5.26	0.0775 ± 0.0314	0.0162 ± 0.0052
dom	DCA2	10	20.36 ± 1.53	90.88 ± 2.43	83.92 ± 5.26	0.0791 ± 0.0308	0.0169 ± 0.0048
dom	DCP	9	20.22 ± 3.75	89.12 ± 4.76	85.46 ± 6.43	0.1096 ± 0.0642	0.0100 ± 0.0024
dom	DDO	8	23.75 ± 2.67	100.59 ± 6.97	99.06 ± 6.26	0.0385 ± 0.0077	0.0159 ± 0.0044
dom	DEB1	10	21.96 ± 1.84	92.33 ± 2.13	90.56 ± 3.76	0.0579 ± 0.0379	0.0100 ± 0.0033
dom	DEB2	11	21.76 ± 1.60	92.13 ± 2.17	90.97 ± 2.92	0.0576 ± 0.0363	0.0102 ± 0.0032
dom	DGA	9	20.52 ± 3.20	86.34 ± 2.91	90.02 ± 1.58	0.0534 ± 0.0254	0.0150 ± 0.0031
dom	DIK	10	20.85 ± 2.17	94.06 ± 3.85	85.71 ± 6.60	0.0882 ± 0.0394	0.0062 ± 0.0030
dom	DJO	9	18.62 ± 2.06	86.47 ± 3.53	76.43 ± 4.60	0.0410 ± 0.0076	0.0104 ± 0.0033
dom	DMZ	8	19.55 ± 2.42	86.75 ± 4.73	87.25 ± 2.93	0.0661 ± 0.0233	0.0071 ± 0.0016
dom	DOT	8	19.86 ± 1.09	90.90 ± 2.01	93.34 ± 2.93	0.0470 ± 0.0036	0.0100 ± 0.0018
dom	DROS	24	19.77 ± 2.11	90.24 ± 3.75	91.53 ± 4.08	0.0395 ± 0.0106	0.0107 ± 0.0019
dom	RZYD	34	24.39 ± 2.93	95.85 ± 4.48	88.40 ± 4.16	0.0842 ± 0.0306	0.0087 ± 0.0028
dom	RZYM	45	25.41 ± 3.35	97.93 ± 4.64	89.72 ± 4.67	0.0930 ± 0.0266	0.0090 ± 0.0028
dom	SAGR1	20	18.57 ± 1.70	86.53 ± 2.86	81.42 ± 3.98	0.1390 ± 0.0343	0.0091 ± 0.0018
dom	SAGR2	17	18.15 ± 1.46	86.26 ± 3.39	80.83 ± 4.24	0.1282 ± 0.0294	0.0088 ± 0.0022
dom	SCHEFE	20	24.59 ± 3.06	95.34 ± 3.28	93.90 ± 2.43	0.2467 ± 0.2202	0.0120 ± 0.0036
dom	SCHEST	29	27.98 ± 2.51	100.71 ± 3.07	94.63 ± 5.34	0.1324 ± 0.0427	0.0111 ± 0.0024
dom	SCHUNT	52	23.41 ± 2.28	96.34 ± 2.98	91.76 ± 3.60	0.0837 ± 0.0358	0.0114 ± 0.0029
dom	SFEL	54	23.59 ± 2.58	93.49 ± 3.82	91.97 ± 3.26	0.0422 ± 0.0091	0.0111 ± 0.0030
dom	SILK	18	29.00 ± 2.94	102.86 ± 3.67	96.14 ± 4.44	0.0654 ± 0.0171	0.0098 ± 0.0041
dom	SIN	39	21.69 ± 2.16	92.37 ± 3.70	83.72 ± 4.50	0.0475 ± 0.0474	0.0113 ± 0.0032
dom	SIT	37	23.95 ± 3.08	96.20 ± 5.11	94.27 ± 5.55	0.0671 ± 0.0759	0.0115 ± 0.0036
dom	SLAL	21	21.58 ± 2.62	92.22 ± 3.88	90.69 ± 3.32	0.0566 ± 0.0188	0.0096 ± 0.0027
dom	SLAS	27	21.35 ± 2.57	91.87 ± 3.81	90.51 ± 3.75	0.0545 ± 0.0177	0.0094 ± 0.0026
dom	SLYD	20	20.36 ± 3.55	90.17 ± 4.76	91.36 ± 3.39	0.0435 ± 0.0091	0.0105 ± 0.0036
dom	SLYM	26	20.25 ± 3.39	90.01 ± 4.86	88.65 ± 5.29	0.0460 ± 0.0119	0.0101 ± 0.0037
dom	SOAL	22	24.10 ± 2.58	93.23 ± 2.82	94.38 ± 2.48	0.0855 ± 0.0338	0.0147 ± 0.0043
dom	SOTT	18	25.84 ± 2.42	95.87 ± 3.07	93.57 ± 2.87	0.0975 ± 0.0405	0.0102 ± 0.0041
dom	SPLY	53	24.12 ± 2.62	96.46 ± 4.66	90.09 ± 4.14	0.0513 ± 0.0158	0.0137 ± 0.0031
dom	SPOS	10	18.06 ± 4.31	84.13 ± 8.61	90.11 ± 5.53	0.0393 ± 0.0020	0.0039 ± 0.0026
dom	SSYD	25	20.82 ± 2.14	92.49 ± 3.71	94.34 ± 4.60	0.0687 ± 0.0426	0.0136 ± 0.0036
dom	SSYM	33	20.01 ± 1.89	90.14 ± 3.37	93.51 ± 3.43	0.0563 ± 0.0153	0.0135 ± 0.0039
dom	STAIL	34	22.83 ± 1.78	95.81 ± 2.41	79.78 ± 5.02	0.0527 ± 0.0141	0.0092 ± 0.0018
dom	STLT	6	22.52 ± 5.28	91.43 ± 8.00	96.52 ± 8.33	0.0424 ± 0.0089	0.0061 ± 0.0019
dom	STRA	70	28.76 ± 3.40	100.84 ± 3.4	99.03 ± 3.27	0.0475 ± 0.0185	0.0161 ± 0.0032
dom	STRB	54	22.72 ± 2.77	94.52 ± 4.78	88.92 ± 3.55	0.0338 ± 0.0113	0.0092 ± 0.0024
dom	STYD	25	24.34 ± 3.28	95.06 ± 4.52	97.50 ± 5.56	0.0545 ± 0.0169	0.0117 ± 0.0033
dom	STYM	25	23.05 ± 3.89	92.90 ± 5.00	96.26 ± 5.18	0.0515 ± 0.0195	0.0113 ± 0.0037
dom	SUCK	35	23.03 ± 2.76	93.54 ± 3.33	85.02 ± 5.07	0.0674 ± 0.0347	0.0119 ± 0.0042
dom	SUV	36	18.63 ± 3.83	87.44 ± 7.17	92.21 ± 5.12	0.0594 ± 0.0401	0.0050 ± 0.0024
dom	SWI	22	25.11 ± 2.15	95.31 ± 2.39	98.78 ± 2.88	0.0620 ± 0.0168	0.0134 ± 0.0027
dom	WLA	12	17.42 ± 1.98	84.83 ± 3.72	82.19 ± 3.44	0.0723 ± 0.0206	0.0080 ± 0.0033
mac	MACSO	6	17.18 ± 1.81	88.90 ± 1.91	60.95 ± 8.68	0.0273 ± 0.0116	0.0123 ± 0.0031
mac	XBS	10	20.02 ± 1.88	89.28 ± 2.88	66.41 ± 3.42	0.0464 ± 0.0122	0.0136 ± 0.0040
mus	BULS	54	20.50 ± 2.40	87.75 ± 3.32	69.08 ± 4.08	0.0579 ± 0.0224	0.0159 ± 0.0036
mus	BUSNA	39	21.37 ± 2.02	91.04 ± 3.16	77.75 ± 3.94	0.0577 ± 0.0214	0.0129 ± 0.0035
mus	MBK	9	19.04 ± 2.34	86.93 ± 4.40	69.00 ± 1.88	0.0491 ± 0.0123	0.0084 ± 0.0019
mus	MBS	8	17.08 ± 1.94	89.20 ± 5.10	77.44 ± 6.60	0.0510 ± 0.0192	0.0098 ± 0.0023
mus	MCZ	11	19.88 ± 4.45	87.04 ± 3.51	79.42 ± 2.41	0.0456 ± 0.0094	0.0105 ± 0.0038
mus	MDH	9	15.25 ± 2.42	86.39 ± 3.72	73.43 ± 2.20	0.0952 ± 0.0867	0.0123 ± 0.0051
mus	MGA	9	18.59 ± 2.17	87.29 ± 3.81	77.20 ± 1.45	0.0419 ± 0.0116	0.0086 ± 0.0028
mus	MHB	9	21.19 ± 2.33	93.70 ± 1.15	80.11 ± 3.21	0.0662 ± 0.0303	0.0141 ± 0.0041
mus	MPB	10	18.86 ± 2.27	88.02 ± 5.66	75.75 ± 4.44	0.0400 ± 0.0043	0.0101 ± 0.0037
mus	PWD	31	17.72 ± 1.79	90.02 ± 3.02	75.49 ± 3.24	0.0473 ± 0.0395	0.0075 ± 0.0016
mus	PWK	22	17.03 ± 1.49	89.50 ± 2.76	72.85 ± 2.51	0.0814 ± 0.0716	0.0084 ± 0.0023
mus	SENK	51	19.54 ± 2.29	91.71 ± 4.25	76.45 ± 5.58	0.0590 ± 0.0158	0.0109 ± 0.0032
mus	SKA	46	16.50 ± 1.82	87.84 ± 3.99	75.98 ± 5.46	0.0532 ± 0.0142	0.0081 ± 0.0028
mus	SKE	49	15.27 ± 1.82	85.69 ± 3.38	74.99 ± 3.97	0.0330 ± 0.0292	0.0092 ± 0.0026
mus	SLINT	37	18.29 ± 2.79	88.83 ± 5.10	76.50 ± 4.82	0.0424 ± 0.0134	0.0064 ± 0.0027
mus	SOKS	23	16.94 ± 2.91	85.96 ± 6.10	74.91 ± 6.01	0.0443 ± 0.0166	0.0053 ± 0.0033
mus	SOKT	15	18.27 ± 2.67	88.89 ± 4.83	78.47 ± 3.64	0.0493 ± 0.0184	0.0067 ± 0.0032
mus	STUF	57	22.83 ± 2.32	93.49 ± 3.15	79.49 ± 4.28	0.0562 ± 0.0436	0.0082 ± 0.0020
mus	STUP	10	20.04 ± 1.53	89.91 ± 2.54	72.87 ± 4.49	0.0351 ± 0.0082	0.0072 ± 0.0024
mus	STUS	59	17.47 ± 2.22	85.22 ± 4.32	63.65 ± 5.17	0.0327 ± 0.0073	0.0073 ± 0.0025
mus	SVEN	15	17.28 ± 2.08	87.44 ± 2.69	78.21 ± 4.21	0.0502 ± 0.0197	0.0095 ± 0.0029
mus	SVENT	15	16.49 ± 2.99	85.84 ± 4.48	76.94 ± 5.29	0.0473 ± 0.0217	0.0089 ± 0.0033
spi	ZBP	9	18.54 ± 3.57	87.19 ± 2.75	68.30 ± 3.21	0.0295 ± 0.0098	0.0105 ± 0.0046
spi	ZRU	8	16.28 ± 1.56	82.67 ± 2.27	73.11 ± 2.16	0.0441 ± 0.0225	0.0098 ± 0.0015
spr	SEB	12	18.93 ± 2.18	83.64 ± 2.41	60.58 ± 3.22	0.0345 ± 0.0127	0.0093 ± 0.0029
spr	SFM	8	16.71 ± 2.01	87.76 ± 2.86	56.64 ± 2.62	0.0390 ± 0.0119	0.0150 ± 0.0048
spr	SMON	69	16.36 ± 2.03	83.18 ± 3.19	58.96 ± 3.10	0.0376 ± 0.0142	0.0108 ± 0.0036
Genome	Taxonomic status
Strain	Strain
N_Females	Number of females
BW±SD	Body weight ± standard deviation
L±SD	Body length ± standard deviation
LCd±SD	Tail length ± standard deviation
Spleen ± SD	Spleen weight ± standard deviation
Ovaries±SD	Weight of both ovaries ± standard deviation
