## Supplementary Material Table S8. Descriptive statistics of morphological strains in mouse groups for males and females. for "Phenogenomic resources immortalized in a panel of wild-derived strains of five species of house mice"

### Sheet: Males.Genomes.SummaryStats
Supplementary Material Table S8. Descriptive statistics of morphological strains in mouse groups: males
Genome	N_Males	BW ± SD	L ± SD	LCd ± SD	Spleen ± SD	Testis ± SD	Epidydimis ± SD	Sem vesicles ± SD	Sperm ± SD
car	9	15.99 ± 1.57	81.29 ± 3.75	79.14 ± 7.53	0.0527 ± 0.0173	0.0666 ± 0.0071	0.0155 ± 0.0015	0.1069 ± 0.0380	37.04 ± 7.75
cas	43	21.57 ± 3.24	86.79 ± 3.63	80.17 ± 6.87	0.0438 ± 0.0196	0.0447 ± 0.0103	0.0190 ± 0.0050	0.1534 ± 0.0556	23.22 ± 9.35
CLS	129	27.83 ± 3.28	95.06 ± 3.24	88.75 ± 4.56	0.0694 ± 0.0198	0.0861 ± 0.0106	0.0298 ± 0.0047	0.3130 ± 0.1417	43.85 ± 12.13
dom	1282	24.32 ± 4.15	92.10 ± 4.72	90.54 ± 5.81	0.0458 ± 0.0272	0.0859 ± 0.0205	0.0288 ± 0.0058	0.2042 ± 0.0779	51.85 ± 16.68
mac	24	19.39 ± 2.50	87.58 ± 4.41	61.50 ± 4.04	0.0429 ± 0.0310	0.1520 ± 0.0348	0.0308 ± 0.0067	0.1398 ± 0.0439	78.79 ± 22.83
mus	685	19.28 ± 3.29	86.86 ± 4.13	71.87 ± 6.39	0.0377 ± 0.0220	0.0756 ± 0.0245	0.0224 ± 0.0054	0.1192 ± 0.0515	43.74 ± 15.14
spi	17	19.08 ± 2.99	85.49 ± 3.48	72.88 ± 6.08	0.0259 ± 0.0094	0.2844 ± 0.0858	0.0614 ± 0.0124	0.2627 ± 0.0978	189.94 ± 36.32
spr	95	16.22 ± 1.91	80.03 ± 2.55	57.69 ± 2.87	0.0264 ± 0.0064	0.1542 ± 0.0207	0.0314 ± 0.0046	0.1380 ± 0.0408	89.26 ± 21.02
Genome	taxonomic status
N_Males	number of males
BW ± SD	body weight ± standard deviation
L ± SD	body length ± standard deviation
LCd ± SD	tail length ± standard deviation
Spleen ± SD	spleen weight ± standard deviation
Testis ± SD	mean weight of testes ± standard deviation
Epidydimis ± SD	left epidydimis weight ± standard deviation
Sem vesicles ± SD	seminal vesicles weight ± standard deviation
Sperm ± SD	sperm number ± standard deviation

### Sheet: Females.Genomes.SummaryStats
Supplementary Material Table S8. Descriptive statistics of morphological strains in mouse groups: females
Genome	N_Females	BW ± SD	L ± SD	LCd ± SD	Spleen ± SD	Ovaries ± SD
car	8	17.56 ± 3.47	84.78 ± 5.29	80.24 ± 3.80	0.0815 ± 0.0424	0.0063 ± 0.0045
cas	44	19.68 ± 2.93	86.83 ± 3.96	79.15 ± 6.21	0.0647 ± 0.0345	0.0081 ± 0.0038
CLS	123	27.09 ± 3.44	98.73 ± 4.69	89.82 ± 4.61	0.0973 ± 0.0358	0.0112 ± 0.0040
dom	1166	23.09 ± 3.94	93.99 ± 5.69	91.01 ± 6.53	0.0651 ± 0.0374	0.0115 ± 0.0045
mac	16	18.95 ± 2.29	89.14 ± 2.49	64.36 ± 6.29	0.0393 ± 0.0150	0.0131 ± 0.0036
mus	588	18.64 ± 3.15	88.70 ± 4.65	74.48 ± 6.39	0.0500 ± 0.0314	0.0094 ± 0.0040
spi	17	17.48 ± 2.97	85.06 ± 3.38	70.56 ± 3.65	0.0355 ± 0.0173	0.0102 ± 0.0034
spr	89	16.74 ± 2.21	83.65 ± 3.31	58.97 ± 3.18	0.0370 ± 0.0132	0.0110 ± 0.0039
Genome	Taxonomic status
N_Females	Number of females
BW±SD	Body weight ± standard deviation
L±SD	Body length ± standard deviation
LCd±SD	Tail length ± standard deviation
Spleen ± SD	spleen weight ± standard deviation
Ovaries±SD	Weight of both ovaries ± standard deviation
