## Supplementary Material Table S9. ANOVA tests of morphological traits in all strains. for "Phenogenomic resources immortalized in a panel of wild-derived strains of five species of house mice"

Supplementary Material Table S9. ANOVA tests of morphological traits in all strains
Factor	F(BW)	P(BW)	F(L)	P(L)	F(LCd)	P(LCd)	F(Spleen)	P(Spleen)
Genome	671.432	< 0.0001	572.206	< 0.0001	3438.669	< 0.0001	78.462	< 0.0001
Strain	48.385	< 0.0001	41.044	< 0.0001	59.355	< 0.0001	18.286	< 0.0001
Sex	121.852	< 0.0001	341.378	< 0.0001	69.619	< 0.0001	437.256	< 0.0001
Genome*Sex	4.001	< 0.0001	4.380	< 0.0001	4.980	< 0.0001	4.885	< 0.0001
Strain*Sex	1.808	< 0.0001	1.744	< 0.0001	2.497	< 0.0001	2.688	< 0.0001
Factor	F(Testes)	P(Testes)	F(Epid)	P(Epid)	F(SemVes)	P(SemVes)	F(Sperm)	P(Sperm)	F(Ovaries)	P(Ovaries)
Genome	1293.404	< 0.0001	492.994	< 0.0001	254.971	< 0.0001	604.479	< 0.0001	33.008	< 0.0001
Strain	67.625	< 0.0001	40.243	< 0.0001	19.64	< 0.0001	29.428	< 0.0001	21.598	< 0.0001
F	F test statistics
P	Pprobability (p-value) of a value of F greater than or equal to the observed value
BW	Body weight
L	Body length
LCd	Tail length
Testes	Mean weight of testes
Epid	Left epidydimis weight
SemVes	Seminal vesicles weight
Sperm	Sperm number
Ovaries	Weight of both ovaries
Genome	Group of mice (caroli, castaneus, CLS, domesticus, macedonicus, musculus, spicilegus, spretus)
Strain	CLS or WDS
Sex	Male or female
