## Supplementary Material Table S10. Pairwise contrasts between CLS, domesticus and musculus strains for phenotype traits. for "Phenogenomic resources immortalized in a panel of wild-derived strains of five species of house mice"

### Sheet: SupplMat_TableS10.Contrasts
Supplementary Material Table S10. Pairwise contrasts between CLS, domesticus and musculus strains for phenotype traits. Bold marking indicates significant differences
Trait	Genome	Emmean ~ SE	Lower.CI	Upper.CI	Contrast	Estimate ~ SE	t.ratio	P value
MM.BW	CLS	27.8317 ~ 0.3382	27.1686	28.4949	CLS - dom	3.5127 ~ 0.3382	9.9017	< 0.0001
MM.BW	dom	24.3190 ~ 0.1073	24.1086	24.5294	CLS - mus	8.5494 ~ 0.1073	23.193	< 0.0001
MM.BW	mus	19.2823 ~ 0.1467	18.9945	19.5701	dom - mus	5.0367 ~ 0.1467	27.7094	< 0.0001
MM.L	CLS	95.0581 ~ 0.3921	94.2892	95.8271	CLS - dom	2.9623 ~ 0.3921	7.2009	< 0.0001
MM.L	dom	92.0959 ~ 0.1244	91.8519	92.3398	CLS - mus	8.1959 ~ 0.1244	19.1741	< 0.0001
MM.L	mus	86.8622 ~ 0.1702	86.5285	87.1959	dom - mus	5.2337 ~ 0.1702	24.8303	< 0.0001
MM.LCd	CLS	88.7488 ~ 0.5232	87.7227	89.775	CLS - dom	-1.7897 ~ 0.5232	-3.2603	0.0032
MM.LCd	dom	90.5385 ~ 0.1660	90.213	90.864	CLS - mus	16.8833 ~ 0.166	29.6001	< 0.0001
MM.LCd	mus	71.8655 ~ 0.2271	71.4203	72.3108	dom - mus	18.673 ~ 0.2271	66.391	< 0.0001
MM.Spleen	CLS	0.0705 ~ 0.0031	0.0645	0.0765	CLS - dom	0.0216 ~ 0.0031	6.8161	< 0.0001
MM.Spleen	dom	0.0489 ~ 0.0008	0.0474	0.0504	CLS - mus	0.0314 ~ 0.0008	9.6285	< 0.0001
MM.Spleen	mus	0.0391 ~ 0.0011	0.0369	0.0412	dom - mus	0.0098 ~ 0.0011	7.3201	< 0.0001
MM.Testes	CLS	0.0861 ~ 0.0019	0.0824	0.0898	CLS - dom	0.0003 ~ 0.0019	0.1268	0.9912
MM.Testes	dom	0.0859 ~ 0.0006	0.0847	0.0871	CLS - mus	0.0105 ~ 0.0006	5.1149	< 0.0001
MM.Testes	mus	0.0756 ~ 0.0008	0.074	0.0772	dom - mus	0.0103 ~ 0.0008	10.1254	< 0.0001
MM.Sperm	CLS	43.8473 ~ 1.4034	41.0951	46.5995	CLS - dom	-8.0068 ~ 1.4034	-5.4383	< 0.0001
MM.Sperm	dom	51.8541 ~ 0.4452	50.9811	52.7272	CLS - mus	0.1106 ~ 0.4452	0.0723	0.9971
MM.Sperm	mus	43.7366 ~ 0.6090	42.5423	44.931	dom - mus	8.1175 ~ 0.6090	10.7606	< 0.0001
MM.Epid	CLS	0.0298 ~ 0.0005	0.0288	0.0307	CLS - dom	0.0009 ~ 0.0005	1.8044	0.1683
MM.Epid	dom	0.0288 ~ 0.0002	0.0285	0.0291	CLS - mus	0.0073 ~ 0.0002	13.6291	< 0.0001
MM.Epid	mus	0.0224 ~ 0.0002	0.022	0.0228	dom - mus	0.0064 ~ 0.0002	24.1176	< 0.0001
MM.SemVes	CLS	0.3130 ~ 0.0067	0.2998	0.3261	CLS - dom	0.1088 ~ 0.0067	15.4635	< 0.0001
MM.SemVes	dom	0.2042 ~ 0.0021	0.2	0.2083	CLS - mus	0.1938 ~ 0.0021	26.4983	< 0.0001
MM.SemVes	mus	0.1192 ~ 0.0029	0.1135	0.1249	dom - mus	0.0850 ~ 0.0029	23.5575	< 0.0001
FF.BW	CLS	27.0878 ~ 0.3316	26.4375	27.7381	CLS - dom	4.0026 ~ 0.3316	11.4806	< 0.0001
FF.BW	dom	23.0852 ~ 0.1077	22.874	23.2964	CLS - mus	8.4503 ~ 0.1077	23.1751	< 0.0001
FF.BW	mus	18.6376 ~ 0.1517	18.3401	18.935	dom - mus	4.4476 ~ 0.1517	23.9111	< 0.0001
FF.L	CLS	98.7333 ~ 0.4802	97.7916	99.6751	CLS - dom	4.7407 ~ 0.4802	9.3901	< 0.0001
FF.L	dom	93.9926 ~ 0.1560	93.6868	94.2985	CLS - mus	10.0296 ~ 0.1560	18.9951	< 0.0001
FF.L	mus	88.7037 ~ 0.2196	88.273	89.1345	dom - mus	5.2889 ~ 0.2196	19.6353	< 0.0001
FF.LCd	CLS	89.8231 ~ 0.5750	88.6954	90.9508	CLS - dom	-1.1883 ~ 0.5750	-1.9656	0.1211
FF.LCd	dom	91.0114 ~ 0.1868	90.6451	91.3777	CLS - mus	15.3406 ~ 0.1868	24.2623	< 0.0001
FF.LCd	mus	74.4825 ~ 0.2630	73.9667	74.9983	dom - mus	16.5289 ~ 0.263	51.2449	< 0.0001
FF.Spleen	CLS	0.1080 ~ 0.0045	0.0993	0.1168	CLS - dom	0.0396 ~ 0.0045	8.5544	< 0.0001
FF.Spleen	dom	0.0684 ~ 0.0012	0.0661	0.0708	CLS - mus	0.0549 ~ 0.0012	11.4629	< 0.0001
FF.Spleen	mus	0.0531 ~ 0.0017	0.0497	0.0565	dom - mus	0.0153 ~ 0.0017	7.2494	< 0.0001
FF.Ovaria	CLS	0.0112 ~ 0.0004	0.0105	0.012	CLS - dom	0.0003 ~ 0.0004	-0.684	0.7729
FF.Ovaria	dom	0.0115 ~ 0.0001	0.0113	0.0118	CLS - mus	0.0018 ~ 0.0001	4.2556	0.0001
FF.Ovaria	mus	0.0094 ~ 0.0002	0.0091	0.0098	dom - mus	0.0021 ~ 0.0002	9.6241	< 0.0001
MM	Males
FF	Females
BW	Body weight
L	Body length
LCd	Tail length
Spleen	Spleen weight
Testes	Mean weight of testes
Sperm	Sperm count
Epid	Left epidydimis weight
SemVes	Seminal vesicles weight
Ovaries	Weight of both ovaries
Genome	CLS = classial laboratory strains, dom = M. m. domesticus, mus = M. m. musculus
Emmean ~ SE	Estimated Marginal Means, aka Least-Squares Means +- standard error
Lower.CI	Lower confidence interval
Upper.CI	Upper confidence interval
Contrast	Pairwise contrast type
Estimate ~ SE	Estimate of the contrast +- standard error
t.ratio	Result of t-test
P value	Probability value with significant differences in bold
