## Supplementary Material Table S11. Reproduction parameters of WDS. for "Phenogenomic resources immortalized in a panel of wild-derived strains of five species of house mice"

### Sheet: SupplMat_TableS11.Reproduction.
Supplementary Material Table S11. Reproduction parameters of WDS
Genome	Strain	Start	N_Dams	LitterSize	SD	N_Litters	N_Mice	Mortality	DaysinLab	Gen in Studenec	Status	Gen_Year	Years2Inbred
caroli	KTK	1.3.17	68	3.8	1.38	173	657	26.79	2177	17	alive	2.8522	7.01212
cast	CIM	1.4.17	63	4.52	1.4	159	719	13.91	1939	9	alive	1.69533	11.7971
cast	CKN	20.3.17	96	4.6	2.21	226	1039	8.08	2200	21	alive	3.48648	5.73645
cast	CKS	1.2.17	44	5.43	2.22	89	483	14.08	1164	10	extinct	3.13789	6.37372
cast	DKN	10.3.17	35	3.9	1.63	82	320	14.38	2203	12	alive	1.98956	10.0525
cast	MDG	20.12.16	92	3.85	1.28	156	601	12.15	2263	23	alive	3.71222	5.38761
CLS	A/J	20.11.03	130	4.96	1.99	294	1458	9.33	6999	77	alive	4.01832	4.9772
CLS	BALB	7.5.19	7	6.27	2.1	11	69	5.8	168	2	desisted	4.34821	4.59959
CLS	BL6	9.2.04	118	4.93	2.29	256	1263	11.4	6963	60	alive	3.14735	6.35455
CLS	BL6.Prdm9-Hu	19.3.17	50	6.36	2.34	76	483	2.48	1013	10	desisted	3.60563	5.54689
CLS	BL6/F	4.2.18	115	6.23	2.27	180	1121	8.74	1898	23	alive	4.42611	4.51864
CLS	C3Ha	22.1.04	168	4.72	1.71	389	1837	10.62	7021	85	alive	4.42191	4.52293
CLS	C3Hb	4.11.01	205	7.1	2.09	341	2422	3.14	7823	90	alive	4.20203	4.7596
CLS	CD-1	7.5.19	8	12.2	4.46	15	183	4.37	84	1	desisted	4.34821	4.59959
dom	22MO	1.1.17	73	5.26	1.9	155	815	7.73	2267	21	alive	3.38344	5.91115
dom	AN.H2	11.1.15	128	7.32	2.03	161	1179	0.85	3022	30	alive	3.62591	5.51586
dom	AS30	19.10.19	42	5.01	2.54	80	401	9.48	1282	14	alive	3.98869	5.01418
dom	BIK/g	1.3.17	125	7.03	2.24	190	1336	6.06	2245	30	alive	4.88085	4.09765
dom	BING	24.10.18	105	5.83	1.95	143	833	2.16	1611	23	alive	5.21462	3.83537
dom	BZO	15.2.17	82	5.96	1.77	159	947	16.9	2256	20	alive	3.23803	6.17659
dom	DCA1	1.12.16	47	4.39	1.74	102	448	9.15	2265	16	alive	2.58013	7.75154
dom	DCA2	1.12.16	53	4.14	1.89	118	489	9	2289	17	alive	2.71265	7.37287
dom	DCP	1.2.17	58	4.37	1.88	150	656	8.84	2234	20	alive	3.26992	6.11636
dom	DDO	15.1.17	101	6.56	2.56	182	1194	4.86	2277	25	alive	4.01021	4.98727
dom	DEB1	1.3.17	79	4.85	3.3	163	790	17.47	2220	19	alive	3.12601	6.39792
dom	DEB2	1.3.17	75	4.5	1.73	143	644	11.65	2241	20	alive	3.25971	6.13552
dom	DGA	20.2.17	86	5.2	1.53	157	816	8.46	2248	22	alive	3.57451	5.59517
dom	DIK	15.2.17	36	5.78	2.12	94	543	18.42	1483	11	extinct	2.7092	7.38224
dom	DJO	1.2.17	121	6.11	1.63	180	1100	4.64	2271	27	alive	4.34247	4.60567
dom	DMZ	1.3.17	83	4.47	1.3	176	787	20.33	2198	20	alive	3.32348	6.0178
dom	DOT	20.12.16	118	4.93	1.48	229	1130	3.19	2301	25	alive	3.96838	5.03984
dom	DROS	26.10.16	84	4.58	1.61	182	833	2.28	2361	21	alive	3.24873	6.15625
dom	RZYD	26.9.15	135	6.69	1.61	209	1398	1.43	2767	33	alive	4.35607	4.59129
dom	RZYM	28.9.15	116	6.4	1.64	177	1133	2.03	2762	31	alive	4.09948	4.87867
dom	SAGR1	19.11.16	70	5.93	2.18	125	741	5.26	2343	20	alive	3.1178	6.41478
dom	SAGR2	19.11.16	51	5.89	2.08	96	565	6.73	1977	16	alive	2.95599	6.76591
dom	SCHEFE	24.6.07	28	5.43	1.72	68	369	20.33	2124	14	extinct	2.40749	8.30742
dom	SCHEST	24.6.07	33	5.22	2.03	92	480	20.42	1998	14	extinct	2.55931	7.81461
dom	SCHUNT	24.6.07	178	6.1	2.15	333	2031	2.41	5765	58	alive	3.67467	5.44266
dom	SFEL	14.6.09	171	6.32	2.19	314	1986	7.3	5055	53	alive	3.82953	5.22258
dom	SILK	28.9.15	53	4.25	2.13	110	467	5.14	2711	18	alive	2.42512	8.24701
dom	SIN	16.10.06	95	5.61	1.83	198	1110	9.73	5961	32	alive	1.96074	10.2002
dom	SIT	16.10.06	117	5.81	2.1	352	2044	30.77	6013	32	alive	1.94379	10.2892
dom	SLAL	24.11.16	46	5.28	1.86	86	454	14.1	1594	12	extinct	2.74969	7.27356
dom	SLAS	24.11.16	82	5.27	1.8	154	812	7.51	2335	20	alive	3.12848	6.39288
dom	SLYD	2.10.17	38	4.7	1.88	101	475	9.05	1995	14	alive	2.56316	7.80287
dom	SLYM	8.10.17	26	5.2	2.11	69	359	6.41	1644	11	alive	2.44389	8.18368
dom	SOAL	16.11.16	58	5.18	1.94	125	648	14.04	2339	17	alive	2.65466	7.53392
dom	SPLY	3.10.09	155	6.61	1.88	239	1580	4.37	4921	51	alive	3.78536	5.28352
dom	SSYD	17.11.17	86	5.54	1.84	147	814	0.61	1944	22	alive	4.13349	4.83853
dom	SSYM	17.11.17	103	5.84	1.61	152	888	2.03	1992	27	alive	4.95068	4.03985
dom	STAIL	24.6.07	114	5.77	1.93	245	1413	4.53	5681	41	alive	2.63602	7.58719
dom	STLT	30.9.00	24	5.26	1.91	34	179	0.56	2092	18	extinct	3.14269	6.36398
dom	STRA	30.9.00	231	8.03	2.22	375	3011	0.76	8178	75	alive	3.34969	5.9707
dom	STRB	30.9.00	137	5.43	1.76	297	1612	7.69	8111	55	alive	2.47673	8.07517
dom	STYD	15.7.16	78	6.24	2.17	154	961	14.26	2414	20	alive	3.0261	6.60917
dom	STYM	15.7.16	66	6.19	2.31	124	767	11.6	2337	19	alive	2.96951	6.73511
dom	SUCK	9.8.11	36	6.39	2.33	85	543	4.6	2238	15	extinct	2.44806	8.16975
dom	SUV	15.10.08	87	4.32	1.61	225	973	6.78	5258	30	alive	2.08397	9.59708
dom	SWI	19.10.19	74	6.87	1.96	107	735	3.67	1272	18	alive	5.16863	3.8695
dom	WLA	27.1.17	69	4.98	1.44	173	862	2.44	2296	20	alive	3.18162	6.28611
mac	MACRO	11.10.16	2	5.78	2.05	9	52	5.77	241	1	extinct	1.51556	13.1964
mac	MACSO	21.10.16	16	3.53	1.83	43	152	36.18	1057	4	extinct	1.38221	14.4695
mac	XBS	15.4.12	59	4.75	7.45	163	775	17.29	3964	15	alive	1.38213	14.4705
mus	BULS	21.11.00	293	4.97	2.2	685	3404	19.1	8140	74	alive	3.32045	6.02327
mus	BUSNA	21.11.00	204	4.43	1.84	472	2091	10.81	8159	79	alive	3.53655	5.65522
mus	KAK	1.11.16	25	4.96	1.97	53	263	23.57	1455	5	alive	1.25515	15.9343
mus	MAM	20.2.17	25	4.53	2.42	55	249	23.29	1276	6	extinct	1.71748	11.645
mus	MBK	15.2.17	84	5.12	1.6	200	1024	7.03	2232	21	alive	3.43649	5.81989
mus	MBS	20.3.17	94	4.5	1.73	171	770	9.09	2203	19	alive	3.15014	6.34893
mus	MCZ	20.2.17	147	5.18	1.49	205	1062	2.45	2285	30	alive	4.7954	4.17066
mus	MDH	10.3.17	61	3.11	1.2	174	542	25.83	2079	14	alive	2.4596	8.13142
mus	MGA	20.3.17	62	4.51	1.83	147	663	6.03	2138	15	alive	2.56256	7.8047
mus	MHB	15.2.17	76	4.9	2.04	228	1117	12.8	2191	19	alive	3.16739	6.31435
mus	MPB	20.2.17	124	4.93	1.65	205	1010	4.65	2250	27	alive	4.383	4.56308
mus	PWD	24.5.05	202	7.37	2.05	333	2453	8.07	6535	70	alive	3.91239	5.11196
mus	PWK	5.6.18	120	5.18	1.76	182	943	7.85	1777	24	alive	4.93303	4.0543
mus	SENK	28.11.11	86	5.76	2.05	208	1198	16.86	4076	27	alive	2.41947	8.26628
mus	SKA	2.8.12	169	3.7	1.51	395	1460	8.42	3928	43	alive	3.99841	5.00199
mus	SKE	2.1.15	169	4.8	1.74	315	1513	8.46	3024	43	alive	5.1937	3.85082
mus	SLINT	6.7.10	67	4.4	1.37	186	819	23.57	3296	23	extinct	2.54877	7.84692
mus	SOKS	21.10.16	73	4.79	1.94	180	863	8.11	2329	20	alive	3.13654	6.37645
mus	SOKT	21.10.16	42	4.31	2.1	100	431	8.35	2250	19	alive	3.08433	6.48438
mus	STUF	5.11.00	169	4.2	1.87	424	1780	8.54	8178	70	alive	3.12638	6.39718
mus	STUP	4.11.00	39	5.66	1.86	89	504	13.29	2573	29	extinct	4.11669	4.85827
mus	STUS	6.11.00	143	4.21	1.72	398	1674	4.54	8059	51	alive	2.31142	8.65268
mus	SVEN	19.10.16	34	5.2	1.8	79	411	6.81	2203	11	alive	1.82376	10.9663
mus	SVENT	19.10.16	21	4.62	1.6	53	245	8.98	2094	10	alive	1.74427	11.4661
spi	ZBP	1.5.16	22	6.03	2.33	71	428	17.76	2389	7	alive	1.07022	18.6878
spi	ZRU	1.9.16	53	4.52	1.61	186	841	18.79	2357	10	alive	1.54964	12.9062
spr	SEB	1.9.16	82	3.69	1.64	200	737	8.55	2384	19	alive	2.91097	6.87056
spr	SFM	1.4.17	74	5.71	2.19	174	993	7.55	2197	17	alive	2.82624	7.07654
spr	SMON	10.10.05	189	5.47	1.47	448	2451	15.63	6388	67	alive	3.83089	5.22071
spr	SMZ	1.12.16	10	4.15	1.93	20	83	10.84	223	1	extinct	1.63789	12.2108
spr	STF	1.2.17	10	3.33	1.39	21	70	15.71	697	3	extinct	1.57209	12.7219
Genome	Taxonomic status
Strain	Strain
Start	Date of birth or sampling
N_Dams	Number of females
LitterSize	Litter size
SD	Standard deviation (litter size)
N_Litters	Number of litters
N_Mice	Number of newborns
Mortality	Mortality in newborn mice
DaysinLab	Number of days spent in the lab (at the time of analysis - 30 june 2022)
Gen	Number of inbred generations weaned in Studenec
Status	Alive or extinct (on 30 August 2023)
Gen_Year	Mean number of generations per year
Years2Inbred	Estimated time in years to develop an inbred strain (at 20 generations of inbred mating)
