## Supplementary Material Table S12. Statistical testing for contrasts in reproductive parameters between CLS, domesticus and musculus strains. for "Phenogenomic resources immortalized in a panel of wild-derived strains of five species of house mice"

### Sheet: SupplMat_TableS12.Reproduction
Supplementary Material Table S12. Statistical testing for contrasts in reproductive parameters between CLS, domesticus and musculus strains. Insignificant differences are in grey.
Trait	Genome	Emmean ~ SE	Lower.CI	Upper.CI	Contrast	Estimate ~ SE	t.ratio	P value
LS	CLS	5.7957 ~ 0.3224	5.1535	6.4379	CLS - dom	0.1991 ~ 0.3224	0.5762	0.8332
LS	dom	5.5966 ~ 0.1244	5.3488	5.8444	CLS - mus	0.9899 ~ 0.1244	2.7017	0.0229
LS	mus	4.8058 ~ 0.1741	4.459	5.1527	dom - mus	0.7908 ~ 0.1741	3.6954	0.0012
Mortality	CLS	2.5615 ~ 0.3686	1.8273	3.2957	CLS - dom	-0.0877 ~ 0.3686	-0.22	0.9737
Mortality	dom	2.6492 ~ 0.1521	2.3463	2.9521	CLS - mus	-0.7010 ~ 0.1521	-1.6468	0.2325
Mortality	mus	3.2625 ~ 0.2128	2.8386	3.6863	dom - mus	-0.6133 ~ 0.2128	-2.3444	0.0558
Gen_Year	CLS	4.0647 ~ 0.3096	3.4482	4.6813	CLS - dom	0.7737 ~ 0.3096	2.3103	0.0604
Gen_Year	dom	3.2910 ~ 0.1277	3.0367	3.5454	CLS - mus	0.8925 ~ 0.1277	2.4968	0.0386
Gen_Year	mus	3.1722 ~ 0.1787	2.8163	3.5282	dom - mus	0.1188 ~ 0.1787	0.5409	0.8514
Trait	LS = litter size, Mortality = rate of stillborn or cannibalised newborns, Gen_Year = number of generations per year
Genome	CLS = classial laboratory strains, dom = M. m. domesticus, mus = M. m. musculus
Emmean ~ SE	Estimated Marginal Means, aka Least-Squares Means +- standard error
Lower.CI	Lower confidence interval
Upper.CI	Upper confidence interval
Contrast	Pairwise contrast type with significant differences marked in bold
Estimate ~ SE	Estimate of the contrast +- standard error
t.ratio	Result of t-test
P value	Probability value
P value.adjusted	Probability value after Bonferroni adjustment
