## Supplementary Material Table S13. Overall summary of pair-wise differences between CLS, domesticus and musculus WDS. for "Phenogenomic resources immortalized in a panel of wild-derived strains of five species of house mice"

### Sheet: Sheet1
Supplementary Material Table S13. Overall summary of pair-wise differences between CLS, domesticus and musculus WDS
	N(CLS)	CLS	N(dom)	domesticus	N(mus)	musculus	N(WDS)	N alleles (WDS)	A(CLS)	A(WDS)	Increase
Genetic													contrast	Fisher F test
mtDNA - NZB (SNPs)	44	6	48	149	21	242	69	391	0.136364	5.66667	41.5556		CLS-WDS	0
mtDNA - diversity	44	0.000475	48	0.00837	21	0.017432	69	0.04225	17.6211	36.6989	88.9474
Prdm9	17	2	48	25	29	11	77	36	0.117647	0.467532	3.97403		CLS-WDS	0
Slx CN	2	2	31	21	20	16	51	37
Sly CN	2	2	31	25	20	18	51	43
Morphological traits		CLS-dom	CLS-mus	dom-mus
Males	BW	0.0001	0.0001	0.0001
Males	L	0.0001	0.0001	0.0001
Males	LCd	0.0032	0.0001	0.0001
Males	Spleen	0.0001	0.0001	0.0001
Females	BW	0.0001	0.0001	0.0001
Females	L	0.0001	0.0001	0.0001
Females	LCd	0.1211	0.0001	0.0001
Females	Spleen	0.0001	0.0001	0.0001
Reproductive traits
Males	Testis	0.9912	0.0001	0.0001
Males	Sperm	0.0001	0.9971	0.0001
Males	Epididymis	0.1683	0.0001	0.0001
Females	Ovaries	0.7729	0.0001	0.0001
Reproductive ability
	Litter size	0.8332	0.0229	0.0012
	Mortality	0.9737	0.2325	0.0558
	Gen_Year	0.0604	0.0386	0.8514
N()	Number of
A()	Allelic diversity in
mtDNA - NZB	Strains without NZB
mtDNA - diversity	mtDNA - nucleotide diversity
BW	Body weight
L	Body length
LCd	Tail length
Spleen	Spleen weight
Testis	Mean weight of testes
Sperm	Sperm count
Epididymis	Left epidydimis weight
Ovaries	Weight of both ovaries
Litter size	Litter size
Mortality	Mortality in newborn mice
Gen_Year	Mean number of generations per year
	significant difference
	insignificant difference
